# A machine learning based method for the identification of functionally important genes

**DOI:** 10.1101/2022.06.08.495277

**Authors:** Gourab Das, Indira Ghosh

## Abstract

Deciphering complex mechanisms underlying communicable and non-communicable diseases require comprehensive analysis of genetic factors and interactions between them. Experimental identification of genes related to pathogen’s virulence and human diseases is effective but laborious, time consuming and costly. Consequently, many genetic factors associated with pathogenesis or disease still remain to be unknown. In present work, a normalized point wise mutual information (nPMI) driven computational method has been developed to identify the association between biological entities (genes) and physiological responses utilizing published literatures in PubMed. Association prediction models are then developed using machine learning approach for four different datasets including virulent genes from two bacterial species (*E. coli* and *S. enterica*) and stress responsive genes from two plant species (*A. thaliana* and *O. sativa*). This approach provides a generic platform for identifying association of genes in diverse biological systems (host and pathogen) and provide up-to-date estimate of association measures of the genes with stress, virulence. In future, the causal relation between them may be of research importance.
