## supplementary_08062022 for "A machine learning based method for the identification of functionally important genes": T11.csv

Gene_Symbol	nPMI	CAI	GC_Content	Ala	Cys	Glu	Asp	Gly	Phe	Ile	His	Lys	Met	Leu	Asn	Gln	Pro	Ser	Arg	Thr	Trp	Val	Tyr	Phenotype
cdtB	0.21833586	46.17283951	0.204929891	9.22	1.064	2.837	4.965	6.738	3.546	6.738	2.128	1.418	2.128	7.801	4.61	3.901	5.674	6.738	7.092	5.674	1.418	9.22	3.191	Stress
gogB	0.15137464	32.93172691	0.15405337	4.142	1.578	6.114	6.312	3.353	4.339	7.89	1.972	7.89	0.986	11.44	6.903	2.367	5.523	8.284	4.339	5.128	1.183	4.536	3.748	Stress
grvA	0.159850159	53.10734463	0.316639771	8.333	4.167	1.667	3.333	6.667	6.667	10	4.167	1.667	3.333	6.667	5	4.167	6.667	8.333	6.667	1.667	1.667	2.5	4.167	Stress
lpfE	0.14277197	51.13636364	0.345616154	10.615	1.676	3.911	6.145	6.704	2.793	4.469	1.676	6.145	2.793	7.263	5.587	2.235	5.587	8.38	0.559	10.056	0.559	7.821	2.793	Stress
orgC	0.0324963	45.69536424	0.234604781	10.39	0	6.494	5.844	6.494	2.597	3.896	0.649	2.597	5.844	9.74	5.844	5.195	4.545	10.39	1.299	5.844	1.299	5.195	3.247	Stress
pefB	0.102391582	43.56435644	0.228794733	6.897	0.862	5.172	3.448	4.31	2.586	7.759	1.724	4.31	3.448	8.621	4.31	2.586	1.724	7.759	7.759	0.862	0.862	6.034	6.897	Stress
pipB2	0.148221392	44.44444444	0.222687529	11.204	3.641	6.723	5.602	8.123	3.922	5.042	1.12	2.801	4.202	10.924	7.283	2.521	1.961	7.563	4.202	8.123	0	2.241	0.84	Stress
sifB	0.10408617	37.85488959	0.2190459	6.811	4.334	7.43	5.263	3.096	4.644	7.43	2.477	5.882	2.167	10.217	5.263	4.954	2.477	8.978	3.406	4.954	0.619	3.715	3.715	Stress
sinH	0.046996096	52.16598267	0.378726168	8.065	0.538	6.452	7.93	6.855	3.36	3.629	1.613	4.973	1.478	8.468	6.72	4.167	3.36	6.855	3.763	6.855	2.016	6.989	4.032	Stress
sspB	0.110950297	52.30078563	0.290754006	15.397	0.166	7.119	3.808	7.616	2.649	4.305	0.166	8.444	3.642	9.603	4.305	6.457	1.325	6.126	2.318	6.126	0.331	7.616	0.662	Stress
sspC	0.101780429	52.09387478	0.198456311	10.9	0	4.739	3.791	6.161	0.948	5.687	0.948	6.635	3.555	9.479	7.82	5.924	1.659	13.27	3.081	7.346	0	4.739	0.711	Stress
sodCI	0.17177289	48.68913858	0.252311398	7.182	1.657	4.42	4.42	14.365	1.657	3.867	4.972	6.63	3.867	12.155	4.42	0	7.182	6.077	1.105	6.63	0	4.42	2.762	Stress
ssaH	-1	43.58974359	0.214237937	11.364	1.136	4.545	3.409	3.409	3.409	4.545	2.273	4.545	3.409	18.182	5.682	2.273	7.955	3.409	1.136	1.136	0	5.682	0	Stress
ssaI	0.08128494	43.37349398	0.234376936	9.474	0	4.211	4.211	2.105	2.105	2.105	0	3.158	5.263	9.474	5.263	8.421	4.211	11.579	2.105	4.211	0	7.368	3.158	Stress
ssaO	0.053458074	43.65079365	0.216469876	5.797	1.449	5.797	2.174	2.899	2.174	4.348	0.725	7.246	3.623	13.768	2.899	15.217	0.725	5.072	5.797	6.522	0.725	2.899	2.174	Stress
sscA	0.042915517	50.63291139	0.236204256	13.043	3.727	4.969	6.211	4.348	3.727	4.348	1.863	4.969	3.106	9.938	1.242	8.075	2.484	3.106	7.453	3.727	2.484	3.727	4.969	Stress
sscB	0.12148269	47.5862069	0.231989385	10.828	0.637	5.732	5.096	4.459	1.911	5.732	1.911	4.459	7.006	7.006	2.548	5.096	4.459	6.369	2.548	4.459	3.822	4.459	4.459	Stress
srfH	0.165045361	41.07327141	0.201718164	5.775	2.432	8.207	5.167	5.471	4.559	6.991	2.736	4.559	3.343	6.383	6.383	2.128	4.559	7.295	4.559	6.383	2.128	4.559	4.255	Stress
sseK1	0.1373157	33.82789318	0.191431075	4.665	1.749	6.414	8.455	5.539	5.831	9.038	2.332	7.289	2.915	8.455	7.289	2.915	3.79	5.539	3.79	3.207	0.875	3.207	4.665	Stress
sseK2	0.147639589	37.15377268	0.200076118	5.07	1.127	5.07	6.197	6.479	4.789	9.014	3.662	6.479	1.69	10.141	7.324	3.099	4.507	7.324	4.225	3.944	1.127	2.817	3.944	Stress
sseL	0.155531695	38.67924528	0.177222053	7.099	2.469	7.099	5.556	5.247	4.012	6.481	2.469	5.247	1.543	13.272	7.716	5.864	1.852	6.173	2.469	6.173	0.926	3.704	2.469	Stress
sspH1	0.151709945	54.25582501	0.272827821	10.238	1.122	7.994	5.33	5.75	2.945	3.086	1.683	3.226	1.823	12.482	5.049	4.769	5.049	7.433	5.33	5.75	1.823	5.47	1.823	Stress
sspH2	0.155360995	52.22018999	0.198806685	8.739	1.373	8.24	3.87	5.618	2.871	3.246	1.873	2.871	1.998	13.983	4.619	3.62	6.242	8.24	5.743	6.866	1.998	4.619	1.998	Stress
steA	0.129981175	42.81200632	0.204325794	12.093	1.86	8.372	5.116	6.047	3.256	6.047	2.791	4.651	2.791	7.907	4.651	1.86	3.256	3.721	4.651	5.116	0.465	5.581	7.442	Stress
steB	0.071557961	55.37037037	0.318233857	7.675	0.658	4.825	7.127	8.991	3.18	3.947	2.412	3.289	1.974	8.662	5.154	5.592	5.263	8.882	3.947	5.373	1.974	5.702	4.167	Stress
steC	0.247478508	54.65116279	0.354300915	8.148	0.741	4.074	4.815	5.185	4.444	4.074	1.481	7.407	0.37	8.889	6.667	4.074	7.407	5.185	4.815	7.407	0.741	7.037	2.963	Stress
orgA	0.143125044	47.83333333	0.143714531	12.255	1.961	4.412	1.961	2.941	3.922	5.882	1.961	2.941	2.451	15.686	4.902	8.333	7.353	3.431	7.843	1.471	2.451	2.941	2.451	Stress
sicA	0.116502079	42.57028112	0.270234723	10.651	2.959	10.059	6.509	3.55	5.917	1.775	1.775	5.917	3.55	9.467	3.55	6.509	1.775	2.367	4.734	4.734	0.592	5.325	5.917	Stress
ssaC	0.109676041	42.13333333	0.210593665	6.667	0.392	2.941	4.902	6.275	2.745	7.451	1.373	4.902	1.961	11.373	6.275	5.882	4.118	9.02	3.333	7.059	0.588	7.843	2.745	Stress
cpxA	0.129716853	52.22023433	0.198140443	7.66	0	7.021	5.532	6.383	2.766	4.468	1.277	3.404	3.617	13.83	4.255	5.319	5.319	6.17	7.66	4.255	2.128	4.894	1.702	Stress
lppA	0.095119437	51.47679325	0.830818339	12.088	1.099	0	8.791	3.297	0	2.198	0	6.593	2.198	9.89	8.791	6.593	1.099	7.692	5.495	4.396	0	6.593	1.099	Stress
lppB	0.133940413	47.08333333	0.561267639	10.87	2.174	0	8.696	3.261	1.087	3.261	0	6.522	2.174	9.783	8.696	5.435	1.087	8.696	5.435	3.261	0	7.609	0	Stress
rfaB	0.089077026	52.22453603	0.198810107	5.645	2.151	5.108	4.839	6.452	6.183	9.14	2.688	7.796	2.419	6.183	4.032	3.763	4.301	7.527	3.763	3.495	1.882	5.914	3.763	Stress
sigE	0.064514105	52.09279972	0.19899348	7.843	0.49	7.843	5.882	3.922	3.431	5.882	0.49	3.431	1.961	8.824	3.922	4.412	4.412	7.353	8.824	2.941	0.49	8.824	3.431	Stress
spaM	-0.029998316	52.09353252	0.198756545	3.125	1.25	13.75	2.5	1.875	1.25	10	1.875	7.5	0.625	11.25	1.875	10.625	0.625	5	11.25	2.5	1.25	1.875	3.125	Stress
spaN	0.061831822	52.09343623	0.198541652	9.742	0.287	6.017	7.736	7.45	1.146	2.865	3.438	8.309	1.719	8.023	4.585	6.017	5.158	7.736	4.011	4.298	1.146	6.017	1.146	Stress
surA	0.104237054	52.22116103	0.198147479	10.658	0	4.989	6.349	6.349	2.041	7.256	1.814	5.896	3.401	8.617	5.215	7.937	3.175	5.896	5.215	4.535	1.134	5.442	1.587	Stress
uvrY	0.117204439	52.2218317	0.198803093	9.091	1.732	6.494	3.896	6.061	0.866	7.792	2.165	5.195	4.329	8.658	4.329	4.329	3.463	6.061	5.195	5.195	0.433	7.792	2.165	Stress
waaP	0.139097149	45.86466165	0.26344127	4.317	1.079	6.475	5.755	5.755	4.317	7.194	4.317	6.475	3.237	11.151	2.518	2.518	3.597	3.597	8.633	5.396	2.158	5.755	1.799	Stress
yciH	-1	52.22208977	0.199336159	5.785	2.479	6.612	4.132	12.397	0	7.438	0	11.57	2.479	7.438	2.479	3.306	3.306	4.959	5.785	4.959	0	4.959	0.826	Stress
yeaJ	-1	52.22398707	0.198812129	7.451	0.784	2.549	7.255	4.118	4.118	7.451	3.529	4.314	2.941	11.176	6.275	4.51	2.549	5.882	6.078	6.078	0.588	5.098	5.098	Stress
yegQ	-1	54.33989788	0.374738519	8.155	1.073	7.725	4.292	7.296	3.863	4.506	3.219	4.936	3.863	7.725	5.365	4.077	5.365	3.648	5.365	4.936	0.858	7.082	4.292	Stress
yfhL	0.150607884	46.88644689	0.389678193	4.04	8.081	9.091	6.061	2.02	1.01	7.071	4.04	6.061	4.04	6.061	5.051	3.03	7.071	4.04	0	5.051	1.01	4.04	2.02	Stress
yjaG	-1	49.91539763	0.324354877	7.656	2.392	11.483	6.22	3.828	3.349	6.699	1.914	3.349	3.828	10.048	3.349	4.785	2.871	3.828	5.263	5.263	1.914	3.828	2.871	Stress
yjdB	0.106869976	52.22264371	0.198811388	6.429	2.143	2.679	6.25	5.536	3.929	6.607	2.679	3.75	2.143	12.679	4.821	4.643	4.643	6.25	4.464	5.536	1.25	6.786	4.821	Stress
yneC	-1	43.2748538	0.277325776	2.459	0.82	5.738	4.918	4.918	5.738	5.738	4.098	4.918	4.918	8.197	3.279	4.918	5.738	0.82	4.098	6.557	0	9.836	3.279	Stress
yqaE	-1	52.22202458	0.198137965	3.077	0	0	0	10.769	7.692	10.769	3.077	1.538	3.077	15.385	3.077	1.538	6.154	0	3.077	3.077	4.615	4.615	1.538	Stress
avrA	0.178261669	42.24422442	0.21293402	7.443	2.265	9.385	3.883	4.531	4.207	5.502	1.942	6.472	3.883	10.68	4.531	2.589	4.207	9.709	4.207	3.236	0.324	6.149	2.589	Stress
csgA	0.083587937	51.53508772	0.457016545	12.903	0	1.29	4.516	14.194	1.935	3.871	0.645	2.581	1.29	5.161	10.968	7.097	1.29	9.677	1.935	6.452	1.29	7.097	3.226	Stress
csgB	0.103469978	43.42105263	0.20437942	12.258	0	3.226	2.581	8.387	2.581	7.097	0.645	5.806	2.581	5.161	9.677	8.387	0.645	9.032	3.871	5.806	0	5.806	3.871	Stress
csgE	0.026166481	52.2222785	0.198139366	6.944	0	8.333	4.861	3.472	6.25	4.861	2.083	2.778	1.389	9.028	4.861	3.472	2.778	5.556	5.556	9.028	2.778	6.25	2.083	Stress
csgG	0.095093806	49.04076739	0.295674506	7.774	0.707	4.947	3.887	6.714	2.827	7.42	0.353	3.887	2.473	10.954	5.654	5.654	5.3	7.067	4.947	5.654	0.707	7.42	3.534	Stress
fimC	0.149439615	49.85875706	0.25664957	8.23	0	3.292	2.881	5.761	3.292	7.407	0.823	5.761	1.646	10.288	6.996	4.115	6.584	8.23	2.881	6.996	0.823	6.996	2.469	Stress
fimD	0.111055616	55.6952381	0.256492594	8.267	0.566	2.831	6.116	10.532	3.511	4.077	1.133	2.492	1.133	7.588	5.323	4.077	4.19	9.626	6.455	6.455	2.152	6.455	5.776	Stress
fimF	0.083673787	55.10597303	0.296579568	14.205	1.705	2.841	5.682	7.955	3.977	5.682	0.568	3.409	1.136	10.795	6.818	3.977	5.114	6.25	3.409	5.682	0.568	6.25	1.705	Stress
fimI	-0.014114656	54.11985019	0.190335506	9.392	1.105	4.42	1.657	9.392	4.42	6.077	3.315	0.552	3.315	9.392	3.315	3.867	6.63	6.63	6.077	6.077	1.105	8.84	2.21	Stress
lpfA	0.17787293	46.36871508	0.643244463	9.89	1.099	4.945	6.593	8.242	4.396	4.396	0	7.143	1.648	5.495	6.593	2.747	1.099	7.692	0	10.989	0	11.538	3.297	Stress
lpfB	-1	44.77825465	0.346832543	8.439	0.422	3.797	4.219	6.329	4.219	6.751	0	7.595	1.688	8.439	9.705	2.954	4.219	7.173	4.641	7.595	1.266	6.329	2.11	Stress
lpfC	0.122061289	55.35784895	0.391352929	7.576	0.466	4.779	5.711	9.324	3.38	3.38	1.399	3.147	2.214	7.576	6.177	5.478	3.497	9.557	4.779	6.061	1.399	6.993	5.245	Stress
lpfD	0.150607884	46.66666667	0.244251081	7.377	1.639	4.098	5.738	9.29	4.918	7.923	1.093	5.464	1.913	6.557	6.284	2.186	4.372	10.109	1.913	8.47	0.546	6.011	2.186	Stress
mgtB	0.120775699	52.36523652	0.280734559	8.649	0.649	5.622	5.189	6.595	4.541	6.27	1.297	4.432	3.351	12.108	3.784	3.243	3.892	6.162	5.946	5.622	1.405	8.108	1.297	Stress
pefA	0.169009832	54.9132948	0.535987649	16.489	1.064	2.128	4.787	9.574	3.723	2.66	0.532	5.851	1.064	5.851	5.319	4.255	2.66	6.915	0	10.106	0.532	7.979	1.064	Stress
pefD	0.135932859	58.44155844	0.314171577	7.66	0	5.532	2.979	7.234	3.404	3.83	0.426	7.66	2.979	8.511	6.809	4.681	5.532	5.106	4.681	6.809	1.702	9.362	2.979	Stress
pipB	0.122061289	39.38356164	0.20691238	8.081	2.694	4.04	6.061	6.734	4.714	4.714	2.357	5.724	2.694	11.111	9.091	1.347	3.367	5.724	3.704	8.754	1.01	5.051	1.01	Stress
sicP	0.12048449	39.18575064	0.225264962	8.209	1.493	5.97	7.463	4.478	2.239	12.687	2.239	2.985	2.239	14.179	7.463	5.97	2.239	4.478	0.746	5.224	1.493	2.985	2.239	Stress
sopD2	0.164111768	33.33333333	0.196573624	2.761	2.454	10.429	6.748	3.681	4.908	5.521	2.454	7.362	3.988	10.429	6.748	3.374	1.84	5.215	5.521	4.294	0.92	5.215	3.988	Stress
ssaP	0.053690095	44.53333333	0.232192958	4.688	2.344	10.156	3.125	7.031	2.344	6.25	3.125	3.906	3.906	10.156	5.469	6.25	3.906	6.25	4.688	1.563	0.781	6.25	4.688	Stress
ssaT	0.049196123	38.97435897	0.166242854	6.792	1.509	3.019	2.642	6.038	8.302	8.679	1.132	2.642	3.396	18.113	2.264	4.528	4.151	7.547	2.264	3.774	1.887	4.906	4.151	Stress
tviB	0.111758039	52.09487327	0.198516331	5.251	1.37	7.991	5.023	7.534	3.425	9.817	1.37	7.078	1.37	7.306	5.023	2.968	4.11	4.795	4.566	4.795	0.457	8.676	4.566	Stress
tviC	0.125022848	52.09478302	0.198359869	6.925	0.831	4.986	6.648	5.54	4.432	6.371	1.662	5.263	0.554	9.695	6.094	3.047	3.601	7.756	5.54	5.54	1.385	5.54	5.54	Stress
tviD	0.092789515	52.09735979	0.198513738	7.701	1.303	5.569	5.569	3.673	4.621	7.109	2.844	4.858	3.318	10.19	5.332	4.739	2.133	7.701	6.28	5.924	1.185	4.858	3.791	Stress
tviE	0.106869976	52.09448044	0.19852607	8.291	1.861	7.107	3.723	6.43	3.892	5.922	2.03	6.091	1.354	12.014	3.384	5.415	4.569	4.061	5.922	4.738	1.015	7.107	3.215	Stress
vexA	0.125022848	52.09355464	0.19836966	8.967	0.272	2.717	6.25	5.163	3.261	5.435	2.446	4.348	1.902	10.054	5.707	4.891	4.076	6.793	4.348	7.609	0.543	9.239	2.989	Stress
vexB	0.14277197	52.0949852	0.198340475	6.137	1.083	3.971	1.805	2.888	7.942	10.469	2.166	2.527	3.61	13.357	5.054	1.083	4.332	7.942	3.61	4.332	1.444	6.859	5.415	Stress
vexC	0.102391582	52.09341347	0.198508769	7.787	3.279	4.918	6.148	8.607	4.508	4.508	3.279	3.279	2.869	13.525	2.869	5.328	3.279	3.689	3.689	6.967	0	2.869	4.098	Stress
vexD	0.159850159	52.09429224	0.198500853	9.396	0	7.383	4.698	3.803	4.251	6.04	1.342	6.264	2.685	11.633	3.132	7.606	2.013	8.277	7.383	3.803	1.342	4.027	2.461	Stress
vexE	0.135932859	52.09300139	0.198329775	10.463	1.495	6.129	5.082	5.232	3.288	4.335	2.242	3.737	1.644	13.004	2.99	6.129	3.587	7.474	6.876	3.886	2.242	5.979	2.541	Stress
assT	0.084150804	48.9705064	0.372300695	6.874	0.655	4.419	8.511	9.165	3.764	4.91	3.11	7.529	1.8	7.201	3.601	4.255	4.255	3.764	3.601	6.71	1.637	8.183	4.255	Stress
cap	0.02699664	52.09289731	0.19865912	5.83	1.345	7.175	3.587	7.175	2.242	7.623	2.691	6.726	3.139	9.865	2.691	6.278	3.139	5.381	4.933	5.381	0.897	6.278	2.691	Stress
gtrA	0.070424335	52.09309174	0.198231448	9.023	2.256	0	1.504	6.015	10.526	5.263	2.256	3.759	4.511	9.023	3.759	0.752	2.256	7.519	2.256	7.519	1.504	7.519	4.511	Stress
yhgN	0.102391582	50.26041667	0.20463559	7.194	2.158	2.158	5.036	6.475	2.158	5.755	4.317	5.036	2.878	7.194	2.878	4.317	6.475	7.194	10.791	2.158	0.719	4.317	2.878	NonStress
racC	0.001273881	39.49275362	0.416339896	4.808	0.962	7.692	4.808	6.731	1.923	7.692	1.923	10.577	2.885	6.731	4.808	0	3.846	1.923	0.962	9.615	0	9.615	1.923	NonStress
yafD	0.102391582	53.84615385	0.234158924	9.559	0.735	4.779	3.676	4.779	4.412	3.309	2.574	2.206	2.206	11.029	4.412	5.147	8.088	5.515	7.721	2.941	1.103	8.824	2.941	NonStress
ynaI	-1	44.76190476	0.261892848	7.022	0.843	3.371	5.056	6.461	7.584	12.079	1.124	3.933	2.247	8.708	5.337	3.371	2.528	5.618	5.056	5.618	1.685	6.461	2.809	NonStress
yfbS	-1	52.2204195	0.19812986	9.662	1.127	3.865	3.221	8.535	5.153	6.763	0.805	2.415	5.958	12.721	2.576	1.61	5.153	6.28	5.153	3.543	0.805	11.272	1.61	NonStress
ybaN	-1	53.43915344	0.198090045	7.246	1.449	0.725	0.725	5.072	4.348	8.696	1.449	2.174	3.623	16.667	1.449	2.899	6.522	2.899	7.971	3.623	5.797	6.522	2.174	NonStress
ilvE	0.065188948	54.23728814	0.426218039	8.385	0.932	6.522	5.28	9.317	4.037	5.901	2.174	3.727	2.484	6.522	3.416	2.484	4.969	6.211	5.901	4.969	1.863	8.075	3.416	NonStress
ppdB	-0.009854674	52.22139659	0.1981361	7	2	5.5	4	8.5	3	5.5	3	3	2.5	10	4	5.5	3	4.5	5.5	8	2.5	6	1.5	NonStress
yibF	0.077878689	52.22130393	0.198140201	10.233	0.93	7.907	4.186	4.186	3.256	5.581	0.465	4.651	2.326	11.628	3.256	3.256	6.047	5.116	6.047	5.116	0.93	6.512	3.256	NonStress
ftsL	0.01569514	52.38095238	0.223104447	5.97	1.493	7.463	4.478	4.478	1.493	7.463	3.731	3.731	1.493	12.687	3.731	4.478	2.985	4.478	6.716	5.97	0.746	8.209	0	NonStress
pcm	0.056562884	52.22110901	0.198804847	9.502	0.452	7.24	3.62	7.692	2.715	6.335	2.715	2.715	1.81	10.407	1.81	7.692	4.977	2.715	7.692	4.072	1.81	8.145	0.905	NonStress
dnaX	0.056233731	59.0461379	0.298618352	12.977	0.916	7.328	4.275	3.817	1.679	3.817	2.443	3.969	1.832	12.214	2.901	6.107	6.412	5.802	7.023	5.954	1.069	6.565	1.221	NonStress
ligA	0.127691307	52.09055584	0.19836071	10.088	1.17	7.456	5.848	7.602	3.947	4.971	1.901	3.947	1.462	10.088	3.07	3.801	4.825	3.655	7.164	5.848	0.585	9.649	1.316	NonStress
pflD	0.071557961	55.71428571	0.32140221	8.355	1.157	6.17	5.527	6.427	4.37	5.784	2.057	3.342	1.671	12.211	4.884	5.656	4.113	5.784	6.684	5.013	0.771	5.141	3.47	NonStress
yqhC	0.161826149	52.22189963	0.199334805	7.862	0.943	6.604	3.774	5.66	3.459	6.604	2.516	5.031	5.031	11.321	3.774	3.774	4.403	5.66	7.233	3.459	0.629	5.346	3.459	NonStress
ydiH	-1	45.56962025	0.255997096	6.818	1.136	9.091	6.818	1.136	3.409	4.545	2.273	4.545	2.273	15.909	1.136	3.409	3.409	4.545	5.682	5.682	1.136	1.136	3.409	NonStress
ymdC	0.102391582	53.6026936	0.255239202	7.495	0.592	5.72	6.509	5.72	3.748	3.945	2.17	4.142	1.578	13.609	3.748	3.156	3.945	6.114	8.679	6.114	1.972	6.114	2.761	NonStress
citE	0.033137965	52.22030865	0.199340586	13.333	0.635	8.571	5.079	6.032	2.222	5.714	1.905	2.222	1.587	10.476	4.127	2.857	3.492	5.714	8.889	3.492	0.317	7.937	1.905	NonStress
mug	0.105258709	52.22164847	0.198139125	8.84	1.105	6.077	3.315	8.287	4.42	5.525	1.657	6.63	1.657	10.497	3.867	4.42	5.525	2.762	6.077	3.867	1.657	6.63	1.105	NonStress
sapA	0.102278213	54.12121212	0.291587452	9.609	0.712	4.448	5.872	4.448	4.27	3.737	1.957	3.559	1.423	11.566	4.804	5.338	5.694	8.007	6.584	5.16	1.957	5.872	3.025	NonStress
uxuB	-1	56.41547862	0.365273234	11.73	1.392	5.567	6.163	6.561	2.584	4.374	2.783	3.38	2.783	10.736	4.573	5.567	4.771	3.38	5.169	5.169	1.392	6.958	2.783	NonStress
pspF	0.063110503	54.21686747	0.281148756	9.44	0.885	7.965	4.425	5.31	4.425	2.655	2.655	4.13	1.77	15.634	3.54	5.9	6.49	3.54	7.67	2.95	0.59	5.31	1.475	NonStress
ygdR	0.14429665	47.61904762	0.390867383	7.059	1.176	3.529	9.412	7.059	1.176	5.882	0	4.706	4.706	3.529	3.529	4.706	2.353	7.059	3.529	4.706	1.176	9.412	2.353	NonStress
uhpC	0.050339546	52.21967698	0.199334291	13.187	1.099	2.857	2.198	9.89	6.154	5.714	1.758	1.978	2.857	12.967	3.516	1.758	3.516	5.275	4.396	4.176	3.956	6.813	3.516	NonStress
acpS	0.007329212	52.22130534	0.198134838	12.95	0.719	8.633	2.878	6.475	4.317	5.755	2.878	3.597	1.439	10.072	3.597	2.158	2.158	2.878	7.914	4.317	2.158	6.475	0.719	NonStress
yncA	0.14429665	54.92424242	0.248973588	10.326	1.63	4.348	5.978	7.065	3.804	3.804	4.891	2.717	2.174	8.152	3.261	3.804	2.717	4.348	6.522	5.435	2.174	7.609	3.261	NonStress
setB	0.1373157	54.23011844	0.303261632	12.315	1.97	1.97	2.217	8.374	7.143	7.635	1.478	2.463	4.926	12.808	2.956	1.724	3.941	4.68	4.187	5.665	1.724	6.65	2.463	NonStress
btuE	0.111758039	49.82269504	0.257342451	6.633	1.531	6.633	4.592	6.633	4.592	5.102	1.02	5.612	3.061	7.143	4.082	5.102	6.633	4.592	3.061	6.122	1.531	7.653	3.061	NonStress
yaeJ	0.011460728	55.47945205	0.27589088	11.765	0	5.882	3.268	3.922	1.307	8.497	2.614	6.536	0.654	7.843	2.614	4.575	2.614	9.15	11.111	4.575	0	4.575	1.307	NonStress
nagD	0.071557961	52.22136979	0.198140242	9.886	1.141	4.183	5.703	8.365	4.943	7.605	1.901	3.802	2.662	6.844	4.943	1.901	5.323	4.563	3.802	6.084	1.141	7.985	3.042	NonStress
torT	0.011460728	52.22116314	0.198140617	10.028	0.557	5.014	3.064	6.964	2.786	6.128	1.671	3.621	2.786	10.028	4.457	5.85	5.292	6.407	5.571	3.9	2.507	6.964	3.343	NonStress
yacH	0.150607884	52.22001112	0.199320786	11.754	0.181	2.17	4.702	4.882	2.893	1.989	3.797	2.17	1.447	5.606	5.967	10.669	7.957	8.318	5.425	7.414	1.627	6.329	2.712	NonStress
yiiG	-1	45.41326067	0.282273654	10.818	0.792	7.916	6.069	3.43	2.111	5.541	0.792	7.916	2.902	6.069	4.749	5.277	5.541	6.86	3.43	6.069	0.528	5.277	5.013	NonStress
yhbW	0.14429665	58.03571429	0.335243846	9.77	0.287	5.172	5.46	6.897	4.598	4.31	3.736	2.586	3.448	11.207	3.161	4.598	6.322	6.897	5.747	4.598	0.862	4.598	2.586	NonStress
yigP	0.035973621	54.53074434	0.282348114	11.682	0.935	8.411	3.738	6.542	4.206	3.271	0.467	4.673	1.402	11.682	1.402	5.14	4.673	3.738	6.542	5.14	1.402	8.411	1.402	NonStress
ykgM	-1	43.29501916	0.314697284	4.04	0	5.051	5.051	6.061	6.061	5.051	4.04	7.071	1.01	1.01	2.02	2.02	5.051	8.081	6.061	8.081	0	8.081	5.051	NonStress
ypfG	-1	52.22071287	0.198132435	9.722	1.944	4.444	6.111	5.833	3.056	4.167	1.389	3.333	1.389	11.667	4.167	3.333	6.389	4.722	8.056	6.389	3.056	6.389	1.389	NonStress
caiE	-0.000671066	52.22125726	0.198810814	8.057	1.896	5.213	5.213	10.9	1.896	6.161	4.265	3.318	2.37	8.531	2.844	3.791	4.265	4.739	4.739	4.265	0.474	9.005	2.844	NonStress
dgoK	-1	52.22097443	0.199336047	11.148	1.311	5.246	4.262	8.525	2.295	4.59	3.279	0.984	2.623	9.508	3.279	4.918	4.262	8.197	4.918	4.918	1.967	8.197	1.967	NonStress
yecM	-1	52.2215462	0.198806738	6.931	1.98	10.396	2.97	5.446	2.97	6.931	5.446	1.98	0.495	10.396	3.465	3.465	6.931	5.941	6.436	4.455	2.97	4.455	0.495	NonStress
ycdX	-1	51.73333333	0.325767913	11.24	1.163	5.426	6.202	6.202	4.264	7.752	5.814	4.651	2.713	6.589	4.651	1.163	5.426	5.814	4.264	3.876	1.163	5.814	1.55	NonStress
mreC	0.035310522	52.2202125	0.199331815	7.989	0.551	3.581	5.51	7.438	1.377	4.683	0.826	2.204	2.479	11.295	3.581	6.336	8.264	6.612	6.612	5.785	0.275	9.366	2.204	NonStress
yacG	0.077878689	52.22163822	0.198809717	3.947	5.263	7.895	7.895	5.263	2.632	3.947	0	3.947	1.316	2.632	2.632	2.632	6.579	10.526	5.263	2.632	3.947	6.579	0	NonStress
pth	0.042819945	51.23152709	0.313086326	9.302	0.465	6.047	4.651	9.767	4.186	4.651	3.256	6.977	1.395	11.163	4.651	1.395	5.581	2.791	5.581	4.186	0.93	6.047	1.86	NonStress
yhgA	0.077878689	53.78061768	0.342752729	7.012	0.915	8.232	5.488	3.963	2.744	4.268	3.963	4.878	5.793	10.976	2.134	4.573	5.793	3.963	6.098	5.793	0.61	4.878	3.659	NonStress
yfcC	-1	55.01302083	0.272313941	7.9	0.385	3.083	2.505	10.019	7.322	7.322	1.541	1.734	4.239	9.827	3.276	3.276	3.468	5.78	3.854	6.166	1.927	12.717	1.541	NonStress
cof	0.068886987	54.51263538	0.256903617	8.772	2.456	3.86	7.018	7.368	3.158	5.263	6.667	1.053	3.86	13.333	3.86	3.158	3.86	4.561	5.614	4.912	1.053	4.912	1.404	NonStress
rnhA	-0.013176289	52.22191133	0.198141261	8.929	1.786	7.738	3.571	8.333	1.19	3.571	3.571	7.143	2.381	7.143	4.762	4.762	3.571	2.976	4.762	5.952	3.571	4.762	2.976	NonStress
ydfA	0.14429665	49.6043792	0.205711466	9.184	2.041	9.184	6.122	3.061	4.082	7.143	1.02	3.061	2.041	9.184	5.102	4.082	2.041	5.102	8.163	1.02	2.041	2.041	3.061	NonStress
yaeB	-1	52.22114194	0.198807085	9.274	1.21	5.645	3.629	6.452	5.645	3.629	1.613	3.629	2.016	8.468	2.419	4.435	8.065	4.839	7.258	4.435	1.613	8.468	2.823	NonStress
gsk	0.065310052	53.40996169	0.364418059	8.949	1.566	6.935	4.922	6.264	2.685	5.145	2.908	4.474	2.685	9.172	5.369	3.579	5.145	6.264	4.698	5.369	1.342	5.817	4.251	NonStress
yfbK	0.14429665	52.22152132	0.199341514	12.871	0.33	6.106	6.106	7.096	3.135	4.125	0.825	6.931	2.145	8.746	4.785	5.941	4.95	4.455	4.62	5.776	0.99	5.611	2.64	NonStress
sbmC	0.038532898	52.22176446	0.198812849	7.143	1.19	9.524	7.143	4.762	4.167	5.952	1.19	3.571	2.976	2.976	3.571	4.762	5.357	2.381	5.357	3.571	2.976	10.119	4.762	NonStress
yeaN	0.077878689	52.22023166	0.199321103	14.742	0.983	1.229	1.229	10.565	3.931	7.125	1.966	0.737	2.703	17.936	1.229	2.703	4.423	7.125	4.914	5.651	2.457	3.686	1.966	NonStress
yjfC	0.125022848	53.94402036	0.285629756	5.75	1.75	8	8.5	5.5	4	6.75	1.75	2.75	2	9.5	3	4.25	5.75	5.25	8	3.5	3	3.75	4.5	NonStress
hlyE	0.172803523	52.09519478	0.198390637	9.119	0.629	6.918	6.289	4.717	4.088	6.918	0.314	8.805	1.572	10.063	4.088	5.346	1.572	6.918	2.201	6.289	0.629	5.975	4.088	NonStress
acrR	0.177570919	46.78899083	0.240886167	8.261	1.739	9.13	2.609	3.043	3.913	6.522	2.174	4.348	3.043	12.174	3.478	5.217	3.043	6.522	6.522	4.783	1.304	5.217	2.174	NonStress
ppdC	-1	52.22158398	0.199327491	5.882	1.681	0.84	1.681	4.202	2.521	2.521	3.361	0.84	6.723	9.244	3.361	9.244	5.882	8.403	6.723	5.042	2.521	7.563	2.521	NonStress
deoA	0.018581447	55.95505618	0.373312448	12.362	0.442	4.857	7.726	8.83	3.532	6.402	1.104	4.194	4.415	7.947	2.649	2.649	3.532	5.96	5.298	5.96	0.442	7.285	1.987	NonStress
tdh	0.191151792	52.22142259	0.198821976	7.062	1.695	5.085	6.497	10.734	4.237	7.345	3.107	5.085	4.237	6.215	3.672	1.412	4.237	4.802	4.52	4.802	1.695	8.757	1.695	NonStress
yiiD	0.060486515	54.59081836	0.268156373	7.602	0.585	7.895	3.801	8.772	3.216	5.263	3.509	3.801	3.216	9.649	2.632	4.971	5.263	4.386	6.14	5.848	2.047	5.556	2.632	NonStress
leuS	0.061039373	52.21975871	0.199360672	9.393	1.145	7.789	6.3	6.873	3.093	4.124	1.718	6.186	3.436	7.331	3.895	3.78	4.811	2.749	4.811	6.3	2.405	8.362	4.238	NonStress
yjbF	-1	55.754858	0.303537831	6.383	0.851	3.404	5.957	7.66	2.128	4.255	0.851	3.404	1.277	10.638	4.255	6.809	3.404	4.255	5.957	9.787	3.404	8.085	2.553	NonStress
yebN	0.135932859	52.60663507	0.297296855	9.589	0.457	3.196	2.74	13.242	6.393	9.132	2.74	2.283	4.566	11.872	1.826	1.37	2.74	4.11	3.196	6.393	2.283	6.393	0.457	NonStress
yaaA	0.060486515	52.22196622	0.198808561	7.037	0	6.296	7.037	4.444	5.926	4.444	1.481	6.296	2.222	11.852	3.704	7.037	4.815	4.444	5.926	4.815	0.741	3.704	3.704	NonStress
rsuA	-1	52.22141853	0.198807371	8.607	0.82	6.148	6.557	6.557	2.459	4.918	4.098	4.098	1.639	9.016	3.279	4.098	5.738	2.869	6.557	6.557	0.41	7.787	3.279	NonStress
ycjG	-1	52.22061269	0.199331526	13.174	1.796	7.186	4.491	5.689	1.796	4.192	1.497	2.695	2.994	12.874	2.096	4.491	5.689	5.389	5.389	5.988	1.497	6.587	1.198	NonStress
tyrS	0.019846145	52.68065268	0.454847793	8.924	1.602	6.407	6.178	7.78	5.263	4.577	1.602	6.178	1.602	10.297	4.805	5.721	3.204	4.577	4.577	4.805	1.373	5.492	2.517	NonStress
eda	0.030003025	52.09189258	0.198902671	14.41	1.31	5.677	3.057	8.734	2.62	5.677	0.437	5.24	2.183	9.607	2.183	2.62	6.114	3.493	3.057	6.114	0.873	8.297	2.183	NonStress
rtcA	0.045065825	52.21948427	0.198806118	14.773	1.42	6.818	1.705	10.795	3.409	4.261	2.557	1.136	1.705	10.795	1.989	4.261	4.545	5.966	6.534	5.398	0.568	6.818	1.42	NonStress
yajI	-1	52.09261768	0.197827463	7.813	0.521	4.167	2.604	5.208	1.042	6.25	1.563	2.604	2.083	12.5	5.729	8.333	6.771	6.25	5.208	8.333	0	5.208	2.083	NonStress
yhjR	-1	52.2219436	0.199330979	10	0	5	5	2.5	5	3.75	1.25	2.5	1.25	10	5	7.5	8.75	6.25	3.75	3.75	1.25	0	3.75	NonStress
ybcI	-1	52.09213287	0.19822663	7.179	1.538	1.538	2.564	10.256	6.154	4.615	3.077	2.564	1.026	14.359	1.026	1.538	6.154	4.615	5.641	4.103	5.128	9.744	1.538	NonStress
ybgI	-1	55.55555556	0.319438248	10	0.769	7.308	4.231	9.231	2.308	5.769	3.077	3.462	1.154	10.385	5	3.846	5	4.231	4.615	5	2.692	6.154	1.538	NonStress
narQ	0.065188948	54.1958042	0.268242069	8.463	0.691	5.354	3.972	4.491	2.763	5.009	3.627	2.073	2.418	14.335	4.836	7.254	3.8	7.599	6.39	5.527	1.036	5.527	2.936	NonStress
yejH	0.102391582	57.01306076	0.314000105	8.848	2.17	5.342	6.845	6.678	5.008	4.841	3.506	4.174	1.669	9.683	2.671	5.342	4.841	3.172	8.18	4.674	1.002	6.678	2.838	NonStress
rcsB	0.088592638	48.94894895	0.398386293	6.114	0	5.677	5.677	5.677	2.62	8.734	1.31	8.734	2.62	12.664	5.677	1.747	4.803	7.86	2.62	4.367	0.437	6.114	1.747	NonStress
ybdF	-1	52.22181182	0.198809353	3.704	1.481	3.704	5.185	5.185	4.444	4.444	4.444	5.926	2.222	9.63	5.185	4.444	7.407	4.444	4.444	2.963	2.963	6.667	2.963	NonStress
yeiH	-1	54.80225989	0.377905859	14.365	1.105	1.934	1.934	8.011	4.972	9.116	2.762	3.591	3.591	12.707	1.657	2.21	3.867	4.972	1.657	6.077	1.934	8.84	1.657	NonStress
yaaU	-1	54.1759054	0.29500231	7.19	1.525	3.05	2.832	9.804	6.754	9.586	0.654	1.307	4.357	12.636	3.05	2.614	5.011	5.011	5.447	5.011	2.614	6.972	2.179	NonStress
