## supplementary_08062022 for "A machine learning based method for the identification of functionally important genes": T12.csv

Gene_Symbol	nPMI	CAI	GC_Content	Ala	Cys	Glu	Asp	Gly	Phe	Ile	His	Lys	Met	Leu	Asn	Gln	Pro	Ser	Arg	Thr	Trp	Val	Tyr	Phenotype
NCED3	0.171803878	45.93406593	0.1499698	8.007	0.98	6.046	5.556	7.353	5.065	3.595	3.105	5.556	2.124	8.007	4.575	3.431	7.026	7.026	4.085	4.575	0.98	8.497	2.614	Stress
WRKY33	0.088436669	38.58609795	0.194891569	4.887	1.128	5.075	4.511	6.767	4.135	3.008	2.256	4.699	1.504	2.82	9.398	6.015	5.451	13.91	5.075	9.023	0.94	4.323	3.008	Stress
MAPKKK18	0.132623844	45.26472782	0.196415674	6.534	2.273	10.227	3.977	8.239	2.841	4.545	2.273	4.261	1.42	7.386	3.693	1.989	4.261	6.818	5.114	7.67	3.125	7.67	2.557	Stress
ANAC019	0.133445693	36.08974359	0.187750445	4.545	0.909	6.364	5.152	8.788	6.061	3.939	2.121	5.758	1.515	6.667	6.667	3.939	4.848	9.091	4.545	4.848	1.818	4.545	4.545	Stress
AT-HSFC1	-1	39.9668325	0.133270426	3.207	0.292	9.038	4.373	6.706	4.956	3.499	1.749	4.665	3.499	5.831	6.706	4.373	5.831	9.038	7.289	5.831	1.166	6.122	2.624	Stress
ATNAC3	-1	39.08045977	0.160604478	5.152	0.606	4.848	4.848	9.394	4.848	3.939	2.424	5.152	1.212	7.879	6.061	4.545	5.758	10	5.455	4.242	1.818	4.242	4.242	Stress
WRKY28	0.122451968	37.55952381	0.181272353	4.834	1.208	6.647	4.23	6.344	3.927	2.115	2.417	5.438	2.115	4.532	6.344	4.532	6.344	13.293	5.438	6.042	0.302	5.136	5.438	Stress
B120	0.020306311	39.24825175	0.177205764	4.524	2.204	6.381	5.104	7.541	4.64	5.684	1.624	4.872	1.972	9.397	5.916	2.204	3.712	9.397	6.148	5.336	1.74	7.309	3.016	Stress
ATERF#011	-1	43.44685243	0.179347117	10.843	0.602	5.422	6.627	6.627	3.012	2.41	0	7.831	2.41	7.831	4.217	1.807	5.422	3.614	8.434	4.819	1.807	7.831	1.807	Stress
DREB2A	0.19461445	40.56603774	0.13498382	5.172	2.011	8.333	7.759	8.333	3.161	1.724	1.149	6.897	1.724	5.747	4.598	5.172	4.885	8.908	6.322	4.023	2.011	5.747	3.161	Stress
ATAF1	0.167490021	46.41488779	0.179442994	5.298	1.325	6.291	6.291	6.291	4.305	3.311	1.325	7.616	3.311	5.96	4.305	2.98	9.272	7.285	4.305	3.974	2.318	5.629	4.967	Stress
CML38	0.137780436	34.3412527	0.172851423	5.789	1.579	10.526	8.947	5.263	4.737	3.158	0.526	7.368	5.263	8.947	4.211	3.684	2.632	8.421	5.789	3.158	0	3.158	1.053	Stress
ATERF-4	-1	46.58730159	0.185039053	9.362	1.277	3.83	5.532	8.936	3.404	1.702	0.851	4.681	2.553	6.809	3.404	3.83	9.362	8.085	6.383	6.383	0.851	5.957	2.128	Stress
HAT1	0.022887981	37.57062147	0.179627002	7.745	1.205	5.852	7.917	6.196	3.442	4.819	2.754	6.54	2.41	6.885	4.131	3.614	3.959	9.983	5.68	5.336	0.688	5.68	3.27	Stress
ANAC102	0.156409944	41.79357022	0.197461061	6.769	1.538	6.154	5.846	4.308	6.462	5.231	1.538	8.308	2.154	6.462	6.154	3.077	7.077	7.077	4.923	4.308	2.462	3.385	3.385	Stress
ANAC062	0.146021514	38.73659118	0.174575109	4.979	1.66	6.432	7.054	6.017	4.149	5.394	1.66	6.846	1.037	6.432	4.772	4.149	4.357	9.959	5.187	5.602	1.245	7.884	2.905	Stress
CYP71B2	-1	38.39598997	0.194318473	4.466	1.165	6.408	5.631	5.243	6.408	7.184	2.136	7.184	2.524	10.097	3.689	3.107	5.437	7.379	4.854	4.466	1.165	7.184	2.136	Stress
CYP707A3	0.117998016	36.74698795	0.157434709	7.143	1.05	5.672	4.202	5.672	5.672	6.092	2.521	6.723	2.731	10.294	3.571	3.151	6.303	6.513	4.832	5.882	1.05	4.832	3.782	Stress
ATM4	0.126823154	40.78947368	0.170916742	9.223	1.456	5.825	3.883	4.854	4.369	6.311	0.485	4.854	0.971	6.311	2.913	1.942	5.825	10.68	8.252	5.825	1.456	8.252	0.971	Stress
LBD39	-1	37.57338552	0.159472668	4.348	4.348	5.534	3.557	6.324	3.953	2.372	2.372	4.743	2.372	9.486	4.743	3.557	5.534	10.672	6.719	5.534	1.976	7.51	0	Stress
GATL2	-1	42.01787995	0.203714339	5.65	2.26	3.672	5.932	4.52	5.65	6.215	2.825	3.672	1.412	11.582	4.237	1.695	6.215	8.475	5.367	4.802	1.977	6.497	4.237	Stress
BAM2	0.050851913	43.99350649	0.153031003	4.335	1.576	5.123	4.039	8.473	3.842	5.517	2.857	4.433	1.576	15.764	6.404	2.759	4.926	9.655	3.054	5.616	0.69	5.714	2.562	Stress
MSS1	-0.085443724	36.66425296	0.17988397	8.534	1.299	3.711	2.968	9.091	7.421	6.679	0.928	3.525	2.597	11.503	4.267	2.597	3.34	5.937	4.453	6.308	1.67	9.091	2.041	Stress
MYB96	0.148849018	36.12273361	0.166857353	4.396	1.648	7.143	4.396	6.044	3.297	4.396	2.473	5.495	2.198	7.967	5.769	4.945	5.22	12.637	3.846	8.242	1.923	3.022	1.923	Stress
GPRI1	-1	40.65934066	0.155322611	7.39	0.924	5.081	6.928	6.928	3.002	3.233	5.774	4.157	1.848	7.159	3.926	0.924	11.085	6.928	5.081	6.467	1.848	7.159	1.617	Stress
MYB7	0.0852668	37.67476085	0.15694662	2.837	3.191	8.156	5.674	5.674	2.128	6.738	2.128	9.22	1.773	8.511	5.674	2.128	3.191	9.22	7.092	4.61	2.128	3.546	2.482	Stress
CIPK20	-1	38.27353094	0.125332964	4.425	1.106	7.965	5.31	6.637	5.088	6.416	2.876	11.283	2.434	7.965	4.425	2.876	3.319	7.08	4.204	3.097	1.106	7.08	2.876	Stress
SPL2	0.097066693	36.70005565	0.193084514	5.324	2.083	6.25	4.398	5.556	5.324	2.546	3.704	6.25	0.926	7.407	4.398	3.472	6.713	13.657	6.019	4.861	1.62	5.093	1.852	Stress
CYP706A6	-1	36.7280957	0.177483412	4.708	0.942	6.78	4.896	5.461	4.331	6.591	2.072	5.65	2.637	13.183	4.143	2.448	6.403	5.273	5.838	5.838	1.318	6.403	3.013	Stress
ATTPPA	0.104116447	34.4945896	0.184467347	5.528	1.256	5.025	7.286	4.774	3.015	5.025	1.759	6.784	3.518	8.794	5.276	1.759	5.528	10.05	4.774	4.774	1.256	7.286	3.769	Stress
TCH2	0.149550374	36.89458689	0.169367833	3.448	2.299	5.747	10.345	10.92	5.172	5.172	0.575	9.195	4.598	6.322	6.322	2.299	1.724	7.471	2.874	1.724	0	6.897	0.575	Stress
AtRABH1c	-1	36.97478992	0.190063409	4.846	0.881	4.846	6.608	7.93	4.405	6.167	0.441	6.608	2.203	6.608	3.965	4.405	2.203	9.692	4.846	6.608	0.881	7.93	3.084	Stress
DELTA-TIP2	-1	42.987606	0.225630238	14.829	0.76	2.281	2.281	12.548	6.084	7.605	1.141	1.901	1.141	8.745	2.662	0.76	4.943	7.224	0.38	4.943	1.141	11.407	3.042	Stress
ATGPAT2	-1	38.58296623	0.157223742	4.788	1.842	3.867	4.236	6.262	6.998	4.052	2.21	6.262	2.394	12.707	4.42	2.947	4.972	7.366	5.525	4.052	0.552	8.84	3.683	Stress
KAT1	0.084956514	37.02848345	0.173064436	5.942	1.449	4.928	5.942	4.203	6.812	7.971	2.174	5.072	2.464	9.275	5.362	2.899	3.478	8.406	5.942	5.652	2.029	4.493	3.913	Stress
PSY1	0.048364605	39.49903661	0.213266277	3.409	1.136	2.273	3.409	9.091	3.409	1.136	1.136	1.136	2.273	10.227	5.682	2.273	7.955	9.091	5.682	5.682	0	11.364	1.136	Stress
ABF3	0.167542452	39.90514905	0.176172924	4.497	0.642	5.996	2.998	10.493	3.64	3.426	0.642	4.497	3.64	7.709	6.852	9.422	5.353	7.066	5.139	6.424	1.071	7.281	0.857	Stress
CRF6	0.028379116	42.87581699	0.227888033	5.793	0.915	9.756	7.622	3.659	4.878	3.963	2.744	4.878	0.305	6.098	3.659	1.829	6.402	8.841	6.707	8.232	1.22	7.622	1.524	Stress
RD20	0.157963352	33.91304348	0.179129161	7.631	0.402	6.426	6.426	5.622	4.819	4.418	2.008	6.024	2.008	8.434	5.221	2.41	6.024	6.827	3.614	5.221	2.41	6.024	3.614	Stress
NHL3	-1	41.71717172	0.141154399	3.279	3.689	2.049	5.738	9.016	5.328	8.197	1.639	6.967	0.82	9.836	6.557	2.459	4.508	4.508	5.738	4.918	0.82	5.738	3.689	Stress
MUR3	-0.004206582	43.97076736	0.145342298	6.171	1.582	5.854	5.854	5.063	5.696	4.905	1.424	6.487	2.532	7.595	5.063	3.797	7.12	8.386	5.854	3.956	2.373	5.38	3.165	Stress
RD28	0.123330266	42.14332676	0.183346832	11.074	1.342	2.013	4.027	11.074	7.718	7.047	2.013	3.356	1.342	7.047	3.02	1.678	5.034	5.034	3.02	6.04	1.678	9.06	3.691	Stress
MSS3	-1	39.95983936	0.161102709	2.193	0.877	6.14	9.649	7.018	5.263	5.263	1.754	7.895	4.386	9.649	5.263	2.632	4.825	9.211	2.632	3.947	0.439	4.386	1.754	Stress
LHW	0.006815892	37.95562599	0.169350115	4.525	2.413	6.938	4.525	7.692	3.318	5.581	2.112	4.977	3.318	8.446	5.279	5.128	4.827	9.804	4.676	4.977	1.659	7.24	0.905	Stress
HB-4	0.028379116	38.92100193	0.167511901	6.647	1.813	6.344	3.927	6.344	1.813	1.208	2.417	5.136	1.813	9.97	6.042	5.136	4.532	12.387	7.553	6.949	0.906	5.136	0.604	Stress
WAK2	0.073358267	42.27576975	0.175747743	4.295	4.161	6.711	3.624	8.456	4.43	5.235	2.416	4.966	1.611	8.456	6.04	4.295	3.356	7.383	5.369	6.577	0.537	6.846	3.758	Stress
BKI1	0.034296607	39.4184168	0.16900669	4.571	0.571	4.571	4.857	4.571	4	4.286	2.571	6.857	2	6.857	6.286	5.429	6	17.143	4.571	7.143	0.571	2.571	1.429	Stress
SMG1	0.026786212	37.01842546	0.201299005	7.203	0.847	8.051	4.661	7.203	4.661	5.932	0.847	6.78	1.695	7.203	4.661	3.814	1.271	7.627	5.508	6.78	0.847	7.203	2.542	Stress
EMB2745	-1	39.36170213	0.133625045	6.053	2.5	6.579	4.737	5.263	4.211	4.737	2.763	6.711	3.816	11.842	5.395	2.237	2.632	6.974	4.474	5.789	0.132	7.632	4.079	Stress
XGD1	-1	31.65244375	0.17908926	5.068	1.365	4.094	4.483	4.483	5.458	6.433	2.924	6.238	2.534	7.602	4.678	2.729	6.628	11.501	6.043	4.094	1.365	7.018	3.119	Stress
MYB94	0.156409944	36.84992571	0.175019323	4.624	1.734	5.491	5.78	5.78	2.601	6.358	2.601	6.358	2.312	7.803	7.514	3.179	5.78	10.405	4.046	8.382	2.023	2.023	2.023	Stress
ATHB30	-1	39.7016638	0.148070567	8.099	2.465	4.577	4.93	7.746	4.225	4.577	4.225	4.577	2.465	3.873	4.225	2.113	8.451	10.563	7.042	3.521	0.704	6.69	1.056	Stress
RAP2.1	0.123330266	38.9023406	0.185146292	12.651	0	7.831	4.819	3.614	1.205	4.217	1.807	4.217	2.41	7.229	3.012	3.012	8.434	5.422	10.241	4.217	1.807	4.819	2.41	Stress
ANNAT4	0.15240819	34.7741433	0.186258448	8.434	0.904	9.337	5.723	4.518	3.614	3.614	3.614	9.639	2.108	12.048	3.614	1.807	1.506	8.133	5.12	3.614	0.904	5.723	2.711	Stress
TCP3	0.013762303	43.9628483	0.183282005	7.921	0.495	4.703	5.693	6.436	4.455	4.208	6.683	2.97	1.238	5.693	3.96	7.178	9.158	11.634	5.198	4.455	1.238	2.97	0.99	Stress
NDB2	0.133445693	37.5509226	0.200301065	7.059	1.345	7.227	5.378	7.395	4.874	5.714	1.345	7.227	1.849	6.891	3.361	3.361	3.361	8.235	6.218	5.21	1.345	7.899	2.857	Stress
ATGLR3.4	0.079603553	40.8357075	0.162482375	6.276	1.029	4.938	4.424	6.276	5.556	6.173	1.543	4.115	2.469	8.436	5.35	3.292	4.835	9.979	5.761	5.041	1.852	8.539	2.984	Stress
DND1	0.040947108	42.63057151	0.17047059	6.225	2.842	4.195	3.924	6.089	5.142	6.225	1.759	3.518	2.842	10.961	3.654	3.112	5.007	7.442	9.202	3.924	2.842	6.766	2.842	Stress
ANAC089	-1	41.27966976	0.145907128	6.516	1.133	7.932	6.799	5.949	3.683	4.533	1.133	8.215	3.399	6.799	4.249	1.7	4.533	9.632	4.533	4.249	1.7	7.365	2.833	Stress
MEE25	-1	38.0952381	0.200160282	8.032	1.606	6.827	5.622	8.032	2.008	6.426	2.008	8.835	2.41	5.622	2.811	1.606	4.819	6.426	4.819	5.221	1.205	6.827	4.418	Stress
KAT5	0.076435089	37.77028924	0.175653374	13.349	1.874	4.45	6.323	9.836	3.279	5.855	1.405	5.152	3.044	5.855	3.513	1.874	4.215	6.792	5.386	4.215	0	9.602	1.405	Stress
ARR4	0.051345798	35.39823009	0.175837663	3.309	1.471	7.353	8.456	4.779	1.838	5.147	0.735	5.147	2.574	11.029	2.574	0.735	7.721	13.971	6.25	4.044	0.368	7.721	0.735	Stress
SWA1	-1	49.77924945	0.160676333	6.077	1.289	5.341	4.972	6.998	3.315	2.578	2.578	7.551	2.947	9.761	2.947	2.394	3.683	10.497	6.998	3.499	1.105	10.866	2.578	Stress
LBD21	-1	41.42394822	0.171587622	8.427	2.809	5.056	5.618	4.494	3.371	2.247	2.247	4.494	1.685	12.921	3.371	3.371	6.18	8.989	5.056	3.371	0	6.742	3.371	Stress
SNM1	0.176817462	37.05844573	0.156358955	4.427	2.414	6.64	6.036	5.835	5.634	4.427	2.817	6.64	1.207	8.652	4.024	3.018	4.829	9.256	5.433	6.036	1.408	5.231	3.823	Stress
UBP21	-1	38.63378685	0.18928057	5.369	2.416	6.846	6.04	3.221	4.564	3.893	2.416	6.577	1.342	8.054	6.04	3.893	7.785	11.946	4.832	5.503	0.94	4.161	2.685	Stress
ABA2	0.1473957	38.61066236	0.193719474	8.725	2.349	5.034	5.705	9.732	5.034	4.698	3.02	4.698	1.678	8.725	5.034	1.007	2.685	8.389	4.027	4.362	0	9.732	1.678	Stress
SIP1	0.025988095	40.57428215	0.169597239	4.523	2.513	5.528	7.286	9.422	5.276	5.276	2.513	5.025	2.261	8.92	4.271	2.261	5.025	8.04	3.141	4.523	2.01	8.291	2.513	Stress
ACD6	0.056706476	34.48618565	0.171417558	7.906	2.05	5.417	5.564	6.589	4.392	6.296	3.514	6.003	2.05	12.738	4.392	1.903	3.807	7.76	3.221	5.417	0.732	6.296	2.343	Stress
ATNUDT17	-1	33.22528363	0.160482992	4.103	2.564	11.282	3.077	6.667	2.564	2.564	1.538	5.641	5.128	8.205	3.077	4.615	3.59	6.667	6.667	3.077	3.077	8.205	2.051	Stress
SYP121	0.08551501	42.88649204	0.175472521	5.571	0.836	6.407	6.128	9.749	2.786	4.735	1.671	5.571	1.95	8.914	5.014	4.178	3.621	8.357	8.357	5.292	0.557	6.407	0.836	Stress
HAP2A	-1	38.43571668	0.204326958	8.421	0.702	8.07	4.912	8.772	1.053	1.754	3.509	3.86	3.158	4.912	6.667	4.561	7.368	9.123	7.719	2.105	1.053	4.912	3.509	Stress
ATCSLA15	-1	33.48236463	0.16791346	5.455	2	5.455	3.091	5.091	7.091	5.636	2.182	4.909	5.091	10.545	5.091	3.091	3.818	4.727	5.091	4.545	2.364	8.909	3.818	Stress
ATMPK5	-1	35.15691264	0.184298011	5.141	1.542	7.969	5.913	3.856	4.884	6.684	3.085	6.17	1.542	10.283	5.141	1.799	5.141	6.684	4.884	4.37	0.771	6.941	4.37	Stress
SNRK2-3	0.165647564	37.0411985	0.164612634	4.813	2.139	6.684	9.091	4.545	3.743	8.556	2.406	4.011	3.209	8.021	3.209	3.209	5.882	7.754	6.15	4.278	0.535	5.348	3.476	Stress
CYP83A1	0.050851913	42.67866067	0.157502667	6.602	0.971	6.99	5.437	5.631	5.437	5.243	1.359	7.961	4.272	8.544	3.883	2.718	6.214	3.883	5.437	4.854	0.777	7.379	4.272	Stress
BT3	0.048007783	38.36190476	0.167923333	4.509	5.04	7.162	3.183	3.979	3.183	4.775	2.653	8.753	2.387	10.61	3.714	2.918	4.244	10.61	6.101	3.183	1.592	6.101	2.387	Stress
SEC1B	-1	36.85340202	0.170565176	5.481	1.481	7.704	5.778	4.741	4	5.481	2.519	8.148	3.556	9.926	3.259	3.111	3.852	8.296	5.926	5.778	0.889	5.926	2.519	Stress
GLP3	-1	40.67460317	0.16437077	9.821	1.339	2.232	3.571	10.268	6.696	6.696	1.339	4.464	1.339	9.821	4.911	3.571	6.25	8.482	0.893	5.357	0	6.696	1.339	Stress
ATNUDT19	-1	40.2104472	0.174526833	8.647	2.217	6.652	5.1	5.322	4.213	2.882	1.996	4.878	2.217	10.643	2.882	2.882	5.987	9.978	5.1	4.878	2.217	7.317	1.552	Stress
MLP423	-1	33.89830508	0.174845543	5.952	0	8.333	5.357	8.929	4.167	7.738	1.786	8.929	1.786	7.738	3.571	1.19	4.762	6.548	1.19	4.167	1.19	6.548	3.571	Stress
ATASP38	-1	43.76012966	0.165891616	3.004	2.361	2.361	5.15	7.082	6.009	4.721	3.004	1.931	2.146	10.3	4.506	2.575	6.438	13.09	4.936	8.369	0.644	6.223	2.79	Stress
TCP4	-0.035089175	46.07605178	0.230445976	6.467	0.462	3.233	5.543	8.083	4.619	3.926	6.928	2.54	1.155	6.005	3.464	7.852	9.469	12.471	5.312	4.85	1.155	2.771	1.155	Stress
BZO2H2	-1	40.34013605	0.165363015	5.517	1.379	5.517	7.241	5.172	1.724	2.414	2.069	3.793	2.069	10	5.862	4.138	4.828	13.793	6.552	6.552	0.69	5.172	1.724	Stress
IAA19	-0.016331827	35.69321534	0.165949409	5.238	2.381	6.19	8.095	11.429	2.857	1.905	0	8.095	4.762	7.619	2.857	1.905	3.81	8.095	4.762	3.333	1.429	7.143	2.857	Stress
VPS60.1	-1	37.46556474	0.1792213	8.468	0.403	8.065	9.677	6.452	1.613	2.823	0.806	8.065	5.242	8.468	4.435	5.645	5.645	4.839	4.839	4.032	0	3.629	2.419	Stress
PLDGAMMA1	-1	39.52615529	0.198462671	5.741	1.148	5.396	5.052	8.955	4.018	5.626	3.444	5.281	2.985	7.692	4.248	4.133	5.281	7.807	5.626	4.478	1.607	7.233	2.985	Stress
BRXL1	0.146021514	35.42757417	0.173875695	4.36	0.872	8.14	6.977	6.105	3.779	3.198	1.744	3.488	2.326	3.198	3.488	5.233	6.977	11.047	9.302	6.686	2.616	4.36	2.907	Stress
LSD1	0.00358992	37.51013788	0.196132383	5.584	7.107	1.015	2.03	5.584	0.508	2.03	3.046	2.03	4.569	4.569	7.614	4.569	9.645	8.629	4.569	8.629	0	10.66	2.03	Stress
CYP71B35	-1	39.66450216	0.145635894	4.483	1.754	7.018	5.458	5.458	4.483	5.653	2.924	6.433	3.509	11.306	4.483	2.729	5.653	4.873	5.653	4.678	1.754	7.407	2.144	Stress
COR78	0.117998016	42.89617486	0.222860262	4.149	0	14.938	8.299	8.852	4.011	1.66	2.628	7.607	1.245	4.426	2.49	2.905	6.916	9.405	3.181	7.192	0.277	6.916	1.383	Stress
UBQ11	0.111523618	42.74755927	0.247570463	3.719	0	6.198	7.438	7.438	2.893	8.678	1.24	8.678	1.24	11.157	2.893	7.438	2.893	3.719	4.959	8.678	0	4.959	1.24	Stress
RPSAB	-1	39.20301562	0.203248491	11.945	1.024	5.802	5.802	8.191	3.072	6.485	1.365	4.096	3.754	5.119	3.754	5.802	4.778	3.754	4.437	5.461	2.389	6.826	2.389	Stress
SCR	0.017912232	43.01521438	0.161916326	7.207	0.901	5.556	4.204	5.706	3.153	3.153	2.553	3.003	2.102	10.811	4.204	6.907	8.859	11.261	4.955	4.955	1.201	5.856	1.802	Stress
UGT76C1	0.104116447	41.55844156	0.158033989	3.983	2.306	6.289	5.451	5.66	5.031	7.966	2.096	4.193	1.677	10.901	3.145	3.354	6.289	10.063	7.128	3.145	1.677	6.289	1.048	Stress
RCY1	-0.014117549	36.67890657	0.1691555	3.474	1.846	7.926	6.08	5.972	3.692	5.429	3.474	6.623	2.497	13.464	2.714	4.017	3.149	7.383	6.08	3.474	1.629	6.84	3.04	Stress
SDIR1	0.156341045	38.21630347	0.180953349	8.392	2.797	5.944	5.594	5.594	4.196	2.098	3.147	2.448	3.147	12.937	3.147	5.245	4.196	8.392	5.594	5.245	1.049	5.944	1.049	Stress
G-H2AX	0.146021514	39.6090535	0.176402633	10.968	0	4.516	1.935	11.613	1.935	3.871	1.29	8.387	0.645	9.032	4.516	2.581	4.516	8.387	5.806	3.871	0	7.097	1.935	Stress
ATVTI12	-1	38.19723338	0.163172966	7.234	1.277	7.66	5.957	3.404	0.851	6.383	2.553	8.085	3.404	10.638	2.553	3.83	1.277	11.915	7.66	2.553	0.426	5.957	1.702	Stress
STO	0.038494649	40.08515815	0.204892892	8.812	4.598	6.13	8.046	3.065	4.598	5.364	4.215	6.897	1.149	6.513	4.215	6.13	5.747	8.046	3.065	3.448	0.766	4.215	0.766	Stress
ATIDD7	-1	35.15936255	0.175062548	5.556	2.564	5.556	3.419	6.624	3.846	2.991	5.769	5.769	3.846	5.342	8.12	7.479	5.983	10.043	4.274	4.915	0.855	3.205	1.496	Stress
ATH9	-1	37.59004584	0.192215036	4.575	1.961	5.229	7.843	6.536	5.882	5.229	1.961	8.497	1.307	6.536	3.922	2.614	5.229	10.458	1.307	3.922	1.961	7.843	0	Stress
ATNAP11	0.146021514	38.15409971	0.188397637	5.028	1.676	6.145	4.749	8.38	3.073	6.425	2.235	5.866	1.955	10.335	2.235	2.793	4.19	11.173	5.307	5.028	0.279	7.821	2.235	Stress
APRR5	-1	41.61331626	0.199995467	7.881	1.401	6.48	5.604	4.729	2.277	3.503	1.576	5.604	2.452	6.83	5.079	5.429	6.305	10.858	7.706	4.203	1.051	6.48	2.627	Stress
CLC-D	-1	38.15148106	0.177983076	6.957	1.863	4.224	4.348	8.944	5.342	6.957	1.863	3.851	2.36	11.677	3.851	2.609	4.224	7.826	5.093	4.596	1.242	7.453	3.354	Stress
SEC	0.06385267	38.96011396	0.178064181	10.202	2.222	5.152	4.848	4.949	3.838	5.657	2.828	4.444	3.232	10.404	6.061	4.747	4.848	6.364	5.253	3.535	1.111	4.545	4.646	Stress
TSA1	0.160123943	38.35341365	0.186537065	7.385	0.615	4.923	5.231	7.692	3.692	6.154	0.615	7.385	2.154	11.385	1.538	2.769	6.462	10.154	2.769	6.462	0.308	7.385	1.538	Stress
RIN13	-1	41.17647059	0.166326529	4.966	2.935	4.966	8.578	4.289	2.709	3.837	3.386	3.612	1.129	4.515	6.321	4.966	6.772	11.061	6.321	6.321	0.903	7.449	2.483	Stress
ATHVA22A	0.15240819	35.41247485	0.185840955	6.842	0.526	5.789	4.211	4.211	4.211	5.789	1.579	6.316	2.105	10	3.684	2.105	5.263	5.789	3.158	3.684	3.158	7.368	8.421	Stress
ATGPX6	0.15240819	37.36263736	0.186672881	6.122	1.224	4.082	5.306	6.122	5.714	4.898	1.224	8.98	0.816	9.388	4.898	2.041	4.49	12.245	4.082	4.49	0.408	5.714	3.265	Stress
ATPDIL1-3	-1	40.41493776	0.169159232	8.277	0.676	10.473	6.588	6.419	6.419	4.223	2.196	8.108	1.182	9.291	4.223	1.858	4.561	6.926	2.196	4.561	0.507	6.757	2.703	Stress
ATL3	0.064932374	40.56353004	0.177699439	5.045	2.374	5.935	5.341	4.154	3.858	4.154	2.077	2.671	1.78	7.715	5.638	7.418	3.858	14.243	5.935	5.638	1.187	7.122	0.593	Stress
TMK1	-0.024470609	41.40534262	0.180145205	4.188	1.047	5.236	5.026	8.796	3.979	5.236	1.885	5.34	1.885	12.565	5.34	2.723	5.131	12.251	3.77	4.921	1.466	6.387	1.675	Stress
ATCDS1	-1	36.14325069	0.171209587	5.991	1.382	2.995	3.687	5.53	9.217	8.295	1.843	5.53	3.917	10.369	2.995	3.917	4.608	5.53	3.687	5.3	2.765	6.221	3.687	Stress
SUVH6	0.073358267	40.44535333	0.148595646	4.732	3.238	8.095	5.604	9.091	2.491	5.106	1.619	8.095	2.117	7.223	4.11	3.487	4.234	8.468	5.853	2.989	0.623	8.219	3.238	Stress
IPK2a	-1	37.88105947	0.180048137	4.348	1.003	6.689	7.023	8.027	5.351	4.013	3.344	6.355	2.007	8.361	3.679	3.01	4.348	9.699	3.679	4.348	1.003	6.689	3.344	Stress
ATTPS6	-1	39.97812415	0.19221958	4.769	1.964	6.031	5.61	6.452	4.208	6.171	2.104	5.61	2.665	11.22	3.647	2.945	4.488	7.714	6.592	3.927	1.403	6.171	4.769	Stress
ADH2	0.002496719	40.89953762	0.188490006	7.653	3.827	5.867	4.592	10.204	3.316	5.867	2.296	7.143	1.531	5.612	3.316	2.806	4.337	4.847	2.806	6.888	1.276	10.459	2.551	Stress
BIM2	-1	38.49070914	0.158615641	4.63	0.309	9.259	4.938	6.79	1.543	6.173	2.469	5.556	0.926	7.099	5.864	6.481	6.481	11.111	4.938	5.247	0.926	3.704	2.16	Stress
SLT1	-0.04611165	42.32730644	0.192086087	3.945	1.775	7.692	5.128	5.72	3.945	3.945	3.353	5.325	2.564	9.862	6.903	1.972	7.89	9.073	5.523	4.142	1.578	5.325	2.17	Stress
PBD1	0.013762303	41.34542706	0.188573705	9.677	0.922	4.608	6.912	5.991	3.687	5.53	2.304	5.53	2.304	7.373	4.608	1.382	2.765	6.912	4.608	4.608	0.461	9.677	5.069	Stress
TOC159	0.005794462	43.42033714	0.208148734	8.047	0.33	10.224	8.707	7.982	2.309	3.892	0.923	7.19	1.385	7.784	4.09	3.034	4.354	10.158	3.034	4.354	0.396	9.565	1.517	Stress
CLPP5	0.101541239	39.02847571	0.183799415	9.003	0.965	2.251	5.788	7.395	3.537	5.788	1.929	4.502	3.537	7.717	4.502	5.145	7.074	9.325	4.18	4.18	0.965	5.466	3.215	Stress
PHR2	0.169184182	44.31524548	0.208513097	8.261	1.304	6.087	4.783	5.652	4.783	3.913	1.739	6.522	1.304	9.565	4.348	2.609	6.522	11.304	4.783	5.435	1.087	5.87	1.739	Stress
LYM2	-1	41.37566138	0.183174618	6.061	5.51	2.479	4.959	5.234	3.857	5.234	0.826	4.408	0.551	11.295	7.713	4.132	4.959	11.295	2.479	6.887	0.826	6.061	2.204	Stress
TXR1	0.067902278	35.8008658	0.186036366	11.628	0.775	6.977	0.775	8.527	2.326	4.651	0.775	6.202	2.326	6.977	5.426	7.752	1.55	6.202	5.426	3.101	0.775	6.202	3.101	Stress
CRR6	-1	46.4344942	0.176149973	6.564	0.386	5.405	7.722	5.405	5.019	3.861	1.544	3.475	3.475	10.039	3.475	1.544	9.266	4.633	7.336	3.089	2.317	8.494	2.703	Stress
KOB1	-1	37.64189886	0.188659131	6.044	1.282	5.678	4.945	4.212	4.579	4.212	2.93	6.777	2.747	8.974	3.48	1.648	5.495	13.736	4.945	5.128	1.648	6.044	3.48	Stress
NCLPP7	-1	38.66666667	0.174472082	7.874	0.787	4.724	5.118	6.693	1.181	7.874	3.15	4.331	4.331	7.874	3.937	3.15	5.118	10.236	5.118	4.724	0.394	5.906	3.15	NonStress
CI51	-1	42.7672956	0.203406239	8.016	2.605	7.415	4.008	10.02	3.006	5.21	2.204	5.812	2.605	8.818	3.206	2.004	6.613	5.21	6.613	4.81	1.804	5.411	2.405	NonStress
MT2B	0.101635492	38.95582329	0.197432406	7.778	15.556	5.556	3.333	12.222	1.111	0	0	5.556	2.222	3.333	6.667	1.111	4.444	6.667	1.111	5.556	0	3.333	2.222	NonStress
scpl42	-1	38.0712083	0.176051325	6.379	1.235	3.909	5.35	7.407	5.144	3.909	2.263	4.938	2.469	9.259	4.733	2.675	5.144	9.259	3.909	5.144	2.263	7.407	4.938	NonStress
PSBX	0.001053798	44.16666667	0.120814803	11.628	0	1.55	1.55	6.977	2.326	5.426	0	6.202	3.101	11.628	3.101	2.326	6.977	10.853	3.101	6.202	0	8.527	0	NonStress
PSB29	0.126823154	40.26186579	0.197538113	8.307	1.278	5.751	5.751	3.195	4.153	4.792	0.639	8.626	1.597	9.904	3.514	4.153	3.834	11.182	5.751	4.153	0.319	5.431	4.153	NonStress
MT3	0.0700274	38.83597884	0.184864486	4.878	14.634	6.098	4.878	4.878	1.22	2.439	0	7.317	3.659	0	8.537	2.439	2.439	9.756	0	6.098	0	4.878	2.439	NonStress
MPPBETA	0.079603553	40.14814815	0.21149826	10.11	0.184	5.699	6.434	4.412	2.941	5.699	2.574	4.963	2.39	8.64	4.596	3.493	4.228	7.353	6.25	7.353	0.735	6.434	3.493	NonStress
PRL1	0.065148925	37.62973691	0.180891874	6.413	1.603	5.01	4.409	6.613	3.206	5.01	3.407	6.613	2.204	7.014	4.008	3.808	7.014	8.617	4.81	7.415	2.605	6.212	1.804	NonStress
CCX4	-1	42.50095896	0.199888834	6.088	1.979	3.653	4.262	8.067	6.697	6.697	1.065	3.349	3.044	12.177	4.262	1.37	5.327	9.741	3.349	4.262	1.979	7.61	3.349	NonStress
PKP-BETA1	-1	38.57644991	0.174327586	7.601	0.845	6.926	4.73	6.588	2.872	5.743	2.365	6.081	4.73	6.25	3.885	3.378	4.223	7.77	5.068	7.095	0.676	9.797	1.52	NonStress
NDPK2	0.128508061	37.88105947	0.176448267	8.197	2.049	7.377	2.869	7.377	4.508	4.918	1.639	5.738	2.049	8.197	3.279	2.049	6.148	8.607	6.967	3.689	2.049	6.557	1.23	NonStress
APT2	-0.057552509	35.48130469	0.153549364	7.805	1.951	7.317	4.878	7.805	4.878	6.829	1.463	6.341	1.951	10.732	2.439	1.951	6.341	3.415	4.39	2.927	0	9.268	1.951	NonStress
AAPT1	-1	36.82514102	0.188791932	8.955	1.741	2.736	2.488	6.965	7.214	5.473	2.985	1.99	3.483	12.687	3.234	1.99	5.473	5.224	3.234	5.721	2.736	8.209	4.726	NonStress
PMP	0.0032889	36.89205219	0.167839869	9.019	0	6.101	5.04	7.162	3.979	5.57	0.796	3.714	2.122	12.997	5.305	2.122	3.979	10.61	3.714	3.979	0.531	7.692	2.653	NonStress
ACLA-3	-1	38.55047941	0.1911476	8.238	1.602	8.009	5.721	8.009	5.034	5.95	0.915	5.721	2.975	9.611	3.432	1.602	4.577	4.805	5.492	6.178	0.915	6.178	2.517	NonStress
DRT112	-1	38.82702301	0.162156714	14.444	0.556	4.444	3.889	8.889	3.889	5.556	1.111	5.556	2.222	5.556	5	1.667	4.444	8.333	0.556	6.111	0	9.444	2.222	NonStress
SCL30A	0.079603553	39.94490358	0.193486686	2.909	0.364	3.636	5.091	8	2.909	0.727	1.818	2.909	1.455	3.636	2.909	4.364	12	13.091	19.636	2.909	0	3.636	4	NonStress
SUVH9	-1	40.40501446	0.185194525	6.033	2.112	6.033	6.486	7.994	4.223	4.525	1.659	2.564	3.017	7.541	4.977	3.922	6.033	8.899	6.938	3.62	0.905	7.391	3.469	NonStress
PAP27	-1	39.95564005	0.163396921	6.25	1.603	4.487	6.25	7.532	5.929	4.808	2.885	4.808	2.244	5.769	4.487	3.526	4.968	9.936	4.327	4.808	2.724	6.25	4.647	NonStress
UBP1A	-1	37.0213964	0.203735092	8.656	1.367	4.1	4.328	7.517	4.556	3.417	2.961	2.961	3.645	6.378	5.239	9.339	5.923	7.745	5.011	5.011	1.139	5.239	2.961	NonStress
GAMMA CAL1	0.104116447	41.31233596	0.197869378	8.302	1.887	5.66	2.642	7.17	2.642	6.415	1.132	3.396	0.755	8.679	3.396	2.642	6.038	7.925	6.792	6.038	2.264	9.434	2.642	NonStress
SOX	0.027196382	41.36546185	0.165965725	6.65	0.739	5.419	4.433	7.389	2.463	4.926	1.97	5.172	1.724	6.897	5.911	3.448	6.404	8.867	5.665	3.941	2.463	10.345	2.463	NonStress
SYP81	-1	37.41258741	0.1710114	7.74	0.31	7.74	5.573	2.167	5.263	6.192	2.477	6.502	2.167	9.907	4.954	6.811	2.786	7.74	5.882	5.573	0.619	4.954	1.238	NonStress
TET7	-1	39.83739837	0.235473141	6.159	6.159	2.899	3.623	5.435	6.159	5.797	0.362	5.797	1.812	10.145	8.696	1.087	2.899	6.159	4.348	4.348	2.899	6.884	4.348	NonStress
UCH3	0.146021514	37.46130031	0.167786788	8.097	1.619	8.502	6.478	5.668	3.239	6.073	2.024	7.692	2.834	9.312	4.453	1.619	4.858	8.097	2.429	4.858	0.81	4.858	2.024	NonStress
UBQ11	0.111523618	42.74755927	0.247570463	3.719	0	6.198	7.438	7.438	2.893	8.678	1.24	8.678	1.24	11.157	2.893	7.438	2.893	3.719	4.959	8.678	0	4.959	1.24	NonStress
CER10	0.073358267	39.28077455	0.226777778	6.192	2.167	2.167	3.406	6.502	7.74	4.644	2.477	6.192	1.238	9.288	4.334	2.786	6.192	4.644	4.644	4.954	1.548	7.74	7.74	NonStress
SCL30	-1	39.52658885	0.166330327	5.091	0.364	7.273	4.364	11.636	2.182	1.818	0.727	1.091	1.091	1.455	2.182	0.727	10.909	13.455	20.727	1.091	0	4.364	5.455	NonStress
SCD1	0.060162286	37.89356084	0.195049381	6.75	2	6.25	6.167	6.667	3.75	6	1.917	4.333	2	9.75	3.083	3.5	5	10	6	4.5	1.833	7.333	2.25	NonStress
RAB6A	-0.027574954	37.65567766	0.188581271	8.597	0.905	4.977	6.335	4.525	4.072	5.882	0	6.335	2.715	7.692	4.072	4.525	1.81	9.05	5.43	6.335	0.905	8.145	2.715	NonStress
EMB3010	-1	39.87034036	0.182470961	6.489	1.527	3.435	5.725	7.252	3.435	3.053	0.763	12.977	1.527	8.779	3.053	3.435	4.962	5.725	11.45	4.58	0	6.107	1.527	NonStress
HCS1	-1	35.60209424	0.201139749	3.158	1.842	5.526	5.526	6.053	5.526	3.684	2.105	7.368	2.105	11.579	5.789	2.368	3.158	9.474	3.947	4.737	1.053	9.737	2.368	NonStress
HINT 2	-1	38.89919604	0.202420854	9.5	1	5.5	3.5	6	3	6.5	3.5	4.5	1.5	9	3.5	2.5	5	7	6.5	4.5	0.5	10	1.5	NonStress
DIT2.1	-1	42.95154185	0.196759025	10.938	1.042	1.91	1.736	7.292	5.208	6.424	1.91	3.472	1.736	14.236	2.083	2.604	7.118	10.764	2.083	6.25	2.778	6.25	2.257	NonStress
RABG3E	-1	34.90401396	0.168490494	5.936	2.74	6.849	5.936	6.849	5.023	4.566	0	5.936	1.826	5.936	5.936	3.653	3.653	7.763	4.566	5.936	1.37	7.306	3.196	NonStress
ACAT2	0.046792936	38.1120944	0.194810126	13.139	1.946	5.109	4.136	12.165	2.676	4.866	0.73	5.353	1.946	9.976	4.38	3.406	3.65	6.569	3.163	3.163	0.487	8.759	1.703	NonStress
ATSTE24	-1	37.2305141	0.192417695	5.95	0.229	4.119	4.348	5.034	8.238	7.78	2.746	5.492	3.204	12.586	2.746	3.204	5.034	6.178	3.204	5.492	1.373	6.636	3.89	NonStress
SERAT1;1	0.04872096	42.69360269	0.164432396	12.615	2.154	4.615	4.923	8.308	2.154	6.462	4.308	4.615	0.615	9.846	2.769	1.538	4.308	9.846	4.308	4.923	0.923	5.846	1.538	NonStress
DCP5	0.137780436	42.60027663	0.169693812	4.808	0	3.526	4.327	11.378	3.205	2.885	1.442	3.365	1.603	7.692	4.647	5.449	11.859	13.942	4.487	6.25	0.481	3.846	3.045	NonStress
emb2184	-1	39.08413206	0.136179104	4.459	1.911	5.732	2.548	7.006	3.185	3.822	1.911	11.465	3.822	6.369	3.822	3.185	6.369	7.006	4.459	3.822	0.637	9.554	1.911	NonStress
EMB2754	-1	39.64630886	0.190577288	7.108	1.481	7.009	4.64	5.429	2.567	5.627	2.172	6.614	2.567	11.747	4.047	3.356	4.541	10.859	4.541	4.047	0.494	6.614	3.455	NonStress
NUDX23	0.146021514	37.81882146	0.189652762	5.802	2.389	5.119	3.072	6.826	4.437	6.143	2.389	6.485	1.365	10.239	2.73	3.413	6.485	11.263	4.096	5.119	1.365	5.119	2.389	NonStress
APG9	0.04872096	38.66525424	0.175477885	4.778	1.251	6.143	5.461	5.347	6.143	5.461	3.527	3.413	2.275	10.808	5.347	3.072	4.664	9.443	5.802	5.233	2.503	5.006	3.072	NonStress
GLTP1	-1	36.07361963	0.178114825	6.512	2.326	4.651	6.512	6.047	6.047	3.721	2.326	8.837	5.116	9.767	3.256	2.791	3.721	7.442	2.326	5.116	1.86	4.651	1.86	NonStress
PSBQA	-1	39.27595628	0.179554709	12.288	0	3.814	5.932	6.78	1.695	4.237	0.424	8.051	0.847	10.169	3.814	3.39	5.932	9.746	5.508	3.39	0.424	5.932	2.966	NonStress
LPA1	0.012797486	40.46810117	0.183807643	8.369	0.858	6.652	5.579	6.223	4.506	4.506	0.644	5.15	1.502	9.871	3.863	2.79	6.009	7.296	9.227	4.506	1.502	6.867	1.717	NonStress
PSAK	0.001128768	36.80751174	0.188542867	11.888	1.399	0.699	2.797	12.587	3.497	4.895	0.699	3.497	4.196	10.49	4.196	2.797	4.196	5.594	4.895	9.091	0	4.895	0	NonStress
PTAC4	-1	36.41456583	0.183566804	10.496	0.875	6.997	5.539	4.082	3.207	2.332	0.292	8.163	2.624	10.787	4.956	4.665	3.499	9.621	6.414	6.414	0.292	4.373	1.166	NonStress
IRX14	-1	39.3557423	0.16507784	4.647	0.929	6.32	4.089	5.576	3.532	4.833	2.974	6.506	3.16	9.294	3.532	3.532	6.877	8.922	5.39	5.39	2.416	8.736	1.301	NonStress
RLI2	-1	37.94871795	0.18648203	5.34	2.427	6.472	5.825	5.663	4.207	6.796	1.78	6.958	1.78	9.871	3.883	4.531	5.34	5.987	5.987	4.854	0.162	6.958	3.398	NonStress
AFH14	-1	39.02540608	0.194485211	6.436	1.448	6.838	4.666	4.586	4.425	4.344	2.253	5.792	1.931	9.654	3.62	3.057	15.366	8.528	5.149	4.747	0.644	4.264	1.368	NonStress
emb2768	-1	40.39059032	0.191327221	6.107	1.145	6.87	4.962	7.443	4.962	6.489	1.145	5.916	1.908	10.305	3.817	2.672	4.389	8.969	5.153	5.534	1.145	6.489	2.481	NonStress
U2A'	-1	37.8894081	0.188863414	8.015	0	9.542	4.198	2.29	3.053	8.779	1.145	8.397	0.763	12.214	8.015	2.29	5.725	4.962	4.198	4.58	0.382	5.725	1.527	NonStress
NAC017	-1	41.23645634	0.198394845	6.14	1.053	6.842	6.842	6.316	5.439	3.684	0.877	4.211	2.632	7.544	5.789	5.439	5.789	8.947	5.614	4.912	1.228	5.789	2.982	NonStress
CPNIFS	0.028379116	39.76666667	0.208984164	9.664	1.471	5.252	5.042	5.882	4.202	5.252	4.412	4.622	1.471	8.824	3.782	2.101	4.622	10.294	3.992	3.571	0.63	9.244	3.361	NonStress
UBA1A	-1	40.15544041	0.153567913	8.989	0.843	4.213	5.056	12.36	3.09	2.528	1.966	7.303	3.371	6.18	2.809	5.618	5.056	11.517	3.09	3.933	0.281	5.056	3.652	NonStress
DHAR3	0.126823154	37.79854621	0.186694507	5.904	1.476	6.273	5.166	5.904	5.166	4.428	0.738	8.856	2.952	7.011	3.69	1.476	7.749	8.487	2.952	6.273	1.476	7.749	2.214	NonStress
PIP	0.056533549	38.31742665	0.165180207	7.634	1.527	7.125	5.598	6.616	5.089	4.326	3.562	5.852	2.036	9.16	5.089	2.036	5.598	6.361	4.58	3.562	2.545	5.598	3.308	NonStress
BLH3	-1	36.52735304	0.181049855	3.911	0.186	5.959	5.214	5.773	2.98	3.166	2.98	4.842	2.607	8.38	8.38	8.752	3.911	11.546	5.214	2.98	0.745	5.959	4.469	NonStress
ckl10	-1	36.00497049	0.180798984	3.956	0.879	5.934	4.835	7.912	4.396	5.055	2.637	8.352	2.418	9.231	3.516	3.736	5.275	8.791	6.593	3.736	0.659	4.835	4.835	NonStress
NARA5	0.104116447	40.24640657	0.196390397	10.331	1.86	4.545	6.405	9.504	3.926	5.372	1.653	2.686	2.066	8.264	4.132	2.273	3.306	9.504	5.372	5.992	0.413	7.231	2.893	NonStress
PEL3	0.04872096	37.21518987	0.162612554	7.646	0.604	7.042	6.439	7.646	6.237	4.225	2.213	6.841	1.61	8.451	5.433	2.817	4.628	6.237	3.622	5.433	0.805	7.445	2.414	NonStress
CNGC1	-1	39.8912058	0.182475764	5.898	1.92	6.036	4.527	4.527	6.996	6.859	1.372	5.898	2.469	10.425	3.292	4.115	4.252	7.956	7.27	4.938	1.92	4.39	3.429	NonStress
CAD5	0.037698486	37.83549784	0.156784845	4.865	2.973	6.486	5.405	10.541	2.432	5.676	2.703	5.946	3.514	8.919	3.243	2.703	4.595	5.676	2.973	4.595	0.541	10	3.243	NonStress
HCEF1	-1	43.35347432	0.164488148	7.442	1.86	6.047	5.349	8.605	2.558	6.279	1.395	4.884	1.86	8.14	4.186	3.721	3.953	10.698	4.186	4.651	0.465	6.744	4.419	NonStress
VAR1	0.059898692	41.80851064	0.192569488	9.763	0.418	6.555	5.3	9.902	4.742	4.881	0.558	5.439	2.092	9.066	3.487	4.463	5.16	7.392	5.021	4.324	0.139	8.089	1.674	NonStress
MSL2	0.034974607	38.40627041	0.188671389	6.56	1.166	6.122	2.624	5.977	3.207	5.102	2.77	6.56	1.895	10.058	5.102	3.207	5.685	9.038	5.539	7.289	1.312	7.434	1.749	NonStress
BTI1	-1	38.07173412	0.179933351	6.25	0.694	7.639	4.514	6.25	3.472	6.25	2.778	10.417	3.125	11.458	2.431	1.042	5.556	9.028	2.431	2.083	1.389	7.292	2.083	NonStress
LTP2	-0.0096892	37.41830065	0.161464811	14.504	7.634	0	0.763	8.397	0	3.817	0	3.817	4.58	7.634	8.397	3.053	5.344	4.58	3.817	7.634	0	6.107	1.527	NonStress
PP2A	0.046671588	38.03743045	0.22685735	4.063	3.438	6.25	6.875	6.875	4.375	5	2.5	2.813	2.5	9.375	4.688	4.688	5.313	4.688	5.313	5.625	1.25	6.25	4.688	NonStress
GAE4	-1	41.53924567	0.163959263	7.556	0.667	3.111	4.667	7.111	5.556	5.111	2	7.111	1.333	9.556	4.444	1.778	5.111	9.778	6.667	5.556	0.889	5.778	3.778	NonStress
NFD4	-1	35.61306223	0.18988635	10.596	0	9.934	7.947	4.636	3.311	0.662	0	13.245	1.325	3.311	5.96	2.649	4.636	6.623	5.298	5.298	0.662	4.636	1.987	NonStress
BZIP28	0.180228153	43.60228199	0.15726213	5.233	0.727	5.523	6.686	7.122	3.779	4.07	2.035	6.105	2.326	7.849	5.669	2.471	7.267	12.936	4.942	3.634	0.291	7.558	2.18	NonStress
MFDX2	-1	36.60477454	0.169521306	5.238	2.857	8.571	4.286	6.19	4.286	4.762	3.333	6.19	2.857	8.571	4.286	2.857	4.286	7.143	5.714	5.714	0	5.714	1.905	NonStress
bHLH115	0.146021514	38.55606759	0.229327214	6.276	1.674	6.695	7.113	2.929	3.347	4.184	0.418	8.787	1.674	7.113	4.603	7.113	8.368	7.113	5.021	5.439	1.255	5.439	0.837	NonStress
MK	0.125637327	38.46960168	0.195825302	8.184	1.79	7.161	2.558	7.417	2.302	6.65	1.535	5.627	2.302	10.997	4.348	2.046	3.325	10.486	3.581	6.905	1.279	6.905	1.79	NonStress
ARFA1D	-1	38.73370577	0.175336631	6.701	0.515	5.67	6.186	6.701	4.124	5.67	2.062	5.67	2.577	11.34	5.67	3.093	2.062	4.124	5.67	5.67	2.062	6.186	2.577	NonStress
INT2	-0.073824726	38.36477987	0.160097545	8.769	2.024	5.059	2.698	9.275	5.396	8.938	0.675	4.384	3.204	10.455	3.71	2.024	3.541	7.926	4.384	4.722	2.361	5.902	2.698	NonStress
UTR6	-1	36.10455975	0.19248678	8.852	0.957	2.871	2.632	5.981	5.981	7.656	1.914	5.263	3.11	11.722	5.742	3.828	3.589	7.656	3.349	4.785	0.239	7.895	3.349	NonStress
TLP3	0.05750021	42.61339992	0.18455534	5.728	2.625	4.057	4.057	6.205	4.773	4.296	0.955	4.773	1.909	7.876	4.773	5.012	6.444	10.501	7.399	4.773	1.193	7.16	2.864	NonStress
PP2AA3	0.094589821	38.28584351	0.186839268	9.167	2.167	7.333	6.167	3.667	2.667	7	1.833	3.833	3.5	12.5	3.5	3.833	5.167	6.167	5.5	3	0.833	8.167	2.167	NonStress
3BETAHSD/D1	-1	36.4822695	0.185707637	8.101	1.772	5.823	3.544	7.595	3.797	5.316	2.532	5.823	3.038	7.848	3.797	3.038	5.316	7.342	4.81	4.557	0.506	9.114	3.544	NonStress
UBP13	-1	36.48373984	0.171284257	4.433	0.887	8.954	7.181	3.989	4.965	4.787	2.837	7.535	2.039	8.777	4.699	4.965	5.762	4.521	5.053	4.699	1.064	6.738	5.142	NonStress
TAF6B	-1	41.31455399	0.16470317	7.593	1.111	4.444	4.63	4.074	3.889	4.444	3.889	4.63	3.148	12.778	3.519	4.259	6.667	8.148	5.741	6.111	0.926	5.185	2.778	NonStress
NPQ4	0.128225867	34.70533209	0.172836324	9.353	0	5.396	2.518	11.511	7.554	6.835	1.079	6.835	1.079	12.95	3.957	2.878	6.835	4.317	2.518	5.036	0	5.036	0.36	NonStress
GSA2	-1	41.48550725	0.174483613	10.309	1.237	6.392	3.711	11.546	5.773	5.979	1.237	6.598	3.299	7.216	3.093	1.649	4.536	7.01	3.505	6.186	0.206	5.567	2.68	NonStress
UFD1	0.081129464	38.75457875	0.184511089	8.735	1.205	7.831	4.819	6.627	4.217	4.819	1.506	7.831	2.41	6.325	4.217	3.012	8.434	6.627	4.217	4.518	0.301	4.819	4.217	NonStress
ELO3	0.035378764	39.09722222	0.181967362	7.266	2.249	7.266	4.671	7.612	2.076	4.844	3.114	4.844	3.287	8.304	2.768	2.422	5.19	4.671	8.997	5.709	0.519	7.785	4.498	NonStress
HAT3	0.056654913	39.57732949	0.136694815	6.098	1.829	6.707	4.573	5.793	1.524	1.22	2.134	5.183	4.878	8.537	5.488	4.573	5.793	13.415	7.012	3.963	0.915	5.793	1.22	NonStress
NFU5	-1	39.17640512	0.158431165	5.556	1.736	5.903	5.903	5.903	5.556	5.556	1.389	3.472	3.819	5.903	3.125	2.778	5.208	14.583	4.514	6.944	0.694	6.25	1.389	NonStress
TBL35	-1	40.68877551	0.150338669	3.68	2.165	6.71	5.195	4.545	3.896	3.896	3.896	6.71	2.814	7.576	5.195	4.113	5.628	9.091	6.061	2.814	4.545	6.494	2.597	NonStress
OEP80	-1	39.10174542	0.175341347	4.43	1.342	5.906	4.295	10.336	4.027	5.772	2.416	3.758	2.148	8.054	4.966	3.893	5.235	10.336	6.98	5.369	0.671	6.711	1.879	NonStress
MPI7	-1	42.73504274	0.220323135	8.718	0	2.051	5.641	10.256	5.641	9.744	1.026	0.513	1.026	12.821	2.564	1.538	3.59	7.179	4.103	8.718	1.538	5.641	2.051	NonStress
FLU	0.016730904	42.68447837	0.185224355	10.03	1.216	7.903	3.04	6.991	3.04	6.687	1.216	7.295	1.824	10.03	1.52	4.863	6.079	8.815	5.775	4.255	0	3.04	3.04	NonStress
SPDS2	0.092894109	37.02290076	0.169687557	6.232	2.55	7.649	6.232	7.365	3.683	7.365	1.7	5.949	2.266	5.666	3.683	2.833	5.949	9.065	2.55	3.116	1.133	9.065	2.833	NonStress
YLMG1-2	-1	42.3857868	0.14027212	7.359	0.433	0	3.463	3.03	4.762	6.494	0.433	2.165	0.866	15.152	5.195	2.165	9.524	12.987	6.494	5.195	1.299	6.926	1.299	NonStress
SUN2	0.031377612	41.6563147	0.173819527	6.838	0.641	6.197	5.769	6.838	3.205	3.846	2.35	6.41	1.923	8.333	3.632	2.137	3.419	11.111	7.265	7.051	0.641	8.333	1.709	NonStress
SRF1	-1	40.53333333	0.180981672	5.711	1.523	5.33	4.949	7.234	3.553	5.33	3.299	4.695	2.157	12.31	6.091	2.919	6.726	11.168	5.076	3.299	0.635	4.949	1.65	NonStress
TBL5	-1	40.49844237	0.158870288	3.414	2.008	6.627	7.028	7.028	4.016	3.815	3.012	6.827	1.606	7.028	4.217	2.209	5.823	7.43	6.024	5.622	2.209	7.831	4.016	NonStress
NUDT17	-1	33.22528363	0.160482992	4.103	2.564	11.282	3.077	6.667	2.564	2.564	1.538	5.641	5.128	8.205	3.077	4.615	3.59	6.667	6.667	3.077	3.077	8.205	2.051	NonStress
PAE2	-1	36.58159319	0.177020943	8	1.2	10.4	4	6.8	3.2	6	2	4	2.4	7.6	3.2	3.6	4.4	7.6	4	6.8	0.4	7.2	2.8	NonStress
SCL3	0.044837797	40.85155351	0.176819222	7.879	2.02	7.273	4.444	4.848	3.636	3.636	2.828	3.838	3.232	12.323	5.051	4.242	4.444	9.091	6.263	3.838	1.212	5.455	2.222	NonStress
KIN11	0.144654619	37.5502008	0.186960845	4.571	1.714	7.238	4.952	5.905	3.619	7.048	3.429	5.714	2.667	9.333	5.524	3.619	4.952	5.333	6.286	3.81	1.143	7.619	3.429	NonStress
PSRP4	-1	40.78431373	0.194435614	5.344	1.527	3.817	3.817	6.107	4.58	3.817	2.29	6.87	0.763	6.107	4.58	0.763	9.16	15.267	7.634	3.817	0	4.58	0.763	NonStress
TRXF1	-1	40.19607843	0.177757834	6.283	3.141	3.665	6.283	6.283	2.618	3.665	0	8.901	1.047	7.853	2.618	1.571	7.33	7.853	4.712	6.283	1.047	10.471	2.618	NonStress
HCF153	-1	39.47144075	0.187941928	10	0.667	4.667	6	5.333	4	7.333	0	3.333	1.333	8.667	4	4	7.333	8.667	6	6	0	4.667	0.667	NonStress
ACLB-1	-1	39.05405405	0.185748064	9.34	1.61	5.475	4.67	9.34	4.67	7.89	1.61	6.119	2.093	7.085	3.382	3.865	4.67	6.441	4.348	4.831	0.483	7.407	2.899	NonStress
CBR	0.042609533	37.40487062	0.174886847	6.122	1.361	5.442	4.422	8.163	6.463	4.422	2.721	6.122	3.401	8.503	3.061	4.762	6.803	4.082	4.762	5.102	0.34	7.143	3.061	NonStress
UBQ1	0.097767747	37.32303732	0.162434947	4.255	2.837	4.255	4.965	4.965	1.418	7.801	2.128	12.057	2.837	9.22	4.255	5.674	4.255	3.546	7.092	4.965	0	3.546	2.128	NonStress
mtLPD2	-1	41.94756554	0.209907142	7.857	2.143	1.429	4.286	8.571	5.714	8.571	1.429	4.286	1.429	10	4.286	0.714	5	7.857	6.429	5.714	0.714	4.286	1.429	NonStress
CPN20	0.048007783	39.46980854	0.156728589	8.271	0	6.391	4.887	8.647	1.88	6.767	0.376	9.023	1.128	9.398	2.256	2.256	4.887	8.271	3.383	7.519	0	8.271	2.256	NonStress
ARP4	0.037299609	39.16225082	0.190929419	5.507	1.762	7.489	6.828	6.608	3.084	5.507	1.762	6.828	3.524	6.828	2.203	3.084	5.507	9.912	4.405	4.846	0.881	7.709	3.304	NonStress
MST1	0.072464514	38.77845001	0.182512827	8.929	1.276	5.102	6.122	5.867	4.082	5.357	2.551	4.847	2.296	7.398	2.041	3.571	6.378	10.204	4.847	6.378	2.551	5.102	2.296	NonStress
TTN10	-1	36.89064559	0.19190832	9.091	2.02	7.071	4.545	3.535	5.556	5.051	2.525	7.071	1.01	9.596	3.03	2.525	4.545	4.545	5.556	7.576	1.01	4.545	4.04	NonStress
GPAT9	-1	38.42959607	0.170083681	5.398	2.571	5.656	4.113	4.884	5.656	6.684	1.799	5.913	2.314	9.512	3.856	2.828	5.913	7.455	5.656	4.37	2.571	7.198	2.828	NonStress
CUL4	0.097830068	37.8328742	0.187077061	5.714	0.994	8.944	5.342	3.354	4.845	4.969	1.988	9.441	2.981	11.801	3.727	4.596	3.478	7.453	5.217	5.093	0.745	5.217	2.733	NonStress
NF-YB12	-1	37.39076155	0.188591077	9.091	1.705	12.5	4.545	3.409	1.705	3.977	1.136	5.682	5.114	5.682	3.409	8.523	4.545	5.682	3.977	3.977	0	6.818	2.273	NonStress
GSTL3	-1	36.68711656	0.160981503	5.242	0.806	7.661	7.258	4.435	6.452	5.242	0.806	8.871	1.613	9.677	3.629	2.016	7.661	4.435	3.226	5.242	1.21	5.242	4.839	NonStress
TOC159	0.005794462	43.42033714	0.208148734	8.047	0.33	10.224	8.707	7.982	2.309	3.892	0.923	7.19	1.385	7.784	4.09	3.034	4.354	10.158	3.034	4.354	0.396	9.565	1.517	NonStress
CLPP5	0.101541239	39.02847571	0.183799415	9.003	0.965	2.251	5.788	7.395	3.537	5.788	1.929	4.502	3.537	7.717	4.502	5.145	7.074	9.325	4.18	4.18	0.965	5.466	3.215	NonStress
emb1624	-1	37.13485394	0.175105175	6.977	2.713	6.977	5.426	6.977	2.713	6.589	1.938	2.713	1.55	9.69	5.426	3.101	2.713	7.364	3.876	7.364	0.388	9.302	1.938	NonStress
