## supplementary_08062022 for "A machine learning based method for the identification of functionally important genes": T13.csv

Gene_Symbol	nPMI	GC_Content	CAI	Ala	Cys	Glu	Asp	Gly	Phe	Ile	His	Lys	Met	Leu	Asn	Gln	Pro	Ser	Arg	Thr	Trp	Val	Tyr	Phenotype
HSP16.9B,Oshsp16.9B,OsHSP16.9B-CI,OsHsp17.0,OsSHSP2,OsSTA3	0.159379204	56.11979167	0.178172509	6.024	0	9.036	6.627	4.217	4.819	2.41	1.205	9.036	1.807	4.217	4.217	1.807	5.422	7.229	6.024	3.012	1.807	12.048	0	Stress
AP2/EREBP167,AP2/EREBP#167,DREB2A,ERF40,OsDREB2a,OsERF040,OsERF#040,OsERF40	0.197341165	48.61111111	0.198450034	7.241	2.069	10	5.172	7.586	2.069	3.103	1.379	6.897	2.414	4.138	4.828	3.448	5.172	7.241	6.897	3.448	1.724	7.241	2.759	Stress
14-3-3g,GF14g,OsGF14g	0.12682327	43.74097256	0.188225132	10.256	1.465	9.524	7.692	4.029	1.465	5.495	0.733	7.326	3.663	8.791	4.029	1.832	2.93	6.593	4.396	5.128	0.366	4.029	4.762	Stress
nyc1,OsNYC1	0.078822621	40.71077265	0.178287577	8.846	1.538	6.154	2.692	9.038	3.077	4.423	1.731	4.423	2.5	9.038	3.654	3.077	4.038	9.038	7.308	5	1.346	8.269	1.923	Stress
OsYs1,OsYSL1,YSL1	0.148271055	55.26918671	0.175505323	13.812	2.348	2.21	3.453	9.53	6.215	4.006	2.21	2.901	3.315	8.287	1.934	3.591	5.249	6.215	3.591	5.11	1.934	9.254	2.762	Stress
DSS1,DSS1/SEM1,SEM1	0.112905145	43.24324324	0.163206235	9.89	0	14.286	18.681	1.099	3.297	2.198	0	5.495	2.198	5.495	3.297	4.396	2.198	3.297	1.099	1.099	3.297	2.198	0	Stress
prx12	-1	55.50992471	0.243953125	14.243	2.374	2.374	5.935	7.715	5.045	3.561	1.187	3.561	2.671	7.715	4.451	1.78	4.748	9.792	3.858	4.154	0.297	7.715	2.374	Stress
prx15	-1	62.07775653	0.162975244	14.323	1.823	4.167	7.031	7.031	3.125	2.865	1.042	4.427	2.344	9.635	1.823	3.125	4.427	6.51	7.292	4.427	0.521	6.25	3.906	Stress
OsTatC,TatC	0.017718099	40.75783805	0.172007006	6.933	1.333	5.067	3.467	9.333	5.6	3.733	2.4	1.6	1.333	14.667	1.067	3.2	8	8.8	4.533	2.933	0.8	8.267	2.933	Stress
CBL5,OsCBL5	0.152408294	36.64921466	0.181049103	5.976	0.797	8.765	7.968	3.586	7.171	3.984	2.39	5.179	2.789	9.562	5.179	2.39	3.984	4.781	4.382	5.179	0.398	7.968	1.594	Stress
OsPDR3,ospdr9,PDR3,PDR9	0.092798326	43.24613075	0.177605821	7.536	0.679	5.499	4.684	8.418	6.314	5.635	1.222	4.413	3.87	9.369	3.394	3.055	4.005	6.517	5.635	5.635	1.833	7.807	3.462	Stress
CIPK12,OsCIPK12,OsPK07,OsPK7,PK7	0.009110201	45.90321959	0.162065752	6.295	1.259	6.835	5.576	8.273	4.496	3.957	1.799	5.935	2.338	8.993	2.698	2.158	7.194	6.835	7.014	3.777	0.719	8.633	2.518	Stress
CM	0.079937559	42.91812185	0.147046303	9.362	0.745	5.957	7.021	5.745	3.936	4.149	2.234	4.468	1.915	8.511	2.979	3.191	6.064	8.298	7.021	5.638	1.596	6.702	2.872	Stress
Oc,Oc1,Oc1*,OC1,OCI,OC-I,OsCP1,OsCYS1,SPOC-I	0.031068575	61.11111111	0.26089812	11.66	4.348	5.336	5.336	10.672	3.162	3.557	1.779	3.755	1.976	4.545	4.941	1.976	5.929	5.336	7.312	4.15	1.581	6.719	2.964	Stress
OsFKBP20-1b	-1	51.18437118	0.162592673	6.667	1.212	6.667	6.97	9.242	3.788	3.182	1.212	5.758	4.242	6.667	5.606	6.212	7.576	6.061	4.394	3.333	1.364	5.303	2.273	Stress
NAC48,NAC6,ONAC048,OsNAC6,OsNAC6/ONAC048,OsSNAC2,SNAC2,SNAC2/OsNAC6	0.139800233	54.42097027	0.196328497	10.031	1.567	4.389	5.329	9.718	3.135	3.448	1.254	6.27	2.508	7.21	2.194	2.821	10.031	6.897	5.329	1.567	2.194	5.643	3.762	Stress
OsSPS1,SPS,sps1	0.081258989	41.78861789	0.185214923	7.331	1.936	5.118	5.256	9.267	3.043	4.011	2.628	6.916	2.49	6.916	3.181	3.458	5.256	7.331	6.501	4.149	2.075	6.916	4.149	Stress
OsWRKY17,WRKY17	0.079603685	49.30808449	0.170542778	8.494	1.351	4.633	5.792	10.039	2.51	2.124	3.861	4.826	1.737	6.757	1.931	5.405	7.143	7.336	7.336	5.212	0.965	6.178	3.475	Stress
G1L1,OsG1L1	-1	51.50115473	0.185179426	16.084	1.748	4.545	3.147	10.14	4.196	1.049	4.196	3.147	2.448	6.993	1.049	4.895	8.392	4.895	6.993	4.545	0.699	3.497	2.098	Stress
OsSPL5,SPL5	-1	39.97063823	0.179690138	7.019	3.329	5.644	5.355	6.946	3.69	5.789	3.401	3.256	2.388	10.564	3.473	2.605	4.631	9.986	5.137	4.124	0.724	8.394	2.46	Stress
MSL1,OsSRK,SRK	0.018673664	47.3171981	0.169708306	6.306	2.102	5.33	4.354	8.709	3.679	5.706	2.553	2.402	2.102	14.79	6.006	2.252	5.255	8.634	5.33	4.73	0.826	6.306	1.502	Stress
AOS3,HPL2,OsAOS3,OsAOS3/OsHPL2,OsHPL2	-1	58.86354542	0.14682477	13.76	0.388	5.426	6.008	7.558	6.202	1.938	2.519	3.876	3.101	8.721	1.938	0.969	7.364	4.264	6.977	3.488	0.969	9.302	2.326	Stress
NAAT1,OsNAAT1	0.10154137	37.8928247	0.179003576	8.824	2.745	4.902	5.098	6.667	3.529	7.255	1.961	5.49	1.569	8.039	4.314	1.373	6.471	7.843	4.902	6.471	1.176	5.686	2.745	Stress
GSTZ3,OsGSTZ3	-1	43.17876344	0.185261092	10.781	1.859	4.833	4.833	5.204	2.974	4.461	3.346	5.204	2.602	11.152	3.346	3.717	6.32	5.204	3.717	3.717	0.743	5.948	4.461	Stress
cpt1	0.060022484	52.3699422	0.151733548	13.882	1.285	5.913	4.756	10.411	2.057	2.956	1.542	3.985	2.699	8.355	1.799	3.342	5.27	9.64	6.812	2.956	1.928	6.298	2.185	Stress
CYP76M8	-1	60.67832538	0.147320043	10.078	0.388	5.814	5.62	6.589	5.233	4.07	2.713	3.876	3.876	11.434	2.326	1.163	6.202	4.07	7.752	3.682	1.55	8.721	1.938	Stress
cps2,cpsl1,CYC2,OsCPS2,OsCPS2ent,OsCPSL1,OsCyc2,OsCyc2/OsCPS2,OsTPS7	0.024473826	41.39423795	0.164471576	10.172	1.348	7.108	6.618	6.373	3.064	4.289	1.961	3.064	2.206	11.152	3.799	4.412	3.431	7.843	6.863	4.044	2.451	4.289	3.676	Stress
OsPAL,OsPAL06,OsPAL1,OsPAL2,OsPAL4,OsPAL6,PAL,PAL06,PAL1,PAL4,PAL6,pal/zb8,rPAL-P5,ZB8,ZB8PAL	0.074009147	58.91032917	0.151427499	11.523	1.646	7.956	3.704	7.956	3.018	5.075	2.195	5.075	2.606	9.877	5.213	2.469	4.115	6.173	5.075	5.075	0.549	6.584	2.058	Stress
AP2/EREBP138,AP2/EREBP#138,DREB1G,ERF25,OsDREB1G,OsERF025,OsERF#025,OsERF25	0.146021617	56.69781931	0.183416526	15.417	0.833	5.417	7.917	7.5	2.5	1.667	2.083	2.083	3.333	4.583	2.5	2.083	7.917	7.5	7.917	3.333	1.25	5.417	2.5	Stress
GRF10,OsGRF10	0.061454093	61.5942029	0.209589304	11.013	1.762	4.405	3.965	10.573	2.643	1.322	3.524	3.524	2.203	7.048	1.762	2.203	9.251	7.489	7.489	3.524	0.881	7.048	1.762	Stress
OsGAP1	0.085266939	42.5154321	0.173687775	3.315	1.105	7.182	7.182	5.525	0.552	5.525	0.552	7.735	2.21	8.84	3.867	2.762	4.42	3.315	6.077	3.867	1.105	14.917	1.657	Stress
Aldh2a,ALDH2B5,OsALDH2a,OsALDH2B5,OsSTA73	0.083085382	55.37449971	0.202991002	13.884	0.879	5.097	5.272	9.49	4.394	3.515	1.757	3.691	1.582	7.909	2.109	3.339	5.097	4.745	5.975	5.624	1.23	9.49	2.285	Stress
MRP13,OsABCC13,OsMRP13,OsMRP5	0.037698635	47.95268426	0.198780318	9.665	1.841	5.128	5.128	5.917	3.55	6.509	1.512	4.405	2.564	12.163	2.433	3.682	4.076	8.284	5.523	4.471	1.775	7.627	2.761	Stress
OsRpn10,OsS5a,Rpn10,S5a	0.078006699	41.66666667	0.185441821	14.354	0.718	7.895	8.612	6.22	2.153	3.828	1.435	6.699	3.11	7.416	4.067	4.785	4.067	8.852	2.392	2.871	0.239	6.22	0.478	Stress
HSP17.9A,Oshsp17.9,Oshsp17.9A,OsHSP17.9A-CI	0.156410049	59.39771547	0.140665325	5.65	0	8.475	6.215	7.345	6.215	4.52	1.13	7.91	1.13	4.52	2.825	2.825	6.78	9.605	5.65	2.825	1.695	6.215	0	Stress
HSP70,OsEnS-45	0.301085559	55.84935897	0.15121406	5.389	1.796	3.593	7.784	5.389	2.994	7.186	1.796	6.587	3.593	8.982	2.994	0.599	7.186	7.784	1.796	5.988	1.198	5.988	2.395	Stress
APx1,APXa,cAPX,OsAPx01,OsAPx1	0.166576276	55.84935897	0.15121406	5.389	1.796	3.593	7.784	5.389	2.994	7.186	1.796	6.587	3.593	8.982	2.994	0.599	7.186	7.784	1.796	5.988	1.198	5.988	2.395	Stress
OsRCI2-5	0.146021617	39.65303594	0.158254549	4.596	0.735	7.169	4.044	7.537	4.136	8.732	2.39	6.066	1.563	9.375	3.768	5.055	4.504	7.904	6.71	4.688	1.011	5.882	3.125	Stress
OsERdj3A,TMS1	0.035325333	41.71826625	0.187129511	7.023	0.836	5.184	5.017	9.532	5.184	4.348	1.839	9.197	1.171	8.696	5.853	3.512	3.344	9.866	3.846	4.013	0.502	5.518	3.01	Stress
OsTPP9,TPP9	-1	58.47736626	0.207726425	14.103	1.538	6.41	7.949	8.718	4.103	3.077	2.051	4.872	1.795	7.179	0.769	1.538	5.128	4.872	7.692	2.564	1.026	9.231	1.538	Stress
AL1,AL1a,AL1b,AL1c	0.058034594	47.15242881	0.145226085	21.393	0	8.458	3.483	5.473	1.99	2.985	0.498	5.97	0.498	8.458	0.498	0.995	5.97	9.453	4.478	2.985	0	8.955	0	Stress
bsr-d1,BSRD1,ZFP36	0.022259927	55.84935897	0.15121406	5.389	1.796	3.593	7.784	5.389	2.994	7.186	1.796	6.587	3.593	8.982	2.994	0.599	7.186	7.784	1.796	5.988	1.198	5.988	2.395	Stress
OsRPS9,rps9	0.002090141	49.0990991	0.157625993	12.134	0.837	6.276	2.51	7.113	3.766	2.51	1.674	6.276	1.255	10.042	1.674	2.929	5.021	6.695	8.368	5.021	0.418	7.531	1.674	Stress
AO	0.052572763	45.25246429	0.192325959	11.135	2.329	5.386	4.949	8.006	4.512	5.459	1.965	4.658	1.965	6.987	3.13	2.766	5.022	8.661	4.585	6.114	0.728	7.86	2.693	Stress
GDH1,OsGDH1	0.05570757	40.08702232	0.196395777	9.368	1.171	5.621	6.089	10.539	3.044	6.557	2.576	6.089	2.342	8.197	4.45	2.342	3.747	5.152	4.45	4.918	1.405	6.557	1.874	Stress
ChlD,OsChlD,Ygl7,YGL98	0.027149093	41.38135468	0.190507161	11.039	0.519	7.662	6.234	6.883	2.468	5.844	0.779	5.455	1.948	8.831	2.727	4.416	5.974	7.143	6.753	4.156	0.13	6.883	2.208	Stress
DTS2,KS4,KSL4,OsDTS2,OsKS4,OsKSL4,OsTPS16	-1	37.06597222	0.169224151	8.275	1.865	7.809	5.361	4.895	4.312	5.128	1.865	5.128	3.263	10.373	4.895	2.914	3.73	8.858	4.895	3.497	1.748	6.061	3.38	Stress
LecRK2,OsLecRK2	-1	44.10029499	0.168558695	5.441	2.781	4.232	5.562	6.53	4.837	5.32	1.209	5.079	1.572	10.399	5.441	4.958	4.474	8.222	3.869	6.53	1.814	6.288	3.628	Stress
LecRK4,OsLecRK4,OsRLCK136,RLCK136	-1	44.49047225	0.159414145	6.152	2.533	5.066	4.946	6.514	4.343	5.066	0.724	4.704	2.292	9.771	5.187	4.584	5.066	7.961	4.463	6.876	1.93	6.393	3.619	Stress
OS-SIR2,OsSIRT701,OsSRT1,osSRT701,SRT1	0.093149497	37.56830601	0.177672819	6.212	2.204	6.012	4.609	5.812	3.206	4.208	2.806	7.214	3.006	10.22	3.206	3.006	6.012	8.016	6.814	4.609	1.002	7.615	1.202	Stress
OsPDIL5-2,PDIL 5-2,PDIL5-2,PDIL5;2	-1	42.87979702	0.181316911	8.2	0.683	7.062	6.606	6.15	6.378	4.556	1.139	5.695	1.595	12.073	2.506	2.278	5.011	7.289	3.872	3.645	0.911	7.517	3.417	Stress
RFC4	0.057751153	44.52237809	0.206028564	9.117	1.425	4.843	6.268	5.698	3.419	5.698	1.425	5.413	2.849	10.256	3.989	3.704	4.274	6.838	5.698	4.843	0.285	7.123	2.564	Stress
AOX1b,OsAOX1b	0.10884902	58.56873823	0.242359473	13.39	0	6.268	4.558	5.983	3.704	2.849	3.419	4.558	2.849	9.402	1.425	2.564	6.268	5.413	6.268	4.843	2.564	6.268	3.134	Stress
Osl2	-1	39.93775934	0.194240092	8.647	0.94	6.391	3.947	7.707	4.699	5.639	2.82	6.015	2.444	8.459	3.759	2.632	6.015	8.647	3.383	4.699	1.128	6.015	3.195	Stress
GLN2,GS2,OsGLN2,OsGS2,RGS31	0.076057099	37.76887702	0.171506574	8.559	1.351	5.856	4.955	10.36	2.027	5.631	1.351	4.054	2.027	6.081	3.604	3.378	6.081	5.631	5.856	6.306	2.477	7.432	3.604	Stress
OsDjB6,OsERdj3B	0.146021617	41.40468227	0.188377422	4.408	1.102	8.815	5.785	10.193	4.132	5.51	1.928	8.815	2.479	7.713	3.857	4.959	4.132	3.306	5.234	3.857	0.551	5.51	3.581	Stress
Hpt4,OsHP5,OsHpt4,OsPHP2,PHP2	0.050852063	37.4301676	0.184994025	3.593	1.796	7.186	5.389	3.593	5.389	2.994	0.599	7.186	2.395	10.778	5.389	7.784	2.395	8.383	7.186	1.198	0	4.192	3.593	Stress
PsaN	-0.004206415	40.30837004	0.1554793	7.586	0	8.276	4.828	4.828	2.759	3.448	1.379	8.966	1.379	10.345	4.138	4.138	4.138	4.828	8.276	5.517	0.69	0.69	3.448	Stress
FtsH8,OsFtsH8	0.098916343	42.44764847	0.191693107	7.518	0.477	6.802	5.37	9.069	5.012	4.535	1.193	7.16	2.029	8.592	3.819	4.415	5.251	7.876	5.012	4.893	0.597	6.205	2.387	Stress
OsTK,TK	0.009420473	42.82929546	0.168993032	9.556	2.389	3.754	7.167	7.85	3.754	4.778	1.706	5.802	2.048	9.215	1.365	2.048	4.778	7.167	7.167	4.778	0.341	7.167	2.048	Stress
RNR1,RNRL,rnrl1,v3	-0.002172473	41.72576832	0.186732878	7.229	1.807	6.145	5.542	6.145	3.614	5.422	2.651	6.988	2.651	8.313	4.699	3.133	4.096	7.108	4.578	6.024	1.446	6.386	4.217	Stress
KRP2,OrysaICK2,Orysa;ICK2,Orysa;KRP2,OsiICK2	-0.004390394	58.62242333	0.185610399	15.04	2.902	6.596	4.222	10.554	3.694	2.111	1.319	2.375	1.583	3.43	1.055	1.583	4.749	9.235	11.346	5.541	0.528	6.86	1.319	Stress
Pi2,Pi-2,Pi2/Pizt,Piz,Pi-z,Piz),PIZ,Piz (Pi2,Pizt,Pi-zt,Pi-z(t),Piz-t,PIZT	0.179580267	0	1	6.032	0.696	7.425	5.568	5.568	6.265	4.64	3.016	7.889	2.32	11.833	4.64	4.176	4.64	5.8	1.624	6.961	0.696	6.265	1.392	Stress
OsPP2C56,OsPP87,PP2C56	-1	46.57002085	0.159442988	10.474	0.998	4.738	5.486	9.975	3.242	2.993	2.494	4.239	1.995	8.479	3.491	1.995	5.486	9.476	7.731	4.489	1.247	5.985	1.247	Stress
eIF-4a,EIF4A,eIF4A1,eIF4A-1,EIF4A1,elF-4A,OsRH4	0.039817866	43.56351236	0.203498396	5.349	1.163	6.512	7.209	6.744	4.651	5.814	1.628	4.419	3.256	9.07	2.558	6.047	3.256	4.651	6.977	5.349	0.465	8.372	3.023	Stress
AMY1.5,Amy2A,Amy2A*(RAmy2A),Amy4,AMYC2,RAmy2A	0.057500357	44.41219158	0.155299329	9.978	0.868	3.037	8.243	10.195	3.254	4.989	3.037	3.688	2.82	8.243	2.386	3.254	4.121	6.074	4.121	4.772	3.471	6.725	3.471	Stress
BE1,BEI,OsBEI,QEI,RBE1,Rbe1. Sbe1,sbe1,sbe1*(QEI),SBE I	-1	42.39571074	0.163213269	5.981	1.196	5.981	6.938	8.014	5.383	4.187	3.708	6.22	3.23	6.459	4.904	1.435	5.024	6.699	5.502	4.067	1.914	6.818	4.545	Stress
OsPR1,OsPR1#074,OsPR1-74,OsPR1a,OsPR-1a,OsSCP,PR1a,PR-1a,PR1A,SCP	0.048734748	52.60915868	0.132372392	13.587	4.348	2.717	6.522	9.239	2.174	1.63	2.174	1.63	1.087	3.261	3.261	3.804	3.804	11.957	2.717	3.261	3.261	7.609	3.804	Stress
C3H48,OsC3H48	-1	61.12716763	0.153787425	10.547	2.148	7.031	6.836	12.305	3.516	1.367	3.711	1.953	0.781	7.031	0.586	1.758	8.008	9.57	5.078	4.883	0.586	6.445	2.93	Stress
OsSAP9,SAP9,ZFP177,ZFP33	0.104314816	44.88888889	0.142803461	9.184	5.612	6.122	3.061	3.571	4.082	3.571	1.531	8.163	2.551	2.551	4.082	3.061	7.653	7.653	4.082	6.633	0.51	6.633	2.041	Stress
OsSTP3,OsTPS13,OsTPS28,TPS28,TPS3	0.090217028	38.85021913	0.170980154	5.743	2.196	8.277	6.588	3.547	3.885	4.561	4.054	4.392	3.209	10.304	3.547	2.196	4.223	6.926	5.574	5.574	1.351	6.926	4.392	Stress
AO	0.052572763	45.25246429	0.192325959	11.135	2.329	5.386	4.949	8.006	4.512	5.459	1.965	4.658	1.965	6.987	3.13	2.766	5.022	8.661	4.585	6.114	0.728	7.86	2.693	Stress
HAK14,OsHAK14	-1	41.7904456	0.169288494	7.314	1.829	5.371	3.314	8.571	5.143	6.857	0.8	3.2	4.343	11.314	2.971	3.086	3.429	8.343	4.914	4.686	1.143	8.114	3.543	Stress
ABCG43,ABCG43/PDR5,OsABCG43,OsPDR5,PDR5	0.068719267	40.41655445	0.178392385	6.68	0.75	5.658	4.431	7.43	5.93	6.408	1.431	4.499	2.999	10.02	2.931	3.817	3.817	6.953	5.794	6.408	1.909	7.157	3.954	Stress
eIF4G,eIF4Gtsv1,tsv1	0.032985826	44.39555067	0.182143631	7.743	0.608	6.637	4.867	8.075	2.323	3.263	2.876	6.084	2.876	6.471	4.259	5.808	7.965	11.173	5.642	4.923	0.277	5.863	1.438	Stress
FDRMADS3,MADS26,OsMADS26,RMADS220	0.152408294	38.81363849	0.16355263	8.451	1.408	8.803	2.465	4.225	0.704	4.577	2.465	8.099	2.817	10.211	3.521	10.211	3.169	8.451	5.634	1.761	1.056	4.225	2.465	Stress
GLP8-5,OsGLP8-5	-1	39.65303594	0.158254549	4.596	0.735	7.169	4.044	7.537	4.136	8.732	2.39	6.066	1.563	9.375	3.768	5.055	4.504	7.904	6.71	4.688	1.011	5.882	3.125	Stress
MADS62,OsMADS62	-1	52.00892857	0.181644983	11.749	1.828	6.005	6.789	7.572	2.35	3.655	2.35	2.35	4.178	8.094	3.394	4.439	6.005	7.05	4.961	4.7	0.522	4.961	3.133	Stress
CCoAOMT1,ROMT17,ROMT-17	-1	56.63230241	0.197263833	10.448	1.119	5.597	8.955	6.343	2.985	4.478	1.866	5.224	1.866	11.567	2.239	2.239	4.478	3.731	5.97	5.224	0.746	6.716	2.612	Stress
AGL6,FDRMADS1,M79,MADS45,MADS7,OsMADS45,Os MADS45,OsMADS7,Os MADS7,OsMADS7/45,RMADS216	-0.068222851	37.97322253	0.187901701	5.283	2.264	9.811	2.264	5.66	1.887	2.642	2.642	6.792	2.264	11.321	5.283	6.792	3.774	5.283	7.547	4.528	0.755	4.528	3.019	Stress
HSF2,HSF21,HSfB2b,OsHsf-21,OsHsfB2b,rHsf2	0.199844649	43.25459318	0.165339264	10.601	2.215	4.589	5.696	9.652	1.899	2.057	1.424	2.69	2.69	6.171	3.797	4.43	9.019	6.804	8.703	4.747	1.741	6.487	2.215	Stress
LPT1,LPT6:1,OsLPT1,OsLPT6:1,OsPht1;6,OsPT6,OsPT6:1,Pht1;6,PHT1-6,PT6,PT6:1	0.103234238	62.91462752	0.137956315	10.727	1.091	3.091	2.545	10.182	7.636	4.545	2	3.091	2.909	11.455	2.364	2.909	5.455	5.818	4	6.182	1.636	6.545	3.091	Stress
IGPS	0.002667375	40.45090367	0.184248421	8.733	1.541	5.479	5.993	9.418	3.767	5.479	1.884	4.452	1.027	7.363	3.425	2.226	3.938	9.76	6.336	3.425	0.514	9.76	2.911	Stress
OsPAO2,OsPAO6,OsPAOb,PAO2,PAO6,PAOb	0.088801922	37.70627063	0.149442437	7.031	0.781	5.273	6.836	7.422	4.297	5.273	1.563	4.883	2.344	6.836	3.711	3.906	4.883	7.031	5.469	4.883	1.758	8.203	4.688	Stress
HOX4,Oshox4	-0.08411476	59.04139434	0.134197606	15.017	1.024	9.556	7.85	10.239	3.754	0.341	1.706	4.437	1.706	7.509	2.048	2.048	5.802	6.485	5.802	2.389	1.706	4.437	1.024	Stress
BGLU32,Os9bglu32	-1	44.19388284	0.163065548	8.588	0.954	4.389	7.061	9.351	5.534	5.534	4.008	2.863	1.718	7.252	3.435	3.053	5.916	5.725	5.153	3.244	1.718	5.916	5.725	Stress
OsUGE3	-1	51.82451825	0.152936929	10.283	1.799	5.656	5.398	10.026	2.828	4.627	1.799	5.913	2.057	6.684	4.627	2.057	4.627	4.37	4.884	4.627	0.771	8.483	4.627	Stress
OsRCCR,OsRCCR1,RCCR,RCCR1	0.034296764	47.83783784	0.173572704	10.725	0.87	6.957	4.348	6.667	2.899	4.638	1.449	2.319	2.319	10.435	1.739	3.768	6.667	9.275	8.406	4.348	0.29	6.377	1.159	Stress
OsRCCR1,OsRCCR2,RCCR1,RCCR2	-1	47.83783784	0.173572704	10.725	0.87	6.957	4.348	6.667	2.899	4.638	1.449	2.319	2.319	10.435	1.739	3.768	6.667	9.275	8.406	4.348	0.29	6.377	1.159	Stress
CYN,OsCYN	0.090626296	46.8643806	0.151910388	9.239	0.543	8.152	5.435	7.609	3.261	4.348	2.174	4.348	4.348	6.522	1.63	2.717	4.891	5.978	7.065	3.261	0	7.065	3.261	Stress
CBL1,OsCBL1,Os-CBL1	0.147806978	52.76243094	0.163726977	3.93	0.437	8.297	8.297	4.367	8.734	6.55	0.437	6.114	2.62	8.734	4.803	1.747	3.93	6.55	5.24	5.24	0.437	5.677	1.31	Stress
LOX10,LOX3,OsLOX10,OsLOX3	0.033460676	47.19400097	0.166068377	6.03	0.455	5.802	6.03	6.371	3.641	6.826	2.73	5.916	1.593	10.239	4.551	3.527	6.826	6.485	5.006	5.575	1.82	5.006	3.868	Stress
GSTT1,OsGSTT1	0.073122031	39.3629124	0.193984633	8.015	0.763	6.489	4.58	3.817	4.962	5.725	3.053	6.87	2.29	11.45	2.672	3.053	5.725	6.87	6.87	2.672	1.527	5.725	1.145	Stress
CIPK32,OsCIPK32	-1	37.19433719	0.187031996	4.846	0.881	8.37	6.167	5.507	4.405	4.626	2.203	9.692	2.203	9.912	3.965	2.423	4.185	4.626	5.066	5.947	0.881	7.048	3.744	Stress
NPP2,OsNPP2,OsPAP1b,PAP1B	-0.050950543	41.67292762	0.200051116	6.003	1.738	4.265	5.529	8.373	4.897	5.687	2.212	3.791	2.37	6.793	3.476	4.265	5.213	9.321	4.897	5.055	2.686	5.371	5.687	Stress
CSLC1,OsCslC1	-1	46.95633921	0.150283229	10.34	1.7	5.382	4.249	7.649	5.807	4.249	1.841	5.949	1.841	11.331	3.116	3.824	4.391	5.949	4.958	2.408	2.408	8.215	2.266	NonStress
C3H55,OsC3H55	-1	42.79869067	0.190595476	6.263	0.924	4.928	6.674	8.624	2.156	2.259	3.388	4.723	2.259	4.928	5.955	6.468	6.982	11.396	7.7	4.62	1.232	4.723	2.259	NonStress
EP	0.025754145	62.56313131	0.266069818	10.853	2.067	5.943	6.46	10.853	3.359	3.359	3.101	2.842	2.067	5.426	3.618	2.584	3.618	5.168	8.269	3.618	2.067	7.494	3.359	NonStress
JMJ703	0.062211518	42.14765101	0.186884051	6.3	2.711	6.3	4.785	6.38	3.19	4.386	2.632	5.183	2.153	8.054	4.226	4.466	6.619	10.925	6.14	4.545	1.595	5.981	2.233	NonStress
ORC2,OsORC2	-0.012445823	47.71756979	0.217678755	7.848	1.519	6.329	5.316	4.81	4.304	3.544	3.544	6.076	1.519	11.139	3.038	5.316	3.544	8.354	4.304	4.557	1.266	7.089	2.785	NonStress
HAK15,OsHAK15	-1	41.75418125	0.159627343	7.475	1.586	5.776	3.398	7.701	6.116	7.361	0.906	4.19	2.945	11.325	2.945	2.718	4.417	9.06	3.737	3.511	1.359	8.267	3.511	NonStress
PP2A-A,RPA1	0.130866585	47.23404255	0.213128841	7.43	1.548	7.121	5.573	5.728	2.632	6.037	0.774	6.966	2.167	7.895	4.334	3.87	5.108	7.121	4.489	5.882	1.084	9.133	2.786	NonStress
OsPP107,OsPP2C67,PP2C67	-1	38.92473118	0.195222589	12.272	2.089	7.05	6.266	8.877	2.35	3.655	3.394	6.266	1.044	6.266	3.394	3.655	2.611	5.744	6.005	4.961	1.305	8.355	0.522	NonStress
ADT,Mtr1,PDT	0.081404358	41.2347561	0.182815612	12.632	1.842	5	5.526	4.211	3.158	4.474	2.632	4.474	2.368	10.263	3.421	3.158	7.105	6.842	6.842	3.947	0.263	5.526	2.368	NonStress
OsCOI2	-1	42.94573643	0.164504805	7.438	2.479	5.785	6.281	6.446	4.463	3.636	1.653	3.636	2.645	13.884	2.81	3.471	3.967	6.777	7.273	3.967	1.322	6.612	2.975	NonStress
OsTrm13,Trm13	0.079603685	44.74017744	0.172733355	9.167	3.542	6.042	5.208	8.125	2.292	3.75	3.75	5.833	2.292	9.792	3.958	2.708	5.625	6.875	5.625	3.75	1.25	5	2.292	NonStress
NtrA,OsNTRA	0.026384233	46.2037037	0.175885821	16.927	1.563	4.167	5.469	9.896	4.167	3.906	1.823	3.646	1.563	6.25	2.344	2.865	3.646	5.99	5.99	4.948	0.521	8.594	1.823	NonStress
Atg4a,OsATG4a	0.027385751	43.50326797	0.175680707	7.347	3.061	4.694	6.735	7.959	3.878	4.082	2.041	3.673	1.837	9.592	3.469	3.469	4.694	13.061	3.878	3.265	2.041	5.102	3.061	NonStress
HSF04,HSF9,HSFA4A,HSFA4B,OsHsf-04,OsHSF9,OsHsfA4a,OsHsfA4b,RHSF9	0.16176105	46.80851064	0.192473663	5.044	0.658	8.991	6.14	6.14	4.386	2.851	2.851	5.044	1.974	6.14	4.605	5.263	6.798	10.526	6.14	5.263	1.096	5.263	1.535	NonStress
C3H19,OsC3H19	-1	44.8200055	0.19201039	7.994	1.357	7.692	8.748	7.089	2.564	1.961	2.413	5.128	1.81	5.882	4.676	4.525	7.391	9.05	7.843	4.374	0.452	4.525	2.262	NonStress
OsSAP4,SAP4,ZFP185	0.045358274	48.34401709	0.14025151	11.64	6.349	6.878	3.704	6.878	2.116	4.233	2.646	7.937	3.175	3.175	4.233	3.175	3.704	4.762	3.704	4.233	0	7.937	1.587	NonStress
OsPP2C26,OsPP37,PP2C26	-1	52.10124164	0.168727889	10.131	1.797	4.902	7.68	8.007	4.085	2.778	2.778	3.105	1.797	9.804	2.451	2.288	5.719	9.641	7.353	3.431	0.98	6.209	2.614	NonStress
NH2,OsNH2,OsNPR2,OsNPR2/NH2	0.06189811	38.7086514	0.167251102	5.668	1.619	4.858	7.287	4.858	4.453	5.263	3.239	3.644	2.024	7.692	4.049	1.619	8.502	8.907	4.453	3.644	1.619	6.478	4.049	NonStress
BIP108	-1	45.98355471	0.200067637	8.163	0.68	6.803	5.442	8.844	2.721	4.082	0.68	12.245	1.361	5.442	4.082	0.68	2.041	4.762	5.442	4.082	0.68	8.163	3.401	NonStress
OS9,OS-9,OsOS-9	0.039664137	40.67855894	0.202297142	8.28	2.548	8.599	6.369	4.14	3.185	5.096	3.185	4.459	1.592	6.051	3.503	3.503	5.732	6.051	3.822	6.051	0.637	7.643	4.777	NonStress
ORYsa;PHT1;13,OsPht1;13,OsPT13,PHT1-13,PT13	-1	40.46482012	0.167499402	8.588	1.336	4.008	3.244	8.588	7.824	8.206	3.435	3.435	3.626	10.687	2.863	1.908	3.053	4.962	4.198	5.916	1.145	6.489	3.626	NonStress
HOS58	0.037698635	44.64699074	0.173603237	10.638	0.912	7.599	5.167	10.334	2.128	2.128	3.04	5.167	2.736	8.511	3.343	4.559	5.775	6.687	5.167	3.343	2.128	4.559	1.52	NonStress
SRZ1	-1	42.19077568	0.19105499	8.995	6.349	2.116	6.878	16.931	5.82	0.529	2.116	2.116	2.116	1.587	5.291	1.058	3.175	9.524	9.524	1.587	2.116	1.587	2.646	NonStress
OsMTP1	0.159379204	45.93698176	0.170700362	8.986	1.382	5.069	6.221	8.065	2.535	9.677	8.525	3.226	2.765	8.295	2.995	2.535	1.843	8.065	2.995	3.456	1.382	7.143	1.382	NonStress
OsRpn1b,Rpn1b	-1	41.10275689	0.188477924	6.531	0.612	6.327	3.469	4.082	4.286	4.898	2.653	4.49	1.633	11.429	3.265	2.653	6.939	9.388	4.49	5.102	0.408	9.388	4.898	NonStress
OsPPR1,PPR1,rPPR1	0.016112091	42.68123482	0.180271296	10.775	2.785	4.843	4.722	7.627	4.237	3.874	2.058	3.027	4.116	8.596	3.511	2.421	3.511	9.443	6.295	3.753	1.453	8.111	3.027	NonStress
LRR1,OsLRP,OsLRR1	-1	40.75173096	0.188971172	5.677	1.747	3.93	4.803	9.17	1.747	3.93	1.747	3.057	1.31	14.847	7.424	1.747	6.55	6.55	4.367	5.24	0.873	6.987	1.747	NonStress
OsPAG1,OsPSA7	-1	38.84426595	0.166710578	9.434	1.887	7.547	5.283	8.679	1.887	4.906	2.264	6.792	1.887	7.925	1.132	3.019	2.642	7.17	4.151	3.396	1.509	8.679	4.151	NonStress
OsSPL6,SPL6	-1	42.23288036	0.182878232	8.122	2.843	5.888	6.701	8.02	4.061	3.553	2.234	3.858	2.03	9.036	4.772	3.046	5.482	8.731	5.99	4.264	1.218	7.005	1.624	NonStress
OsPAA1,PAA1	0.092804674	43.01720688	0.19205571	9.272	1.325	6.291	6.291	5.298	4.305	5.298	2.318	6.623	1.656	8.278	0.993	4.636	2.98	4.967	5.96	5.629	0.662	8.278	3.974	NonStress
OsMGT1,OsMRS2-2	0.146021617	48.07277212	0.155076103	7.604	0.691	7.143	8.065	6.221	2.074	4.608	2.535	4.608	3.917	10.599	2.304	2.995	4.147	6.682	6.221	5.069	0.461	8.065	2.535	NonStress
RL5,rpl5	0.073735787	40.74074074	0.198805985	3.431	0.98	8.333	4.412	5.882	9.314	4.902	2.941	5.392	3.431	10.294	2.941	2.941	3.922	5.882	4.412	4.412	0.98	5.392	2.941	NonStress
OsSPX4,Os-SPX4,SPX4	0.152408294	42.72818455	0.195630817	9.524	0.595	9.226	6.845	5.357	4.167	4.167	1.488	6.548	1.488	9.524	2.976	3.869	4.762	7.738	5.357	4.167	0.893	4.167	2.679	NonStress
ABCB8,MDR10,OsABCB8,OsISC29,OsMDR10,OsPGP8	0.063902017	41.85639229	0.188097764	9.483	0.778	5.591	4.176	6.511	4.812	6.794	2.76	3.609	2.265	11.536	4.105	3.397	4.388	8.351	5.308	4.529	0.991	6.511	3.043	NonStress
HSF06,HSfA5,OsHsf-06,OsHsfA5	0.152408294	45.37865236	0.17939018	8.147	1.629	7.332	7.128	5.295	4.073	3.462	2.648	5.295	2.851	7.332	4.888	4.481	5.295	9.572	5.703	6.314	1.018	3.055	1.426	NonStress
OsPOP5,POP5	0.014123828	43.00873908	0.183982029	7.101	3.55	5.917	3.55	4.734	4.142	8.284	1.183	8.876	3.55	6.509	3.55	2.959	4.142	4.734	4.142	4.142	0.592	7.101	2.367	NonStress
Os_F0767,OsTIR1	0.10154137	46.94546945	0.186554459	9.764	0.673	7.407	5.051	9.091	1.684	2.357	2.02	5.387	2.357	7.071	3.367	4.04	5.051	9.428	5.724	6.397	1.347	5.387	1.347	NonStress
DGS1,OsRPC53,RPC4	0.013185752	39.68797565	0.18275792	7.407	1.389	6.481	5.556	6.944	4.63	2.315	2.083	8.333	3.009	10.185	0.926	2.315	8.565	7.407	6.713	4.63	0.463	5.787	1.389	NonStress
MRE11,OsMRE11	0.225522277	39.90778689	0.183812503	5.409	0.971	7.351	7.49	6.38	4.022	4.993	1.942	6.241	1.942	7.351	5.409	4.161	4.854	7.767	7.351	5.409	0.416	6.796	1.664	NonStress
GLUP6,GLUP6/GEF,GPA2,GPA2/VPS9a,OsVPS9A,VPS9a	0.034388315	41.22222222	0.189229738	7.258	0.605	8.468	7.258	4.435	4.032	3.629	1.008	6.048	2.419	9.677	6.452	5.847	4.637	9.476	4.032	3.024	0.806	5.444	2.419	NonStress
CycL1;1,CycL1;os;1,Orysa;CycL1;1	-1	38.97798742	0.172914108	6.095	1.806	7.223	9.029	4.289	2.709	3.16	4.063	6.998	0.903	6.321	2.257	2.483	4.063	10.384	11.061	4.063	0.903	6.095	2.709	NonStress
ALDH5F1,OsALDH5F1,SSADH	0.064131488	38.68766404	0.183460875	11.971	1.289	6.262	3.315	9.024	3.131	5.525	1.105	6.077	3.315	8.84	3.867	2.394	3.867	6.998	4.052	5.341	0.921	7.735	2.21	NonStress
BIP131	-1	41.73860367	0.177740581	13.03	0.785	10.675	5.808	3.14	1.884	4.239	1.256	11.617	1.256	7.064	3.297	5.181	4.71	5.965	6.122	4.239	0.628	5.338	1.413	NonStress
OsSAD1,SAD1	0.034860553	42.60426043	0.198751787	7.463	0.853	7.249	7.249	7.036	3.625	4.051	1.706	10.021	2.772	8.742	2.985	3.198	2.559	8.955	5.33	4.264	1.066	6.183	1.493	NonStress
OsRpn9a,Rpn9a	-1	42.03142536	0.193689595	9.476	0.998	6.733	5.985	2.743	3.242	6.234	2.743	5.736	1.496	13.965	3.242	4.738	3.242	5.736	3.741	4.988	1.247	6.234	3.741	NonStress
HOS1,OsHOS1	0.102096976	40.72332731	0.19689418	6.576	2.923	7.933	5.428	4.489	3.758	4.593	2.923	5.95	2.818	8.873	3.653	3.967	3.967	11.169	5.846	3.758	1.044	6.263	2.505	NonStress
CBP20,du3,OsCBP20,OsCBP20/du3	0.024392179	42.77826213	0.184846328	5.405	0.772	8.108	10.811	8.494	4.247	2.703	0	5.405	1.931	3.475	2.317	4.247	3.861	5.792	12.355	3.475	0.772	3.089	6.95	NonStress
SSB	0.142714232	47.23404255	0.213128841	7.43	1.548	7.121	5.573	5.728	2.632	6.037	0.774	6.966	2.167	7.895	4.334	3.87	5.108	7.121	4.489	5.882	1.084	9.133	2.786	NonStress
ACDR1,EDR1,OsACDR1,OsEDR1,SPL3	0.036128037	43.15925766	0.17474768	6.776	0.968	4.84	6.583	7.454	2.711	4.55	2.033	5.131	2.711	8.325	5.905	4.163	6.486	10.455	5.421	4.647	1.646	5.905	1.839	NonStress
OsPDIL5-1,PDIL 5-1,PDIL5-1,PDIL5;1	-1	39.94725096	0.179897676	11.816	1.532	7.659	4.595	7.877	4.595	2.845	0.875	8.753	1.094	8.972	3.282	3.063	6.346	7.002	1.969	2.626	1.532	8.096	2.188	NonStress
ALDH10A8,BAD2,badh2,BADH-2,fgr,fgr),Os2AP,OsALDH10A8,OsBADH2,scl,sk2,sk2(t)(scl	-1	50.98499674	0.167184553	13.158	0.585	6.433	4.386	10.234	2.047	2.047	1.462	3.801	1.754	9.064	3.509	2.632	12.573	7.018	7.31	3.509	0.292	3.801	1.17	NonStress
C3H17,OsC3H17,OsWD40-49	-1	42.91793313	0.191679704	7.539	2.882	3.548	4.878	12.639	2.661	3.548	2.661	3.769	2.661	7.761	2.882	3.991	5.1	7.982	5.322	5.543	2.661	6.43	2.217	NonStress
Atg12,OsATG12	0.101120544	43.76657825	0.193229133	7.339	0	2.752	4.587	5.505	6.422	6.422	1.835	6.422	1.835	6.422	6.422	5.505	3.67	5.505	2.752	1.835	0.917	7.339	2.752	NonStress
OsPP2C03,OsPP2C3,OsPP7,PP2C03,PP2C3	-1	44.10979794	0.176594196	9.581	2.595	6.188	4.99	9.98	2.595	4.391	2.994	5.19	1.397	8.383	1.796	2.196	5.19	10.579	6.986	4.192	1.198	5.988	0.599	NonStress
BIP123	-1	42.51805986	0.20835111	8.989	1.124	5.618	2.247	7.303	2.809	5.056	1.685	17.416	1.124	3.933	1.124	3.933	3.371	4.494	9.551	5.056	0.562	3.933	2.247	NonStress
OsRpn5,Rpn5	-0.028719297	42.25781846	0.183536122	8.043	1.739	8.043	5.652	3.043	1.739	8.261	1.522	8.913	2.826	11.739	3.696	4.13	3.043	6.087	5	3.261	1.304	5.435	3.261	NonStress
p26	0.052177345	40.47838086	0.175490444	8.642	1.646	6.584	7.407	7.819	4.115	5.761	4.115	6.996	1.646	3.292	3.704	2.881	6.173	6.173	4.115	4.115	3.704	3.292	1.646	NonStress
CDPK3,OsCDPK3,OsCPK3	0.073358407	42.03938892	0.196750777	7.286	1.457	7.468	6.011	7.104	3.279	6.011	2.186	7.104	3.825	6.74	3.461	3.643	5.282	6.74	4.918	4.554	0.729	6.011	3.461	NonStress
Atg5,OsATG5	0.11422122	43.85053205	0.185363053	6.061	1.768	6.818	6.566	6.313	2.525	4.545	1.515	4.545	1.768	9.091	3.535	2.778	8.586	8.081	5.303	3.788	2.273	7.071	3.283	NonStress
OsSWAP70B,SIP21,SWAP70B	-1	41.05653383	0.169667912	12.03	0.376	3.383	2.256	9.023	4.887	3.008	1.88	6.391	3.383	11.654	0.752	0.752	5.639	5.639	3.008	4.887	3.008	10.15	2.256	NonStress
OsSUV3,SUV3	0.079400002	37.53008896	0.177003882	6.05	2.521	5.882	5.042	5.714	3.697	5.546	2.857	5.546	1.681	11.765	3.529	3.529	4.706	8.235	6.387	4.538	0.672	6.05	3.529	NonStress
OsTPR3,OsWD40-66,TPR1,TPR3	0.101720563	40.87052342	0.184072507	7.746	1.218	4.7	5.657	5.744	4.178	5.135	2.611	5.483	2.263	8.877	5.309	3.568	6.614	9.051	4.439	6.092	1.654	6.092	2.263	NonStress
CDKG;2,Orysa;CDKG;2	-1	43.74014506	0.161043457	5.923	0.826	9.229	6.887	7.163	2.342	2.755	2.755	6.336	2.617	8.815	3.306	2.617	7.163	9.229	8.402	2.617	0.964	5.372	2.617	NonStress
OsRad51C,RAD51C,RAD51C-1,RAD51C-2,RAD51C-3	0.184975631	40.68745004	0.176706626	8.493	1.37	5.479	4.932	7.671	3.014	6.301	2.466	5.205	1.644	9.863	4.11	3.014	3.562	8.219	4.384	4.11	0.822	7.671	3.562	NonStress
OsMTK2	-1	42.8614098	0.169976377	10.384	1.129	6.095	6.321	5.192	4.966	5.643	3.16	5.643	2.709	9.255	2.935	3.612	3.837	6.546	5.418	2.935	0.903	5.643	4.289	NonStress
BIP106	-1	40.36004646	0.181855642	6.497	0.812	8.237	9.977	6.613	1.624	2.784	2.088	12.065	1.624	6.613	4.06	2.088	5.452	10.905	4.872	5.22	0.464	5.452	0.812	NonStress
OsMTP5	-1	43.8544004	0.176721583	8.817	0.696	8.121	3.944	7.425	4.176	5.336	3.248	3.248	2.784	11.601	2.088	3.48	3.944	6.265	4.64	4.64	1.392	7.425	3.248	NonStress
OsTUB7,pTUB22,TUB7,TUBB7	-1	48.29396325	0.178160966	6.957	2.391	8.043	5.652	7.609	5	3.261	1.957	3.043	4.565	7.391	4.783	4.565	4.13	6.087	5.217	5.217	1.087	6.522	3.261	NonStress
NPSN12,OryzaNPSN12,OsNPSN12	0.152408294	38.78116343	0.177728467	6.344	1.813	5.74	5.438	3.927	3.323	7.855	1.208	6.647	3.625	8.761	5.136	8.761	3.323	6.647	4.532	4.834	0.302	6.344	0.906	NonStress
OsZFP,ZFP	0.064660796	48.22392725	0.165570507	11.089	1.42	10.683	4.868	5.477	1.623	1.893	1.285	1.487	3.178	6.558	1.352	3.854	14.537	11.697	2.164	5.882	0.27	8.452	1.217	NonStress
OsAPRL3	-1	44.5371474	0.166528001	9.786	1.835	5.81	3.058	5.199	5.81	5.505	2.446	3.67	1.223	10.703	2.752	1.835	6.116	7.339	6.422	6.422	1.835	4.587	3.058	NonStress
OsRFPHC-12	-1	39.18308703	0.176632401	7.63	1.623	3.409	2.922	6.981	5.357	7.955	1.786	4.87	2.273	14.123	4.383	2.11	3.734	7.63	2.922	4.87	1.623	9.416	1.948	NonStress
DrAp2,HAPL1,OsDrAp2,OsHAPL1	-1	39.44621938	0.191787772	6.863	0.654	8.824	8.17	6.209	2.614	3.268	1.307	6.536	1.634	7.516	3.268	3.268	5.229	7.843	7.19	5.556	0.327	6.863	1.961	NonStress
CKI,CKI1,hbd2,LTG1,LTRPK1,OsCKI1,OsCKI1/LTRPK1,OsLTRPK1	-0.007462451	41.78861789	0.185214923	7.331	1.936	5.118	5.256	9.267	3.043	4.011	2.628	6.916	2.49	6.916	3.181	3.458	5.256	7.331	6.501	4.149	2.075	6.916	4.149	NonStress
mtRPL27a,rpl27,rpl27-2,S27	0.067207316	39.71146545	0.185746194	5.59	0.621	4.969	2.484	9.938	4.348	3.106	3.727	8.075	1.863	5.59	4.348	0.621	4.969	7.453	6.211	4.969	1.242	8.075	2.484	NonStress
OsPLDalpha3,OsPLDeta1,PLD2,PLDalpha3,RPLD2	0.020097904	56.98158051	0.194155295	8.643	1.2	4.802	7.203	9.124	4.202	5.762	3.361	3.481	2.401	8.283	2.641	2.761	5.642	4.562	7.803	4.802	1.801	6.122	3.601	NonStress
BIP105,C3H13,OsC3H13	-1	39.78972309	0.185744735	5.869	0.903	9.255	9.255	4.74	2.257	3.16	2.935	9.255	1.58	6.321	3.16	2.257	4.74	9.481	11.287	4.289	0.451	3.386	2.032	NonStress
AP2/EREBP#084,AP2/EREBP84,EREBP1,ERF70,OsEREBP1,OsERF070,OsERF#070,OsERF70	0.108955945	45.37521815	0.173336732	9.273	0.501	6.767	8.271	7.018	5.263	4.01	1.003	6.767	2.256	4.762	5.013	1.754	7.018	8.271	6.266	4.261	1.754	4.762	1.003	NonStress
OsPIP2-5,OsPIP2;6,PIP2-6,PIP2;6	0.097767884	56.67265111	0.215789273	12.416	1.007	2.349	2.685	10.403	4.698	8.725	2.349	3.356	2.013	7.047	3.02	2.013	5.369	5.034	3.356	5.034	1.678	8.389	4.027	NonStress
kanadaptin	-1	38.77756774	0.165136533	8.205	0.385	10	7.564	5.513	1.795	3.974	1.282	8.205	2.051	7.179	3.59	5	8.205	9.744	5.385	4.231	0.641	3.718	1.41	NonStress
C3H18,OsC3H18	-1	44.1252588	0.191755463	9.231	0.962	10.769	6.731	7.115	3.077	2.692	2.692	7.692	1.923	8.269	2.115	4.231	3.654	10.192	5.769	2.308	1.154	5.577	0.962	NonStress
RFC5	0.122848043	43.08028741	0.185397144	8.108	2.162	6.757	4.054	3.243	4.595	4.865	2.703	9.459	2.973	9.73	3.784	4.595	3.784	6.486	5.135	2.703	1.081	7.297	2.432	NonStress
OsWRKY21,WRKY21	-1	57.12560386	0.166730124	15.878	2.703	6.081	4.392	8.446	3.041	2.365	0.676	2.703	2.027	6.081	2.027	3.716	4.392	9.797	6.757	4.392	1.689	5.405	2.365	NonStress
FY,OsFY,OsWD40-32	-0.060527952	40.50242398	0.184402401	5.457	1.091	2.319	4.366	9.686	3.001	2.729	3.82	3.001	4.775	5.184	5.321	8.595	13.37	7.094	4.911	3.956	2.319	4.502	2.456	NonStress
Atg8b,OsATG8b	0.094589951	39.73533619	0.180331417	6.667	0	7.407	5.926	2.963	4.444	6.667	0.741	8.889	2.222	7.407	2.963	1.481	5.185	5.185	5.926	4.444	0	5.926	4.444	NonStress
ARF14,ETT4,OsARF14,OsETT4	0.104116567	45.76188143	0.182501705	8.393	1.849	6.401	3.983	9.815	4.41	2.418	3.272	2.276	2.276	8.108	3.556	3.698	6.686	10.384	6.97	4.267	1.28	6.686	1.138	NonStress
OPR8,OsOPR02-1,OsOPR7,OsOPR8	0.083085382	45.47517731	0.191702684	8.537	0.976	4.634	5.122	9.268	3.171	5.122	2.439	2.927	1.951	7.073	2.439	5.61	7.073	5.61	7.805	4.39	0.732	6.341	5.122	NonStress
OsSnf7,Snf7	0.063300883	44.03292181	0.156078951	11.312	0.452	9.05	4.977	4.525	2.262	3.167	0.905	9.05	5.43	8.145	4.072	5.43	2.262	5.882	5.43	4.072	0	5.43	1.357	NonStress
OsRFPH2-19	-1	37.53008896	0.177003882	6.05	2.521	5.882	5.042	5.714	3.697	5.546	2.857	5.546	1.681	11.765	3.529	3.529	4.706	8.235	6.387	4.538	0.672	6.05	3.529	NonStress
OsRpt1b,Rpt1b	-1	45.71513002	0.173253343	5.882	2.036	7.014	7.692	7.014	2.941	6.335	0.452	8.145	3.846	7.014	3.62	3.394	6.335	2.941	6.109	5.204	0.226	7.919	2.489	NonStress
FPPS,FPPS1,OsFPPS1,OsFPS	-0.011580589	39.9162596	0.181334659	6.233	2.168	7.317	7.317	5.42	4.607	5.962	2.168	7.046	1.626	10.569	4.878	3.794	2.439	4.065	3.794	3.523	1.355	6.504	5.149	NonStress
YR14,YR18,YR26	0.007439566	38.74368076	0.17416269	6.263	2.017	6.263	6.9	5.096	3.185	5.732	1.911	7.856	1.699	14.013	4.565	3.928	3.291	7.643	4.565	4.034	1.274	5.52	2.654	NonStress
GPA3	-1	41.38613861	0.185977185	5.609	1.354	5.029	6.19	10.445	4.255	5.222	2.321	3.868	2.708	9.284	2.708	3.288	6.383	9.091	5.029	4.255	2.901	4.642	2.515	NonStress
FH8,OsFH8	-1	51.7683466	0.180195115	10.463	0.661	5.727	5.507	7.159	3.304	2.423	1.542	4.736	1.872	8.26	2.533	1.982	11.894	8.811	7.709	6.828	0.441	5.396	1.101	NonStress
4CL4,Os4CL4	-1	45.71640683	0.168222712	11.13	1.565	6.609	6.261	8.174	4	6.087	1.565	4.87	2.435	8.348	2.435	2.261	5.739	4.87	5.043	4.522	0.174	9.217	2.087	NonStress
MND1	0.167858324	37.71883289	0.181638833	7.175	0.897	10.762	6.726	3.139	3.139	3.139	1.794	8.52	1.794	10.762	2.242	5.83	2.242	7.623	4.484	3.587	1.345	4.933	3.139	NonStress
BIP135	-1	39.97689197	0.176392458	8.042	0.908	9.857	7.652	7.523	1.427	3.891	0.649	12.97	1.686	6.744	2.724	2.724	4.799	10.636	3.761	4.929	0.389	5.966	0.778	NonStress
CIGR1	-1	43.85516507	0.176813753	6.985	1.193	8.348	4.259	5.281	2.726	5.622	2.385	4.259	2.385	9.881	4.259	4.6	5.792	7.496	6.644	5.963	1.022	4.6	3.748	NonStress
OsRpt2b,Rpt2b	-1	41.70666667	0.167094011	6.438	0.644	8.584	7.296	8.584	2.79	5.579	1.288	8.155	2.79	9.871	1.073	2.79	6.009	5.365	6.652	3.648	0	7.296	1.931	NonStress
C3H24,CCCH-Zn-8,OsC3H24,OsCCCH-Zn-8,OsTZF3,TZF3	-1	52.45220283	0.197513695	11.503	2.092	3.66	5.882	6.928	2.222	1.83	2.222	3.137	3.268	8.889	2.745	3.399	8.105	12.68	5.882	4.706	1.046	5.882	1.961	NonStress
CUL1,OsCUL1	0.033407244	39.2461964	0.187183778	4.868	1.711	8.684	6.447	3.289	4.737	5.263	2.632	9.211	2.237	10.921	2.895	4.079	2.632	6.842	5.658	4.737	0.789	6.184	4.211	NonStress
CSB	0.164156307	44.32084309	0.188001611	7.564	0.914	6.068	6.733	6.234	2.66	4.738	2.826	6.401	1.746	9.559	3.907	5.985	4.655	8.562	6.318	5.736	1.164	5.237	1.746	NonStress
