## supplementary_08062022 for "A machine learning based method for the identification of functionally important genes": supplementary_tables.xlsx

### Sheet: T1
Table T1: List of E.coli virulent genes
Symbol
aafA
aafB
aafC
aafD
aap
aatB
aatC
aatD
aatP
acnA
afaA
afaA-VIII
afaB-I
afaB-VIII
afaC-I
afaC-III
afaC-VII
afaC-VIII
afaD
afaD-VII
afaD-VIII
afaE-I
afaE-II
afaE-III
afaE-V
afaE-VII
afaE-VIII
afaF-III
afaF-VII
afaG-VII
agaB
agaC
agg3A
agg3B
agg3C
agg3D
aggA
aggB
aggC
aggD
aggR
arp
aslA
aspU
astA
barA
bfpA
bfpB
bfpC
bfpD
bfpE
bfpF
bfpG
bfpH
bfpI
bfpJ
bfpK
bfpL
bfpP
bfpT
bfpU
carA
carB
cdtA
cdtB
cdtC
celF
cesAB
cesD
cesD2
cesF
cesL
cesT
cfaA
cfaB
cfaC
cfaD'
cfaE
chuA
chuS
chuT
chuU
chuV
chuW
chuX
chuY
cif
clpP
cnf1
cofA
cooA
csaA
csaB
csaC
csaE
csbA
csbB
csbC
csbD
csdA
csdB
csdC
csdD
cseA
csfA
csgA
csgG
csnA
cspC
cssA
csvA
cswA
ctpC
cusC
daaA
daaC
daaD
daaE
daaF
dctA
dppA
draA
draB
draC
draD
draE
draE2
draP
dsbA
dsbB
eae
eaeA
east1
eatA
ecpA
ecpB
ecpC
ecpD
ecpE
ecpR
efa1
ehxA
ehxC
eltA
eltB
entA
entB
entC
entD
entE
entF
entS
escC
escD
escE
escF
escG
escI
escJ
escL
escN
escO
escP
escQ
escR
escS
escT
escU
escV
espA
espB
espC
espD
espF
espFu
espG
espH
espI
espJ
espK
espL1
espL2
espL4
espM1
espM2
espN
espP
espR1
espR3
espR4
espT
espW
espX1
espX2
espX4
espX5
espX6
espX7
espY1
espY2
espY3
espY4
espZ
estIa
etgA
etk
etp
etpA
etpB
evgS
fadD33
faeC
faeD
faeE
faeF
faeG
faeH
faeI
faeJ
fdeC
fepA
fepB
fepC
fepD
fepG
fes
fimA
fimB
fimC
fimD
fimE
fimF
fimG
fimH
fimI
fimW
fkpA
fliC
focA
focC
focD
focF
focG
focH
focI
gatB
gatC
gatZ
gfcA
gfcB
gfcC
gfcD
gfcE
grxD
hcpA
hlyA
hlyB
hlyC
hlyD
hrpA
hylC
ibeA
ibeB
ibpB
icsP
ilvG
invB
invE
invJ
iroB
iroC
iroD
iroE
iroN
iucA
iucB
iucC
iucD
iutA
kbaY
kduI
kpsC
kpsD
kpsM
kpsS
kpsT
ler
lifA
lon
lpxD
malX
manB
manC
map
matB
mbtA
mbtB
mbtC
mbtD
mbtG
mdoC
mglA
misL
mppA
mpt83
narG
nleA
nleB1
nleB2
nleC
nleD
nleE
nleF
nleG7'
nleH1
nleH2
nleL
nrdD
ompA
ompF
ompR
paa
pagC
papA
papB
papC
papD
papE
papF
papG
papH
papI
papJ
papK
papX
pefC
per
perA
perC
pet
pgaA
phoU
pic
pitB
ppdD
purD
pyrD
rck
rdgC
recD
rfaH
rfaL
rhsA
rorf8
rpoS
sanA
sat
sbmA
sdiA
sepD
sepL
sepQ
sepZ
serA
set1A
set1B
setC
sfaA
sfaB
sfaC
sfaD
sfaE
sfaF
sfaG
sfaH
sfaS
sfaX
sfaY
sitB
slyA
sodC_1
sopA
speA
speL
ssrA
sta1
stcE
stx1A
stx1B
stx2A
stx2B
tccP
tcpC
tdcE
tia
tir
tktA
tonB
toxB
traJ
traT
trkA
trpB
trxB
trxC
tsh
tviB
tviC
vacB
vacJ
vat
vexA
vexB
vexC
vexD
vexE
waaL
waaW
wbdP
wcaE
wecE
yagV
yagW
yagX
yagY
yagZ
ychF
ycjM
ycjV
yddA
ydeK
ydiV
yedL
yfhH
yhiJ
yibD
yijP
yjcF
yjeJ
yjhS
yjjQ
ykgK
ymcC
ypjA
yqeJ

### Sheet: T2
Table T2: List of A. thaliana stress responsive genes
Symbol
AtMYB74
NCED3
CBF1
EDL3
CBF2
WRKY33
MAPKKK18
ANAC019
AT-HSFC1
NAP
ATNAC3
WRKY28
ATERF11
RD26
B120
ATERF#011
DREB2A
ATERF-8
ATAF1
CZF1
BR6OX2
ATOFP16
AGP1
CML38
AZF2
ZFP8
ATERF-4
ATERF-9
AOP2
AHG3
HAT1
ANAC102
ANAC032
ANAC062
ATTPS11
ATCK1
ATHB-12
ACS6
CIPK11
RSH2
BHLH071
WAKL2
CRK11
ATBZIP60
SRO5
ATCAMBP25
ABI2
GATL10
ATGA2OX6
CPK32
STZ
CYP71B2
ATMYBL2
ZFN2
GLK2
CYP707A3
BMY7
ADOF1
ATM4
ANAC092
AR781
LBD39
GNC
MAPKKK14
CAD1
GATL2
ATTPS9
WRKY17
ACR7
HEMA2
ABI1
PKS2
MYB77
ATGSTF11
BAM2
ANAC034
MSS1
ANAC041
MYB96
GPRI1
PRE1
RHA3B
MYB7
CIPK20
RPK1
WDL1
PLA IIIA
ATEXLA2
ANAC083
SPL2
CYP706A6
UGT73B5
ATNUDT21
NGA3
AtMYB73
GIS
RLK
SCL13
MYB28
AP4.3A
WRKY11
BEL1
UGE5
ATTPPA
ATOFP13
ZFP7
ATHB-7
TCH2
AtRABH1c
DELTA-TIP2
DREB1A
ATGPAT2
DRM1
KAT1
WRKY15
PSY1
AZF1
GT72B1
ABF3
ATPUP14
TIP
ATL6
CRF6
RD20
NHL3
SKIP2
ANK
ATXTH19
MYB29
HAP5B
MUR3
GTE7
CYP706A4
GBF3
ATFH8
RD28
HAB1
MSS3
SAUR_AC1
LHW
APK2A
AGL79
HB-4
WAK2
LTP
ATEXO70B1
BKI1
ATKT1
ZFP4
SMG1
EMB2745
GBF2
AFB3
XGD1
ATHB34
PDS1
MYB94
ATHB30
VTC2
ProT2
RAP2.1
ANNAT4
ATGCN1
CPK15
ATBZIP2
ZIP11
ADT6
IAA6
SYP21
TCP3
NDB2
ATGLR3.4
DND1
ANAC089
MEE25
MAPKKK19
PME1
KAT5
UGE2
ATTPS10
POP1
CAD1
HHP2
LKP2
ATR2
ACS2
ARR4
SGR5
SWA1
NAM
LBD21
SNM1
CYP89A2
ATGDU4
APRR3
GK-1
ATGDU2
ACR4
RAP2.10
ATCNGC12
ATMKK9
ATHSFA1E
UBP21
EMB2770
ABA2
SIP1
NSL1
PUB17
ERS2
ACD6
MAPKKK13
ATHAP2B
CORI3
SLAH3
UBQ3
ATERF1
PIF3
IAGLU
ATHB6
TTL1
ATPAO5
APO3
UGE1
SUR1
C/VIF2
CYP711A1
GAI
ARR16
AtMYB111
AT-HSFB4
AT-HSFA3
PLL5
ATMTP1
TOE1
WRKY39
LOX2
NPR3
SAL1
ATNUDT17
EDS1
SYP121
EMB2001
RAB18
SLK1
HAP2A
PIP1C
ATCSLA15
DIN9
CYTC-2
ACX2
CPuORF50
HTB4
ATMPK5
TCP17
TCP24
WRKY47
M10
APK1A
IAA2
ATELC
SNRK2-3
CPuORF61
NGA2
WRKY25
AtTLP11
ATNYE1
ATOFP15
ATPP2-B11
ATCDSP32
CYP83A1
TMP-C
BT3
SEC1B
NPY1
CYP710A2
GLP3
SRF7
ATNUDT19
ATCNGC13
GIF3
UGE3
ZIM
HMT3
UBQ14
AT-HSFB2A
MLP423
KUP10
ATASP38
CGA1
CAT3
TCP4
BZO2H2
IAA19
VPS60.1
PLDGAMMA1
BRXL1
LSD1
FLA18
ATHB22
SKIP1
EMB1075
UBC32
CYP71B35
COR78
SCL1
ATIPK2BETA
UBQ11
ATOCT5
ZFN1
RPSAB
SCR
HTB1
LEA14
SUC2
ERD15
PHR1
PHT2;1
AHB2
ATINT1
ATGSTU13
ATNFXL1
AOC4
THA1
UGT76C1
CLS
AT-HSFA4C
RCY1
PAL2
ATSRP30.1
SDIR1
G-H2AX
TFIIB
RTH
PDF1A
ATVTI12
ATFP3
HSK
ATRPAC43
CPC
TRY
EMB1895
STO
ATIDD7
RHM3
ATH9
EMB2453
CNX2
OASC
DER2.1
PUX3
ATFP6
ATNAP11
EMB2024
AHA8
APRR5
GRF3
CLC-D
APS2
SEC
ATMAP70-2
AIL5
ATARP8
COR413-PM2
TSA1
RIN13
ATCYS1
GAL1
ATHVA22A
ATGPX6
EMB1129
ASML2
ATTOC64-III
MTO2
ATPDIL1-3
ATL3
DEGP1
TMK1
ATCDS1
SUVH6
PHYC
IPK2a
PHV
SRT2
HGO
ATTPS6
ACD2
ATE1
ADH2
EIF4A-2
PDR8
BIM2
SLT1
PBD1
TOC159
CLPP5
APFI
PHR2
CR88
LYM2
ICK1
CYP71B12
ATCHX19
ELI3-1
TXR1
RANBP1
CRR6
SKP1
FBR12
GDCH
ATMPK1
KOB1
HCF106
ASP3

### Sheet: T3
Table T3: List of E.coli housekeeping genes
Symbol
rimK
yhgN
yicH
xisE
yqiG
yphC
ygeY
cdgR
ykfA
glpX
qseC
abgB
frvR
phoP
qorB
wzxC
paoD
hsrA
racC
ycgG
hyfE
dpiB
yggI
acpT
yfcE
nikR
bcsA
priC
yafD
rrrQ
dnaC
ompL
rplE
tusE
uhpA
arsB
fepE
mog
trpR
yehI
rutR
ynaI
ypeA
yajR
yraH
gspD
ybjG
insD
yecR
yfbS
eutP
mntR
ylbA
hofP
ydiK
ybaN
yghR
yciK
ilvE
ppdB
yhhY
alaC
yggL
bamB
aaeA
cobS
yahF
ydhV
ybdJ
lit
ydbD
ybiR
nadC
yibF
hscC
yeaP
ftsL
yfhG
npr
ygcP
yjjW
flgM
yaiL
yihR
ycjT
fdhD
atoA
pcm
ydfV
yfdE
ygfU
dnaX
jayE
phnJ
ydaY
yjjP
lpoA
yagJ
gltP
macB
gspI
yheS
plsC
rtcB
yggR
bcsC
ligA
gspA
gor
yfeA
der
mtr
pflD
yjhP
yqhC
lpxM
yccM
ydiH
ymdC
glxK
ispU
ycjS
ykgG
mdtA
ubiE
yecT
citE
djlC
ybcF
mug
entH
matP
thiM
fabI
hisM
sapA
insL
yiaT
ispG
uxuB
yfcP
btuF
pspF
tfaR
ydfR
yjfL
cynT
ygdR
ubiX
uhpC
acpS
dmsD
mltF
yjeA
yncA
stfQ
bcsF
yedW
yhbQ
setB
wcaD
ydaQ
yjhG
btuE
yaeJ
yedQ
yeeA
nagD
torT
ansP
ydjG
ygeI
ygjP
scpB
yacH
yiiX
gntX
yiiG
kefB
ybjT
yhbW
yigP
yjeF
uxuR
ykgM
ypfG
yqhH
caiE
dgoK
yphB
opgH
abgA
yecM
yafZ
yggC
ycdX
abrB
yebY
ycbV
hofN
mreC
murB
yacG
dmlA
pbpG
pth
gloA
yqcE
flgN
kptA
ycjP
ydhX
citC
prmC
rrrD
ycfJ
yhdZ
yhgA
rluF
yafX
ygaV
yphH
chbF
tehB
yfcC
cof
yigZ
yjjL
rnhA
ulaD
matC
yeaJ
yecE
hofM
hydN
ydfA
nrdR
ydjK
yfeH
yaeB
ydeR
gsk
proS
yahG
malG
yfbK
yfbP
rspA
ydjL
mliC
tolB
yoaF
potH
sbmC
intE
hemE
yeaN
ytfA
mukE
yjfC
hlyE
yjcO
acrR
ppdC
ybbC
ydhB
yfcQ
casC
deoA
insE
surA
tdh
ypdI
yiiD
ghrA
leuS
yjbF
yqjK
mdaB
paoB
rlmL
insN
yfjL
ybhP
yebN
mukF
yaaA
yfiN
rsuA
ycjG
kup
yebS
ynbD
ygdH
mokC
nudC
tyrS
yniB
frvB
ttcA
ygdG
eda
yadD
rtcA
ybiV
yjhQ
yajI
yhjR
insJ
ylbG
zraS
ampE
tauA
ybcI
ybgI
ybfP
hcaB
ydhY
yahL
fixB
mngA
rlmF
ydfI
yaeQ
yfcR
casB
narQ
degQ
yejH
atoE
lpxK
mpaA
rsgA
ycaQ
ydfE
rcsB
ybdF
ydhW
yhaL
yhhN
yeiH
dsbD
yaaU
ssuD
napH
ompN
chpS
idnO
rbfA
sppA
ygcQ
ydcZ
yfeN
yjbM
yneO
dhaR
hyfH
prlF
quuQ
yaaW
yadE
yfaS
fecC
yafY
maa
nadK
yfeD
essD
pflC
proC
pinQ
torA
ybcJ
phnP
elaD
napF
tfaX
ynfE
lldD
mdtB
ygjQ
cedA
chaB
yhhQ
hcr
kdgT
rsmE
sgcQ
yahI
stfE
wza
rem
ycjF
ygiF
truD
ligB
yciU
yqeA
yebQ
yjdA
hemD
pbpC
xylE
ygeX
bcsB
ygfZ
exoD
hyuA
lpxL
nfrA
udk
ycjU
dkgB
lptF
yhdE
rppH
ssuB
tfaP
ycgY
yhiI
ydhF
yffP
yqcA
atoS
rnhB
lolE
phnO
yiaL
yjcS
endA
yfbV
yebT
cobC
pabA
rfaZ
yfdQ
zraR
fixA
ypdE
dgoT
gspC
rsxE
yacF
yicG
chpB

### Sheet: T4
Table T4: List of A.thaliana housekeeping genes
Symbol
TRB2
NCLPP7
MAP2B
CI51
FBR12
LIL3:1
AGD9
LPAT2
FED A
MYA2
HCF101
LWD2
MT2B
scpl42
RTH
ATP5
PSBX
MSRB2
PH1
ATPQ
PRPL11
YLS8
EIF3K
AGP31
PSB29
CKL13
MT3
HAP13
TIC40
PHT3;1
ATPC1
BS14A
CDC2
AAC1
MINE1
RPS13A
FTA
RNS3
MPPBETA
RAB8
WBC11
TMN7
HDS
NAP4
TPLATE
PRL1
VAR2
CCX4
PKP-BETA1
E1 ALPHA
PAD2
AL3
MAC3A
NDPK2
APT2
AAPT1
PMP
RBL12
ARG1
NRPB11
VPS35B
ACLA-3
DRT112
CHLI1
APX6
ARAC1
CLPP4
CYB-1
SCL30A
LTP6
UBC22
hda17
LFR
SUVH9
FIP1
LEW1
PAP27
ROPGEF14
PSB28
PUM6
HIT3
emb1345
NACA2
PETC
PTB3
ROC4
RPS15AD
HEMB1
UBP1A
GAMMA CAL1
SOX
SYP81
ERMO2
TET7
TOM2B
UCH3
PDH-E1 ALPHA
UBQ11
CER10
MCCB
SCL30
SCD1
EPC1
RAB6A
TAF11
RUB1
SGR4
EMB3010
CSLD2
PPa6
PP2AA2
DWF5
FAC1
CARB
UXS3
HCS1
HINT 2
SUF4
DIT2.1
ML3
ALB1
COX6B
HSC70-1
RABG3E
ACAT2
ATSTE24
HCF106
RNS2
RTNLB3
VAMP727
ACLB-2
KUP3
MEMB12
RR14
TOR1
ARA6
DL3
ATRER1A
RBP45B
CDPK6
SIRANBP
SERAT1;1
DCP5
MUB6
NAP1;2
RAP2.12
emb2184
RH8
PUP11
DOF2.4
EMB1135
IAA11
TIC21
ATG3
EMB2754
NUDX23
PGLP2
APG9
DEX1
FLA7
FLDH
GLTP1
CSN5A
TED4
CYSD1
GAMMA-TIP
HON5
ETFALPHA
PSBQA
LPA1
VPS26A
MNS1
PAS2
RPN8A
XEG113
CPSF73-I
DTX35
PSAK
ROC1
GLB1
PTAC4
IRX14
NAP6
Tudor1
ZML2
CLP2
KAS I
RLI2
MVD1
VPS11
AFH14
TIM
emb2768
U2A'
CYP38
RPS14
CPL4
FRO1
NAC017
CPNIFS
UBA1A
DHAR3
SVB
ATHB-15
GB1
VRN1
emb1473
IPP2
PIP
SIRB
CLPP6
eIFiso4G1
CLV1
CP12-1
ROP9
UAH
BLH3
RER1B
PGK1
AVP1
RSZ33
ckl10
NARA5
PEL3
RBP47B
RABE1b
SNAP33
ADF4
CYP51G1
DiT1
CNGC1
CAD5
SRT1
SULTR2;1
ILR3
EMB1865
IMPA-4
AGP9
NTRC
APY1
SKP1
EIF4A1
PGLCT
HCEF1
RRF
VAR1
CUL1
MSL2
SRPK4
XLG2
APS4
RPL27
SRO1
APG8H
BTI1
LTP2
ZAC
GAE6
ELF5A-3
PP2A
GAE4
NFD4
NFU2
RBL15
SOBER1
UPP
BZIP28
SBTI1.1
ADF3
MFDX2
SCN1
YKT61
bHLH115
FASS
PSBR
FBX2
MK
TUF
ARFA1D
BLH4
HDH
INT2
RBP31
UTR6
TLP3
DL1
EMB2775
MAA3
PRT1
GSTU13
OCP3
SP1L3
AK-LYS1
RPS1
PP2AA3
BTR1L
SNX2a
3BETAHSD/D1
MLP28
PAC1
UBP13
APG2
GUT15
BPS1
RPN13
NFU4
TAF6B
NPQ4
RABA5d
MAGO
PFL
GSA2
HISN5B
VHA-A3
NLP1
OEP16-3
RPH1
UFD1
ACBP6
POM1
ELO3
HAT3
WSIP2
MRP5
NFU5
NFD2
POP1
TBL35
TIP
CPK9
OEP80
CB5-E
CYP5
GLYR2
RPS11-BETA
PHOS32
HSL2
MPI7
ACD1-LIKE
FLU
MYB109
EMB1793
ADG1
EMB2024
SYP61
CAS1
CAX11
NRPB5
SPDS2
YLMG1-2
SUN2
ATDAD1
PHYB
RAD23B
SRF1
TBL5
RPT4A
VIP5
MSI1
NUDT17
PAE2
SCL3
KIN11
TIC55-II
DWF1
PSRP4
TRXF1
HCF153
PRXIIF
STRS2
ACLB-1
CUL3
SUVH3
CBR
NRPB6B
CPSRP54
NS1
UBQ1
CPISCA
mtLPD2
CLC-F
CPN20
ARP4
GAPA-2
MST1
RABA2c
TTN10
GPAT9
CAC1
CUL4
PYR4
TOPP4
AKR2
APE1
CXE5
HS1
NF-YB12
ATU2AF65A
DFC
GSTL3
KCR1
PEX7
DOF2
TOC159
FUS12
NGA2
CLPP5
DCP1
emb1624
EMB93
ING2
RPL34
TOPP2

### Sheet: T5
Table T5: List of S. enterica virulent genes
Symbol
cdtB
gogB
grvA
lpfE
orgC
pefB
pipB2
sifB
sinH
sspB
sspC
sodCI
ssaH
ssaI
ssaO
sscA
sscB
srfH
sseK1
sseK2
sseL
sspH1
sspH2
steA
steB
steC
orgA
sicA
ssaC
atpA
cpxA
cya
gyrA
ibpA
lppA
lppB
msbB
nmpC
rfaB
rpoB
sigE
spaM
spaN
sugR
surA
uvrY
waaP
yafS
ybaJ
ycbG
yciH
yddX
ydgF
ydiK
ydjA
yeaJ
yegQ
yfhL
yibD
yigG
yjaG
yjdB
yjeA
yjeJ
ynaF
yncB
yneC
yqaE
avrA
csgA
csgB
csgE
csgG
fimC
fimD
fimF
fimI
lpfA
lpfB
lpfC
lpfD
mgtB
pefA
pefD
pipB
sicP
sopD2
ssaP
ssaT
tviB
tviC
tviD
tviE
vexA
vexB
vexC
vexD
vexE
assT
cap
dbh
dpaL
fimY
fimZ
fljB
gtrA
hslT
lpxD
ompD
ordL
orgAa
orgAb
pagD
pdgL
phoQ
pmrD
rfab
rfaI
rfaJ
rfaP
rfbG
siiD
siiE
sipF
sirA
sitA
sodC_1
soxS
spaT
spiR
stpA
tviA
waaI
waaJ
ybaj
yscR
allD
aroA
aroC
aroD
asd
barA
bglX
cadB
cbiA
celA
celF
citC
clpB
clpP
cobS
copS
cpxR
crp
cspC
cspE
cstA
cyoB
dam
dgt
dinP
dpiA
envZ
fadD
fepA
fimA
fimW
fkpA
fliC
fliQ
fljA
focA
fur
galE
galF
gip
gmhA
guaB
hfq
hilA
hilC
hilD
hns
hscC
htrA
iacP
idnK
kduI
leuO
lon
marT
mdfA
metA
nfnB
nlpC
nuoG
ompR
pagC
pagK
pagO
pcgL
pflA
phoN
phoP
pipA
pipC
pipD
ppiC
ppk
purD
pyrD
relA
rfaG
rfaK
rfaL
rfaZ
rfbA
rfbB
rfbC
rfbD
rfbH
rfbI
rfbK
rfbM
rfbN
rfbP
rfc
rhuM
rpoS
ruvB
safA
sbcD
slyA
slyD
sodC
solA
sopE
spoT
spvA
spvD
ssrA
ssrB
stbC
stbD
stcC
stcD
sthA
tdcA
tolA
torD
trxA
udg
wcaE
wcaM
wecE
yaiU
ybhM
yciF
yeeI
yeiA
yiaO
yigF
yneB
znuA
znuB
znuC
csgC
csgD
csgF
fimH
invA
invB
invC
invE
invF
invG
invH
invI
invJ
mgtC
mig-14
misL
orgB
pefC
prgH
prgI
prgJ
prgK
ratB
rck
shdA
sifA
sipA
sspA
sipB
sipC
sipD
slrP
sopA
sopB
sigD
sopD
sopE2
spaO
spaP
spaQ
spaR
spaS
spiC
ssaB
sptP
spvB
spvC
spvR
ssaD
ssaE
ssaG
ssaJ
ssaK
ssaL
ssaM
ssaN
ssaQ
ssaR
ssaS
ssaU
ssaV
sseA
sseB
sseC
sseD
sseE
sseF
sseG
sseI
sseJ

### Sheet: T6
Table T6: List of O. sativa stress responsive genes
Symbol
COIN,OsCOIN
WFSL1
OsRLCK5,RLCK5
OsRLCK11,RLCK11
Os8Tak2,OsRLCK12,RLCK12,YK21
LPR4,OsLPR4
ABCI4,OsABCI4,OsISC18
OsPGLCT,PGLCT
HSP17.9B,Oshsp17.9B.,OsHsp17.9B
HSP16.9C,Oshsp 16.9C,Oshsp16.9C,OsHSP16.9C-CI
HSP16.9A,Oshsp16.9A,OsHSP16.9A-CI
HSP16.9B,Oshsp16.9B,OsHSP16.9B-CI,OsHsp17.0,OsSHSP2,OsSTA3
OsRUS5,RUS5
OsPBCP,OsPP1,OsPP2C01,OsPP2C1,PBCP,PP2C01,PP2C1
AP2/EREBP167,AP2/EREBP#167,DREB2A,ERF40,OsDREB2a,OsERF040,OsERF#040,OsERF40
ATG18B,OsATG18b,OsWD40-3
OsCDR1
HSP18.0-CII,OsHSP18.0,Oshsp18.0-CII,OsHSP18.2
OsRH39
bHLH025,bHLH25,DPF,OsbHLH025
Atg3a,OsATG3a
OsUMAMIT3,UMAMIT3
14-3-3g,GF14g,OsGF14g
Cel9A,OsCel9A,OsGH9C3,OsGLU5
nyc1,OsNYC1
OsWD40-10
OsYs1,OsYSL1,YSL1
OsDjB1
ELIP
OsWRKY1,OsWRKY1v2,WRKY1
Du1L
OsPAPST1
RBP-P
CAM1,OsCaM1,OsCam1-3
OsSTA10
DSS1,DSS1/SEM1,SEM1
mfs1,Os-mfs1,OsZIFL2,ZIFL2
OsSAMS1,OsSAMS3,SAMS1,SAMS3
OsCCC2,Os CCC2,OsLAT8
prx12
prx15
OsTPS1
JRL,ML,OsJRL,Osl43,OsSalT,sal1,SalT,SalT1*,salT*(sal1)
GSTF11,OsGSTF11
OsEnS-6
OsRLCK35,RLCK35
LAC1,OsLAC1
OsPR1#012,OsPR1-12,PR1-12
OsWD40-14
OsSLAC7,SLAC7
OsRNAG
MED9,MED9_1,OsMED9,OsMED9_1
OsTatC,TatC
psbO
Nramp6,OsNRAMP6
CML11,OsCML11
OsDjC9
OsaLeg1,OsVPE2
CYP76M14
FKBP46,OsFKBP46
OsRLCK38,RLCK38
Os_F0727
OsWRKY27,WRKY27
UGT703A4
CBL5,OsCBL5
OsDjC10
OsI219RPK1,OsI9311RPK1,OsJNipponRPK1,OsRPK1
OsABCG34,OsPDR1,OsPDR10,PDR10
OsPDR3,ospdr9,PDR3,PDR9
OsRH25
SLAC
Dlf1,OsWRKY11,OsWRKY11.1,OsWRKY11.2,WRKY11
AGPiso,AGPL2,APL2,GAS1,GIF2,osagpl2,OsAPL2,sh2
HOX3,Oshox3
GELP21,OsGELP21,OsGELP21a,OsGELP21b,OsGELP21c
OsSET2,SDG705
v-ATP-E,VATPE
OsPrxIIC,OsPrxII C,PrxIIC,PrxII C,PRXIIC
ATG6A,OsATG6a
GL1C,MYB4,OsEnS-11,OsGL1C,OsMyb4
LEA22,OsLEA22,OsRab16,Rab16,RAB25
LOGL1
NADP-ME2,NADP-ME<sub>2</sub>,OscytME1,Os-NADP-ME2,Os-NADP-ME2-1,Os-NADP-ME2-2,Os-NADP-ME2-3,Os-NADP-ME2-4
OsDjC13
OsWRKY23,WRKY23
UGT706C1
OscytME3,OsEnS-13
Dof6,OsDof6,OsDof-6
CIPK12,OsCIPK12,OsPK07,OsPK7,PK7
CM
M1,OsM1,OsM1a,OsM1b OsM1c
Os_F0491,OsFbox044,OsFbox44
AP2/EREBP#004,AP2/EREBP4,AP37,BIERF2,ERF3,ERF75,OsAP37,OsBIERF2,OsERF075,OsERF#075,OsERF3,OsERF75
Oc,Oc1,Oc1*,OC1,OCI,OC-I,OsCP1,OsCYS1,SPOC-I
BGLU2,Os1bglu2
NAC4,NAC68,ONAC068,OnNAC4,OnNAC4*,OsNAC4,OsNAC4/ONAC068
OsRLCK47,RLCK47
ChI1,LAC3,OsChI1,OsLAC3
EIP5,SIP1
OsCCT01,OsCMF1
OsZFP,ZFP179
Med37_1,OsMed37_1
MYB3R2,OsMYB3R2,OsMYB3R-2
FIERG1,OsERG1,OsERG1a,OsERG1b,Rpp17
LAC4,lacc,OsLAC4,Oslacc
OsWRKY56,WRKY56
OsFKBP20-1b
AKR2,AKR4C14,OsAKR2
Os_F0330,OsFbox051,OsFbox51
NAC48,NAC6,ONAC048,OsNAC6,OsNAC6/ONAC048,OsSNAC2,SNAC2,SNAC2/OsNAC6
eg1,GY1
OsSPS1,SPS,sps1
OsSTA43
Gns6
OsBAT2
OsGLN1
GSTU7,OsGSTU7
GSTU35,OsGSTU35
CML31,MSR2,OsCML31,OsMSR2
CLT1,OsCLT1
AP2/EREBP#081,AP2/EREBP81,DREB1F,ERF27,OsDREB1F,OsERF027,OsERF#027,OsERF27
OsWRKY17,WRKY17
OsRFPHC-7,XBOS31
OsCPn60b2,OsCPn60beta2
LFNR1,LFNR2,OsLFNR1,OsLFNR2,Os-LFNR2
NOA1,OsNOA1
CLVATA,OsCLVATA
GABA-T,OsGABA-T
CYP51H5,OsCYP51H5
cbp3,CPD3,OsSCP6,R-CPD3,SCP6
bHLH059,bHLH59,OsbHLH059,OsbHLH59
LIS,OsLIS,OsTPS3,TPS3
OsPHR3,Os-PHR3,PHR3
OsOSC4
LRK6
OsRLCK62,RLCK62
G1L1,OsG1L1
HPPD,OsHPPD,Osl30
OsFKBP17-1
IMP-2,OsIMP-2
OsSPL5,SPL5
OsGL1-2
OsWRKY71,WRKY71,WRKY-71
ClpB-m,OsClpB-m
OsEnS-28
ABCB9,OsABCB9,OsISC33,OsPGP9
OsATL6
MSL1,OsSRK,SRK
BZIP17,OsbZIP17
OsSub12,SUB12
OsRH41
AP2/EREBP#012,AP2/EREBP12,ERF3,Os02ERF,OsERF003,OsERF#003,OsERF3,OsSHN1,OsWR1,WR1
HDA710,HDAC2,OsHDAC2
AOS3,HPL2,OsAOS3,OsAOS3/OsHPL2,OsHPL2
CKX7,OsCKX7
EF1G
OsPYL2,OsPYL3,OsPYL/RCAR2,PYL2
prx29
OsSub13,SUB13
OsSub15,SUB15
OsYUC12,OsYUCCA12,YUCCA12
NAAT1,OsNAAT1
OsDjB4
NTMC2T1.1,OsNTMC2T1.1
OsMaT-1
AP2/EREBP#013,AP2/EREBP13,ERF140,OsERF140,OsERF#140
ClpD1,ERD1,osClpD,OsClpD1,OsClpD1.1,OsClpD1.2,OsClpD1.3,OsClpD1.4,OsERD1
CYP71Z5,Oscyp71Z5
ATX1,CCH,OsATX1
CIN1,OsCIN1
Os_F0270,OsFbox093,OsFbox93
2-CysPrxA,2-Cys PrxA,2CYSPRXA,BAS1,Os2-CysPrxA,Os2-Cys PrxA,OsPRX2,OsTPX
OsPUB33
GRY79
OsWD40-44
Orysa;CKL9
EL5,EL5.6
GSTZ3,OsGSTZ3
cpt1
CYP76M5
CYP76M8
DTC1,KS7,KSL7,OsDTC1,OsDTC1/OsKS7,OsKS3,OsKS7,OsKSL7,OsTPS6
CYP71Z7,Oscyp71Z7
cps2,cpsl1,CYC2,OsCPS2,OsCPS2ent,OsCPSL1,OsCyc2,OsCyc2/OsCPS2,OsTPS7
OsNRT1.3A
OsRSP3,RSP3
CuDAO5,DAO5,OsCuDAO5,OsDAO5
NAC50,ONAC050,ONAC50
OsSET9,SDG736
GRX9,Grx_C2.1,OsGRX9,OsGrx_C2.1
OsCER1,Os CER1,OsGL1-4
OsPAL,OsPAL06,OsPAL1,OsPAL2,OsPAL4,OsPAL6,PAL,PAL06,PAL1,PAL4,PAL6,pal/zb8,rPAL-P5,ZB8,ZB8PAL
OsPIP2;2,OsPIP2-3,PIP2-2,PIP2;2
OsRH47A
OsRH8
NAC52,ONAC052,ONAC52
OsSAUR11,SAUR11
GDH3,OsGDH3
OsCAT2
OsPIP1-1,OsPIP1;1,OsPIP1a,PIP1-1,PIP1;1,PIP1-5,PIP1a,RWC1,RWC-1
AP2/EREBP138,AP2/EREBP#138,DREB1G,ERF25,OsDREB1G,OsERF025,OsERF#025,OsERF25
GRF10,OsGRF10
CDPK5,OsCDPK5,OsCPK5
OsbHLH079
OsGAP1
JMT2,JMT-2,OsJMT2,OsJMT-2
Aldh2a,ALDH2B5,OsALDH2a,OsALDH2B5,OsSTA73
ISC41,OsISC41
GELP44,OsGELP44,OsGELP44a,OsGELP44b
OsMMP1
Os_F0628,OsFbox109
LAC10,OsLAC10
OsFKBP16-2
HSP24.1,OsHsp24.1
OsDjC22
BZIP23,OsABF2,OsAREB1,OsAREB2,Osbzip23
OsNia1
OsRPA1a,OsRPA70a,RPA1a
GRF1,OsGRF1
OsDjC23
HSP18.0-CIII,OsHSP18.0-CIII
AST
OsPP2C27,OsPP40,PP2C27
OsRpt5a,Rpt5a,TBPOs-1
CCR10,OsCCR10
Os_F0291,OsFbox116
Os_F0460,OsFbox118
I57,KAT1,OsI57,OsKAT1
OsTBP1,rtbp1,TBP1
OsPIP1-3,OsPIP1;3. PIP1.3,PIP1-3,PIP1;3,RWC3,RWC-3
HyP/GRP03,HyP/GRP3,LTP1,OsHyPRP03,OsHyPRP3
HyP/GRP05,HyP/GRP5,OsHyPRP05,OsHyPRP5,qLTG3-1,qLTG-3-1(t)
Pair1
ISC24,OsISC24
FLS
DSM2,OsBCH1,OsDSM2,OsHYD3
CDPK1,CDPK12,CDPK7,OsCDPK11,OsCDPK13,OsCDPK7,OsCPK7
Mlo,MLO_,Mlo2,MLO3,OsMlo2,OsMLO3
GADPH,OsGAPDHB
CYP96B4,CYP96B4/SD37,DSS1,OsCYP96B4,OsDSS1,SD37
OsRFPH2-9
MRP13,OsABCC13,OsMRP13,OsMRP5
OsZNL
Os_F0404
beta-gal,BGAL1,OsBgal1
LEA16,OsLEA16
Os_F0642,OsFBK12,OsFbox130
AP2/EREBP#025,AP2/EREBP25,ERF41,OsDREB2E,OsERF041,OsERF#041,OsERF41
JAZ3,JAZ9,OsJAZ3,OsJAZ9,Os-JAZ9,OsJAZ 9,OsTIFY11a,TIFY11A
JAZ11,JAZ2,OsJAZ11,Os-JAZ11,OsJAZ 11,OsJAZ2,OsTIFY11c,TIFY11C
OsPUP1,PUP1
AGP3,OsAGP3
OsRab6a,OsRab6B2,Rab6a,Rab6B2
ALD1,OsALD1
CYP65,OsCYP65,OsCYP-9
d10,d14,d14(d10),D88,D88/D14,dwf13,HTD2,HTD4,OsD14,qPPB3
bHLH129,OsbHLH129,OsRSL4,RSL4
OsRH47B
AOS2,CYP74A2,OsAOS,OsAOS1,OsAOS2
OsSRO1c,SRO1c
GLB1A,hb1,nsHb,nsHb1,ORYsa GLB1a,OsNSHB1,rHb1
OsRpn10,OsS5a,Rpn10,S5a
HSP26,Oshsp26,OsHSP26.7
CBF-C,HAP5C,NF-YC,NFYC2,NF-YC2,NF-YC4-1,OsHAP5C,Os-NF-YC2,OsNF-YC2,OsNF-YC4-1
NTMC2T4.2,OsNTMC2T4.2
BGAL8,OsBgal8
ASA2,ASalpha2,OASA2,OASA2 (=ASA2),OsASA2
HSP17.9A,Oshsp17.9,Oshsp17.9A,OsHSP17.9A-CI
HSP17.3,Oshsp17.3
HSP18.0,HSP18.0-CI,Oshsp18.0,OsHSP18.0-CI,OsHSP18.6,OsHSP20,OsMSR3,OsSHSP1
HSP17.7,OsHSP17.4-CI,Oshsp17.7
OsDW1-03g
HSP71.1,MED37_3,OsHsp71.1,OsMED37_3
HSP70,OsEnS-45
OsSPO11-3,OsSPO11C,OsTOP6A3,TOP6A3
APx1,APXa,cAPX,OsAPx01,OsAPx1
OsRCI2-5
MT1b,MT1La,MT-I-1b,MTI-1b,MTI1B,OsMT1b,OsMT1La,OsMT-I-1b,OsMTI-1b
OsTBL8,TBL8
AS1,ASN1,OsAS1,OsASN1
OsERdj3A,TMS1
OsDjC28
OsPEX11,OsPEX11-3,PEX11-3
OsDjC29
CUC1,NAC39,ONAC039,ONAC39,OsCUC1
LCAA,OsLCAA
OsWD40-70
CSD1.2,Cu/Zn-SOD2,OsCSD1.2,OsCSD2,OsCu/Zn-SOD2,OsSOD1,OsSodA,OsSODA1,RSODA,sodA,sodCc1,SODCC.1,SODCc1-Cu/Zn,SodCc2
OsGRL6
IPT2,OsIPT2
OsTPP9,TPP9
OsSAPK1,SAPK1
GS3,LK3,lk3(t),lk3(t)*,OsGS3,OsGW3,SG3,SG3-GS3
Cht12,Cht13,RCH10,RCH10*,Rcht2
AL1,AL1a,AL1b,AL1c
OsRLCK113,RLCK113
ClpB-c,OsClpB-c
osppdka,ppdka
bsr-d1,BSRD1,ZFP36
OsPEZ1,PEZ1
Os_F0130,OsFbox154
Os_F0503,OsFbox155
OsNek1
delta-OAT,OAT,OsOAT
NLA2,OsNLA2,OsRFPHC-1
OsEnS-50
NUS1,v1,V<sub>1</sub>
CYP87C2,OsCYP87C2
OsPR5,PR5
14b,OsLP,PR-5
OsUBC25,UBC25
FdC2,HDY1,OsFdC2,OsHDY1
LOX1,OsLOX1,OsLOX5
OMT7
OsRH21
Bip2,OsBiP2
GLN1;3,GS1;3,OsGLN1;3,OsGS1;3
H3,HOS13,OsH3
CDM1,OsCDM1,OsSHM1,OsSHMT1,SHM1,SHMT1
ISC38,OsISC38
OsWRKY4
bel,bel-a(8077S),bel-b(=bsl,CYP81A6,Norin8m)
OsRPS9,rps9
GRP2,OsGRP2
OsRLCK117,RLCK117
OsDjC35
OsCBSIMPDH1,OsCBSIMPDH1a,OsCBSIMPDH1b
CDPK11,OsCDPK11,OsCPK11
GID1,GID1L2
AO
OsUCL10,UCL10
GDH1,OsGDH1
OsIgl
ChlD,OsChlD,Ygl7,YGL98
NAC19,ONAC002,ONAC033,ONAC043,ONAC044,ONAC2,ONAC33,ONAC43,ONAC44,OsNAC19,OsNAC9,OsSNAC1,snac1,SNAC1/ONAC002
AP2-2,AP2-33,AP2-33/IDS1,AP2/EREBP#033,AP2/EREBP33,IDS1,OsIDS1
ZFP182
OsADF3
OsFWL7
LEA7,OsLEA7,OsLEA7a,OsLEA7b,OsLEA7c
LDC,OsPAP15,PAP15
Bph14,Bph14 (Qbp1),Qbp1,qBPH-3
OsRad52-2a
NPC3,NPC4,OsNPC3,OsNPC4
OsTET6,TET6
AP2/EREBP163,AP2/EREBP#163,ERF83,OsERF083,OsERF#083,OsERF83
OsPIP2-7,OsPIP2;8,PIP2-8,PIP2;8,PIP2.8
CHS,OsPKS02,OsPKS2,PKS02,PKS2
Hsp90,OsHSP90.1
OsSub39,SUB39
OsCAS
DTS2,KS4,KSL4,OsDTS2,OsKS4,OsKSL4,OsTPS16
LecRK2,OsLecRK2
LecRK3,OsLecRK3,OsRLCK135,RLCK135
LecRK4,OsLecRK4,OsRLCK136,RLCK136
ABCC14,ABCC9,MRP9,OsABCC14,OsABCC9,OsMRP9
OS-SIR2,OsSIRT701,OsSRT1,osSRT701,SRT1
HCAR,OsHCAR
OsTPS24,TPS24
OsWAK37,WAK37
OsRLCK143,OsWAK45,RLCK143,WAK45
OsWAK49,WAK49
RVDE1
R2R3-MYB
JAZ11,JAZ11/TIFY9,OsJAZ11,OsJAZ5,OsTIFY9,TIFY9
OsSDR110C-MS3,SDR110C-MS3
OsPUB46
OsMRS2-8
OsPDIL5-2,PDIL 5-2,PDIL5-2,PDIL5;2
OsNRT1.3B
OsPFK03,PFK03,PFK3
OsWRKY35,WRKY35
BGLU9,Os4bglu9
MS
OsRLCK153,RLCK153
EFA27
BGLU16,Os4bglu16
OsPAL,OsPAL07,OsPAL6,OsPAL7,PAL07,PAL1,PAL7
OsINV2,OsVIN1
OsRLCK155,RLCK155
GDH2,OsGDH2
OsSTA128
AP2/EREBP168,AP2/EREBP#168,ERF93,OsERF093,OsERF#093,OsERF1,OsERF93
OsPOP9,POP9
RFC4
DIM,DIM/DWF1,DWF1
OsSPX-MFS1,SPX-MFS1
OsOFP11,OsOFP16
ACS2,OsACS2,Os-ACS2
FRO2,OsFRO1,OsFRO2
Os_F0493,OsFbox229
OsWAK53,OsWAK53a,WAK53
Ao1-1,AOX1a,AOX 1a,AOX1A,OsAOX1a
AOX1b,OsAOX1b
WSP1
HKT1;1,HKT4,OsHKT1;1,OsHKT2,OsHKT4,RNC4
AP2/EREBP149,AP2/EREBP#149,ERF77,OsAP2-39,OsERF077,OsERF#077,OsERF77
Osl2
NAC83,ONAC083,ONAC83
Os_F0069,OsFbox233,OsWD40-110
ABCC1,MRP1,OsABCC1,OsABCC1-1,OsABCC1-2,OsMRP1
AO3,OsAO3,OsPAO3,PAO3
GLO3,OsGLO3
UNP1
rubi3,UBQ3
OsRLCK162,RLCK162
ocp,ocp*,OCP
OsRLCK167,RLCK167
OsRLCK171,RLCK171
GLN2,GS2,OsGLN2,OsGS2,RGS31
DUF26,OsDUF26,OsRLK,OsRMC,RMC
IBH1,OsIBH1,Os IBH1
OsVQ17
F3H3,F3H-3,OsF3H3,OsF3H-3
OsSTA136
POX-1,prx60
JMT1,OsJMT1
Ospgip4,pgip4
ABCG11,OsABCG11
OsRLCK177,RLCK177
APG,OsbHLH106,OsPIL16,PIL16
OsPP73,OsPPKL2
PTB1
DEGP6,OsDeg2,OsDegp6
OsDjB6,OsERdj3B
prx72
ACX4,OsACX4
OsbHLH036
SIP10
GLYI6,OsGLYI6,OsGLYI6.1,OsGLYI6.2,OsGLYI6.3,OsGLYI6.4,OsGLYI6.5
IAA15,OsIAA15
Hpt4,OsHP5,OsHpt4,OsPHP2,PHP2
NAC85,ONAC085,ONAC85
GRX16,OsGRX16
OsbHLH028
MT3b,MTd,MT-I-3b,MTI3B,OsMT3b,OsMT-I-3b
GELP65,OsGELP65
SLAC
LHT3,LHT8,OsLHT3,OsLHT8
PsaN
DIP3,OsHI-XIP,XIP
OsEnS-75,OsSCP27,OsSCP28,SCP27,SCP28
OsCHX14
XYH
HSP70CP1,OsHsp70CP1
OsCatB
OsWRKY45,WRKY45
CHLG,CS,OsCHLG,ygl1
BGLU20,Os5bglu20
BGLU22,Os5bglu22
BGLU23,Os5bglu23
BiP3,OsBiP3
RH1
EXO70FX3,OrysaFX3_Exo70,OsExo70FX3
OsRFPHC-8
Chia1b,Cht2,Cht2*,CHT2,OsChia1b,RC7
AldC-2,GSC 233
OsBphi262
ATG18F,OsATG18f,OsWD40-118
CSV1,OsTCD5,TCD5,TSV
OsGDI1
BiP2,BiP4,Med37_5,OsBiP4,OsMed37_5
GPAT
OsFKBP20,OsFKBP20-1a
LAC13,OsLAC13
FtsH8,OsFtsH8
ctHSP70-1,Med37_6,OsctHSP70-1,OsMed37_6
OsRLCK188,RLCK188
G1L8,OsG1L8
OsOFP23,OsOFP25
DJ-1D,OsDJ-1D,OsDJ-1D.1,OsDJ-1D.2,OsDJ-1D.3,OsDJ-1D.4,OsDJ-1D.5
ClpB-C/Hsp100,ClpB-cyt,HSP101,OsClpB-C,OsClpB-cyt,Oshsp101
OsDjC50
HSF1,HSF10,HSF15,HSfA4d,lrd13,OsHsf-15,OsHsfA4d,rHsf10,SP17,spl7
Dfu584,Duf584,OsS40-1,S40-1
BGAL9,OsBgal9
atpB,RMtATPb
OsPUP7,PUP7
OsDjB7
OsWRKY19,WRKY19
FAE,OsCHS,OsFAE1
OsPPR6,PPR6
AGPL3,AGPlar,APL3,OsAGPL1,OsAGPL3,OsAPL3
OsSCP29,SCP29
SLAC
OsTBL17,TBL17
OsUGE1,OsUGE-1,UGE1,UGE-1
OsPR1#052,OsPR1-52,PR1-52
OsDjA9
OsBBI1
OsSTA166
dlt,OsDLT,OsGRAS32
RNRS2
XBOS36
OsBDG
OsTK,TK
OsZFP1,SRZ3
Os_F0516,OsFbox291
AP2/EREBP#099,AP2/EREBP99
OsWRKY73,WRKY73
GELP76,OsGELP76
OsWRKY113,WRKY113
MRP15,OsABCC15,OsMRP15
OsPUB64
RNR1,RNRL,rnrl1,v3
aid1,OsAID1
OsbHLH115,OsRHL1,RHL1
BIP110
OsbHLH096,OsPTF1,PTF1
OsDjC53
GL2-8,Roc8,Roc8(t)
KRP2,OrysaICK2,Orysa;ICK2,Orysa;KRP2,OsiICK2
OsSK2
DSH1
GELP81,OsGELP81
alk,OsSSII-3,OsSSIIa,OsSSIIaChr6,SS2a,SSII-3,SSIIa,SSS2A
RNRS,rnrs1,SDL,SDL/RNRS1,st1,st1(ws1),ws1
Fl,Fl),Hd1,Hd1/OsA,Hd1(t),K,Lf,Lm,OsA,OsBBX18,OsCCT21,qHD1(t),Rs,Se1,Se-1,SE1,Se1(Lm,se(t)
ENODL16,OsENODL16
Pi2,Pi-2,Pi2/Pizt,Piz,Pi-z,Piz),PIZ,Piz (Pi2,Pizt,Pi-zt,Pi-z(t),Piz-t,PIZT
CTTP3,OsCttP3
CuDAO1,DAO1,OsCuDAO1,OsDAO1
nyc3,OsNYC3,PPH
OsOSC6
FDH,FDH 1,OsFDH
FDH2,OsFDH2
bphi008a,OsRALF22,OsRALF-22,RALF22,RALF-22
OsMFT1
CYP76M9
OsCAF1-8,OsCAF1K
OsPP2C56,OsPP87,PP2C56
HSF16,HSfC2b,OsHsf-16,OsHsfC2b
ENODL17,OsENODL17
OsZIP10
CYP701A9,KO5,KOS2,OsKO5,OSKOL5
CYP701A8,KO4,KOS1,OsKO2,OsKO4,OsKOL4
CYP701A,CYP701A6,d35,d35(t),dwf30,KO,KO2,KOL2,OsKO2,Os KO2,OSKO2,OsKOL2,OsKOL2/CYP701A
EF1G2,OsEF1G2
OsiSAP8,Osi-SAP8,OsSAP8,SAP8
CEP15,OsCEP15
OsWRKY28,WRKY28,WRKY GENE 28
GW6a,OsglHAT1
MPH1,OsMPH1
CYP59A,OsCYP-14,OsCYP59-1,OsCYP59a
NAC11,OMTN4,ONAC011,ONAC11,OsNAC1,OsY37,OsY37I,OsY37N,Y37
ELA3,ENODL18,OsELA3,OsENODL18
Hsa32,OsPPS1
Os_F0520,OsFbox322
HOX18,Oshox18
eIF-4a,EIF4A,eIF4A1,eIF4A-1,EIF4A1,elF-4A,OsRH4
OsWAK64,WAK64
OsWAK65,WAK65
AMY1.5,Amy2A,Amy2A*(RAmy2A),Amy4,AMYC2,RAmy2A
Os_F0344
GRP94,HSP90,OsHsp90,rHSP90
OsUCL18,UCL18
FtsH1,OsFtsH1
BE1,BEI,OsBEI,QEI,RBE1,Rbe1. Sbe1,sbe1,sbe1*(QEI),SBE I
OsPSY1,PSY1
ALT-2
OsPR1#072,OsPR1-72,PR1-72
PR1b
OsPR1,OsPR1#074,OsPR1-74,OsPR1a,OsPR-1a,OsSCP,PR1a,PR-1a,PR1A,SCP
C3H48,OsC3H48
OsPsbP,psbP
JAZ2,OsJAZ2,OsJAZ 2,OsSTA188,OsTIFY5,TIFY5
GID1L2,OsCDAP1
OsAAO
OsUCL21,UCL21
OsSAP9,SAP9,ZFP177,ZFP33
OsLTPg18
OsbZIP58,OsEnS-92,OsSMF1,RISBZ1,SMF1
OsTSA,pOsTSA,TSbeta
dxs3,OsDXS,OsDXS3
OsRab8B1
Os_F0072,OsFbox347
Os_F0035,OsFbox348
CYP71Z2,Oscyp71Z2
OsSTP3,OsTPS13,OsTPS28,TPS28,TPS3
OsTFIIS
OsZIP1,OsZIP8,ZIP8
OsRLCK225,RLCK225
OsWRKY123,WRKY123
AO
AAO3,OsAAO3
OsSPDS,OsSPDS1,SPDS,SPDS1
OsPKS10,OsPKS2,PKS10,PKS2
OsFAD2-3
CYP709C9,OsCYP709C9
OsRePRP2.1,RePRP2.1
OsPIP2-4,OsPIP2;4,PIP2-4,PIP2;4,PIP2.4
NDK,NDK1,NDK-1,NDKR,OsNDPK1,rNDK
Os_F0163,OsFbox373
HAK14,OsHAK14
APG8,Atg8,Atg8a,OsAtg8,OsATG8a
ABCG43,ABCG43/PDR5,OsABCG43,OsPDR5,PDR5
OsPKS14,PKS14
OsPKS15,PKS15
EnS-107,I85,ICL,l43,OsEnS-107,OsI85,Osl43,Osl85
OsXTH1,XTH1
prx104
Os_F0579,OsFbox384
CSLF9,OsCslF9
Os_F0759,OsFbox390
eIF4G,eIF4Gtsv1,tsv1
DHFR
GLO4,GLO5,OsGLO4,OsGLO5
OSK28
CYP709C5,OsCYP709C5
1-CysPrxB,1-Cys Prx B,1CYSPRXB,Os1-CysPrxB,Os1-Cys Prx B
BGLU26,Os7bglu26
ABC1,ABC1/ OsFd-GOGAT,Fd-GOGAT,OsFd-GOGAT,OsGLU,SPL32
OsSTA201
NAL,NAL1,OsNLA,OsNLA1,OsRFPHC-13
alpha-Gal III
OsVSR3,VSR3
NAC15,ONAC015,ONAC069,ONAC15,ONAC69
CIPK03,CIPK3,OsCIPK03,OsCIPK3
ALDH22,ALDH22A1,OsALDH22,OsALDH22A1
OsTBL14,TBL14
OsVQ32
FDRMADS3,MADS26,OsMADS26,RMADS220
rps14,SDH2,sdh2-1,SDH2-RPS14,sdhB
OsTDC,OsTDC1,TDC1,TDC2
Os_F0406,OsFbox407
OsTPS30,TPS
OsSTPS,OsTPS10,OsTPS31,OsTPS46,SSBis039,TPS10,TPS31,tps46
BRHIS1,EDA16,OsEDA16
GER2,GLP8-3,OsGLP8-3
GER1,GLP8-4,OsGLP8-4
GLP8-5,OsGLP8-5
GLP8-6,OsGLP8-6
GER6,GLP8-7,OsGLP8-7,OsRGLP2,RGLP2
GLP8-9,OsGLP8-9
ATG8C,OsATG8c
Glb33,GLYI11,GLYI-11,OsGLYI11,OsGLYI11.1,OsGLYI-11.2,OsGLYI11.2,OsGLYI11.3,OsGLYII1.1
OsSTA206
ARE1,OsARE1
OsLecRK paralog
CSLC3,OsCslC3
Os_F0239,OsFbox433
OsYs18,OsYSL17,YSL17
CIP73,OsCIP73_like
MED14_1,OsMED14_1
BRL3,OsBRL3
OSK15
OsGH9B13
OsHIR1,OsHSI1
mtRPL27b,rpl27,rpl27-1,S27
AP2/EREBP170,AP2/EREBP#170,ERF48,OsERF048,OsERF#048,OsERF48
OsTCP15,OsTCP22,TCP15,TCP22
MDH
CSLA11,OsCslA11
OsDjC62
AP2/EREBP#070,AP2/EREBP70,DERF1,ERF12,OsDERF1,OsERF012,OsERF#012,OsERF12
OsRLCK255,RLCK255
HAK4,OsHAK4
alphaCA6,OsalphaCA6
AP2/EREBP152,AP2/EREBP#152,DERF3,ERF104,OsDERF3,OsERF104,OsERF#104
OspPLAIIepsilon,pPLAIIepsilon
RMtATPd2
SIP3
OsbHLH031
MADS62,OsMADS62
CCoAOMT1,ROMT17,ROMT-17
ROMT27,ROMT-27
hsp82A,HSP90,OsHSP82A
CYP76M2
BGLU28,Os8bglu28,OsBGlu28
FCO2
Os_F0488
Os_F0230,OsFbox463
AGL6,FDRMADS1,M79,MADS45,MADS7,OsMADS45,Os MADS45,OsMADS7,Os MADS7,OsMADS7/45,RMADS216
MFS4,OsMFS4
FCO1,OsABCG45,OsPDR1,PDR1
HSF2,HSF21,HSfB2b,OsHsf-21,OsHsfB2b,rHsf2
CP,OsSAG12-2,SAG12-2
OsMDAR4,OsMDHAR4
CSD2,Cu/Zn-SOD1,OsCSD2,OsCSD4,OsCu/Zn-SOD1,OsSOD4,SOD4
LPT1,LPT6:1,OsLPT1,OsLPT6:1,OsPht1;6,OsPT6,OsPT6:1,Pht1;6,PHT1-6,PT6,PT6:1
CYL4,OsCYL4,OsCYL4a,OsCYL4b
MADS78,OsMADS78
OsSTA219
GELP97,OsGELP97,OsGELP97a,OsGELP97b
OsPFA-DSP1,OsPP105
OsSul4;1,OsSultr4;1,OsSultr4;1(a),OsSultr4;1(b),OsSultr4;1(c),OsSultr4;1(d),SULTR4;1
ABCG20,OsABCG20
IGPS
ISC3,OsISC3
BZIP71,OsbZIP71
OsUBC6,UBC6
OsUGE4
BIP107
OsRab11C2
OsABCG46,OsPDR21,PDR21
ISC1,OsISC1
ASMT,OMT,ZRP4
OsPAO2,OsPAO6,OsPAOb,PAO2,PAO6,PAOb
OsVIT1,OsVIT2
OsTBL36,TBL36
OsTCP24,REP1,SDP1,TCP24
OsZHD9
CAF1G,OsCAF1-13,OsCAF1G
OsWRKY62,OsWRKY62.1,OsWRKY62.2,WRKY62,XB10
CIPK27,OsCIPK27
GLR2.1,GLR2.2,OsGLR2.1,OsGLR2.2
COPT7,OsCOPT7
Os_F0091,OsFbox490
OsPT19,PT19
ABI5,BZIP72,OsABF4,OsABI5,OsAREB2,Osbzip72
OsbHLH043
betaCA2,OsbetaCA2
GST23,GSTU17,OsGST23,OsGSTU17
HOX4,Oshox4
OsWAK84,WAK84
HSP74.8,OsHsp74.8
CSLE1,OsCslE1
HSP82,hsp82B,OsHSP82
HSP80.2,OsHsp80.2
HSP90,OsHsp90
HSP90,OsHsp90
OsPILS1,PILS1
OsFKBP15-1
NPP6,OsNPP6,OsPAP27a,PAP27A
OsSPL18,SPL18
BGLU31,Os9bglu31
BGLU32,Os9bglu32
OsSGT,SGT,UGT74H3
OsbHLH167
OsUGE3
OsSgr,sgr,sgr(t)
OsTFIIB
OsPT20,OsSTA235,PT20
OsPILS7a,PILS7a
OsWAK89b,WAK89B
OsWAK90,WAK90
AP2/EREBP#067,AP2/EREBP67,ERF87,OsERF087,OsERF#087,OsERF87
AT13,OsAt13
OsWAK95,WAK95
OsFWL5,OsPcr1,PCR1
Os_F0046,OsFbox516,OsFbx352
GELP102,OsGELP102
AUX4,LAX4,OsAUX4,OsLAX4,OsRAU4,RAU4
CRL1L2,OsCrll2
OsPKS19,PKS19
OsUBC4,UBC4
CAD1,OsCAD1
GSTU33,OsGSTU33
Os_F0664
CML8,OsCML8
OsRCCR,OsRCCR1,RCCR,RCCR1
OsRCCR1,OsRCCR2,RCCR1,RCCR2
HOX23,Oshox23
OsPME29,PME29
GPAT
NAC119,ONAC119
GR3,OsGR3
Oschib1,OsPR8,PR8,PR-8
MB46,OsMB46
OsCAT7
LAC19,OsLAC19
CYP71Z4,Oscyp71Z4
flo-7,Flo7,flo7(t)
CYN,OsCYN
OsS40-8,S40-8
PPR5,PPR6,PPR6-794,PPR794
PPR9
PPR11
GluTR,HEMA,HEMA1,OsHEMA1
OsLTP2.9,OsLtpII.9
OsProCP3,PROCP3
CYP89B4,OsCYP89B4
RRJ1
OsTRE,OsTRE1,TRE1
OsRhmbd17,RHMBD17
AP2/EREBP115,AP2/EREBP#115,ERF18,OsERF018,OsERF#018,OsERF18
GSTU31,OsGSTU31
GSTU19,GSTU6,GSTU6.1,OsGSTU19,OsGSTU6.1
GSTU12,GSTU6.2,OsGSTU12,OsGSTU6.2
GSTU14,OsGSTU14
GSTU50,OsGSTU50
HDMA704,OsHDMA704,OsPAO11,PAO11
F3H2,F3H-2,OsF3H2,OsF3H-2
HyP/GRP16,OsHyPRP16
AP2/EREBP#007,AP2/EREBP7,ERF36,OsERF036,OsERF#036,OsERF36
CBL1,OsCBL1,Os-CBL1
CAO,CAO2,OsCAO,OsCAO2
OsRALF28,OsRALF-28,RALF28,RALF-28,Rir1a,Rir1b
OsDjC74
OsSRO1a,SRO1a
DRM1A,OsDRM1a
prx131
OsWRKY46,OsWRKY91,WRKY46,WRKY91
OsWRKY40,WRKY40
NAC10,NAC122,ONAC122,OsNAC10
ARP
OsZIFL7,ZIFL7
NAC17,ONAC017,ONAC030,ONAC17,ONAC30,OsNAC111
OsbZIP80,OsZIP-2a,ZIP2A
OsProCP5,PROCP5
OsOFP26,OsOFP29
OsRFP,OsSADR1
OsPCF3,PCF3
OsSTA252
BGLU35,Os11bglu35,OsBGlu35
AAP11,AAP11C,OsAAP11,OsAAP11C
Os_F0390
Fbox-14
Fbox-12-pseuso,Os_F0690
Os_F0097,OsFbox587
Fbox-9-pseudo,Os_F0394
OsWD40-187
Os_F0194,OsFbox595
OsZHD4
OsLTP1.14,OsLtpI.14
OsSCP54,OsSCP55,SCP54,SCP55
OsSCP61,OsSCP62,SCP61,SCP62
OsWRKY72,WRKY72,WRKY-72
BDG1,OsBDG1
Os_F0512,OsFbox602
OsLYK6,OsLysM-RLK7
LOX10,LOX3,OsLOX10,OsLOX3
Os_F0381,OsFbox614
GSTT1,OsGSTT1
OsPR4b,OsPR-4b,PR4B
OsPR4,OsPR-4,OsPR4a,PR4,PR4a
ACX2,OsACX2
OsWD40-190
CAD4,OsCAD4
LAC23,OsLAC23
GRX23,OsGRX23
prx134
GPAT3,OsGPAT3
JAmyb,OsJAmyb
LAC25,OsLAC25
C10923
ME137,OsRCA1,OsRcaI,OsRcaII,rca,RCAI,rcaII
OsPDX1.3c,PDX1.3C
EXO70H3a,OrysaH3a_Exo70,OsEXO70H3a
cul3,nal2,nal3,nal3(nal2),OsNS,OsNS1/OsNS2,OsPRS,OsWOX3,OsWOX3A,WOX3
CML26,OsCML26
OsPP124
OsWRKY97,WRKY97
OsWRKY95,WRKY95
OsWRKY64,WRKY64
NAC131,ONAC131
AP2/EREBP155,AP2/EREBP#155
CIPK32,OsCIPK32
OsZIFL13,ZIFL13
DEGP13,OsDeg-like 3,OsDegp13
DMC1,Dmc1A,OsDMC1,OsDmc1A,OsRad51,RiLIM15A
GLP12-1,OsGLP12-1
GLP12-2,OsGLP12-2
GLP12-1,GLP12-3,OsGLP12-3
GLP12-4,OsGLP12-4
OsOFP20,OsOFP31
Os_F0134,OsFbox646
ClpC2
FTL7,FT-L 7,OsFTL7
COMTL3,NOMT,OsCOMTL3,OsNOMT
cbp1,CBP I,CPD1,OsSCP65,R-CPD1,SCP65
LAC28,OsLAC28
LAC29,OsLAC29
CYP71P1,sl,sl*,SL,sl (spl1),spl1,T5H
pro13a.5
BIP134
OsSPS3,SPS3
OsPUB23
OsCPn60a1,OsCPn60alpha1,OsCPn60&alpha;1
OsRbcS3,rbcS,RbcS3
PIOX,RalphaO
NAC139,ONAC139,OsNAM
KS10,KSL10,OsKS10,OsKSL10,OsTPS33
OsRAD51,OsRad51A2,RAD51A2
CYP71E5,OsCYP71E5
OsTBL33,TBL33
GRX29,OsGRX29
OsPR10,OsPR10a,OsPR10alpha,RSOsPR10,RsOsPR10a
OsPBZc,OsPR10b,PBZ1,PBZ-1,PR10b,PR-10b,PR10B,RPR10b
GPAT
RPS6,TCD11
R2R3-MYB
PsbP
MT1c,MT1f,MT1Lb,OsMT1c,OsMT1f,OsMT1Lb
MT1g,MT1Le,OsMT1g,OsMT1Le
NPP2,OsNPP2,OsPAP1b,PAP1B
RZF71,ZFP252
OsUAH,UAH
BZIP88,OsbZIP88
OsL55
OsStr22,STR22
OsDjC83
SIP17
OsREM6.3,REM6.3
LEA D-34
TOND1
NAC140,ONAC140
GRP162
NPF2.2,OsNPF2.2,OsPTR2,PTR2
OsNHA1,OsSOS1,SOS1

### Sheet: T7
Table T7: List of S. eneterica housekeeping genes
Symbol
rimK
yhgN
yicH
xisE
yqiG
yphC
ygeY
cdgR
ykfA
glpX
qseC
abgB
frvR
qorB
wzxC
paoD
hsrA
racC
ycgG
hyfE
dpiB
yggI
acpT
yfcE
nikR
bcsA
priC
yafD
rrrQ
dnaC
ompL
rplE
tusE
uhpA
arsB
fepE
mog
trpR
yehI
rutR
ynaI
ypeA
yajR
yraH
gspD
ybjG
insD
yecR
yfbS
eutP
mntR
ylbA
hofP
ybaN
yghR
yciK
ilvE
ppdB
yhhY
alaC
yggL
bamB
aaeA
yahF
ydhV
ybdJ
lit
ydbD
ybiR
nadC
yibF
yeaP
ftsL
yfhG
npr
ygcP
yjjW
flgM
yaiL
yihR
ycjT
fdhD
atoA
pcm
ydfV
yfdE
ygfU
dnaX
jayE
phnJ
ydaY
yjjP
lpoA
yagJ
gltP
macB
gspI
yheS
plsC
rtcB
yggR
bcsC
ligA
gspA
gor
yfeA
der
mtr
pflD
yjhP
yqhC
lpxM
yccM
ydiH
ymdC
glxK
ispU
ycjS
ykgG
mdtA
ubiE
yecT
citE
djlC
ybcF
mug
entH
matP
thiM
fabI
hisM
sapA
insL
yiaT
ispG
uxuB
yfcP
btuF
pspF
tfaR
ydfR
yjfL
cynT
ygdR
ubiX
uhpC
acpS
dmsD
mltF
yncA
stfQ
bcsF
yedW
yhbQ
setB
wcaD
ydaQ
yjhG
btuE
yaeJ
yedQ
yeeA
nagD
torT
ansP
ydjG
ygeI
ygjP
scpB
yacH
yiiX
gntX
yiiG
kefB
ybjT
yhbW
yigP
yjeF
uxuR
ykgM
ypfG
yqhH
caiE
dgoK
yphB
opgH
abgA
yecM
yafZ
yggC
ycdX
abrB
yebY
ycbV
hofN
mreC
murB
yacG
dmlA
pbpG
pth
gloA
yqcE
flgN
kptA
ycjP
ydhX
prmC
rrrD
ycfJ
yhdZ
yhgA
rluF
yafX
ygaV
yphH
chbF
tehB
yfcC
cof
yigZ
yjjL
rnhA
ulaD
matC
yecE
hofM
hydN
ydfA
nrdR
ydjK
yfeH
yaeB
ydeR
gsk
proS
yahG
malG
yfbK
yfbP
rspA
ydjL
mliC
tolB
yoaF
potH
sbmC
intE
hemE
yeaN
ytfA
mukE
yjfC
hlyE
yjcO
acrR
ppdC
ybbC
ydhB
yfcQ
casC
deoA
insE
tdh
ypdI
yiiD
ghrA
leuS
yjbF
yqjK
mdaB
paoB
rlmL
insN
yfjL
ybhP
yebN
mukF
yaaA
yfiN
rsuA
ycjG
kup
yebS
ynbD
ygdH
mokC
nudC
tyrS
yniB
frvB
ttcA
ygdG
eda
yadD
rtcA
ybiV
yjhQ
yajI
yhjR
insJ
ylbG
zraS
ampE
tauA
ybcI
ybgI
ybfP
hcaB
ydhY
yahL
fixB
mngA
rlmF
ydfI
yaeQ
yfcR
casB
narQ
degQ
yejH
atoE
lpxK
mpaA
rsgA
ycaQ
ydfE
rcsB
ybdF
ydhW
yhaL
yhhN
yeiH
dsbD
yaaU
ssuD

### Sheet: T8
Table T4: List of O. sativa housekeeping genes
Symbol
SRZ4
Os_F0053,OsFbox489
Osspt16,SPT16
CCR4B,OsCCR4b
Os_F0251,OsFbox152
Exo70-F2,EXO70F2,OrysaF2_Exo70,OsExo70F2,OsExo70-F2,OsEXO70F2
C3H27,OsC3H27
OsPCS,OsPCS1,OsPCS1a,OsPCS1b,OsPCS1c,OsPCS1full,OsPCS2,OsPCS2a,OsPCS2b,PCS,PCS1,PCS2,PCS2a,PCS2b
CRTintP
Os_F0167,OsFbox482
OsRLCK185,RLCK185
eIF-3a,EIF3A,OseIF3a
MB9,OsMB9
CSLC1,OsCslC1
OsPRMT6b,PRMT6B
OsWD40-148
Os_F0402,OsFbox097,OsFbox97
HDA702,HDAC1,OsHDAC1
OsWD40-140
OsSPY,SPY
OsFKBP72
C3H55,OsC3H55
RecG
EP
GATA22,OsGATA22
JMJ703
C3H41,MKRN,OsC3H41
OsRpn6,Rpn6
ORC2,OsORC2
OsPOP13,POP13
OsDjC63
OsWD40-13
IAA5,OsIAA5
OsDjC44
AlkA
ARFA1c,OsARFA1c
Os_F0506,OsFbox128
OsRFP
OsWD40-84
OsDjC55
OsTBL16,TBL16
ISC37,OsISC37
OsWAK5,WAK5
HAK15,OsHAK15
Docs1,OsBAK1-9,OsSERL4
CHB702,OsCHB702
OsWD40-25
AP2-3,AP2/EREBP#073,AP2/EREBP73,SNB
OsRLCK105,RLCK105
OsDjC16,OsP58A
OsWD40-133
OsValRS1,ValRS1
BIP111
Os_F0521,OsFbox330
OsWD40-46
OsWD40-136
PP2A-A,RPA1
CYP22,OsCYP-10,OsCYP22
OsPDIL5-3,PDIL 5-3,PDIL5-3,PDIL5;3
OsWD40-87
APC4,OsAPC4
OsCrRLK1L7
OsSWAP70A,SWAP70A
OsRTH3
DRP3A,OsDRP3A
ISC10,OsISC10
OsWD40-78
OsUBC5,UBC5
NAC40,NTL5,ONAC040,ONAC054,ONAC40,ONAC54,OsNTL5
OsbHLH012
MED21,Med21_1,OsMED21,OsMed21_1
Med30_1,OsMed30_1
OsRLCK106,RLCK106
MED5_3,OsMED5_3
OsWD40-104
OsPP107,OsPP2C67,PP2C67
OsPAB2,PAB2
NAC37,NTL2,ONAC037,ONAC37,OsNTL2
UPF3
FAE',OsCER6,OsFAE1',WSL1
ADT,Mtr1,PDT
OsCOI2
Os_F0080,OsFbox268
MB10,OsMB10,OsMB10a,OsMB10b
OsRFP
OsWRKY69,WRKY69
CHR729,CRL6,OsCHR4
OsRRM
DCL3A,OsDCL3a
HAK2,OsHAK2
Os_F0631,OsFbox278,OsTLP10,OsTLP11
OsUBC43,UBC43
NAPL6,OsNAPL6
OsB'eta,OsPP2A-B'eta,PP2A-B'eta
OsPP13,PPP6
JMJ704
Os_F0619,OsFbox286
CYP63,OsCYP-18,OsCYP63
OsRpn8,Rpn8
OsWD40-47
OsSET4,OsSUVH7,SDG709
NINJA,OsNINJA,OsNINJA1,OsNINJA2
OsUBC45,UBC45
OsRpn2a,Rpn2a
CCR21
HMA5,HMA6,OsHMA5,osHMA6
OsRH36
OsPT16,OsPT22,PT16,PT22
OsRAR1,Os RAR1,RAR1
OsCBSX8
JMJ701
OsPOP10,POP10
NOC3
Os_F0454,OsFbox270
OsRFP
Os_F0514,OsFbox075,OsFbox75
OsWD40-45
SIP9
OsPBA1
OsRH20
OsSNDP4,SNDP4
CRL4,CRL4/GNOM1,GNOM1,OsGNOM1
OsDjC46
OsTrm13,Trm13
OsSET25,OsSUVH2,SDG726
OsWD40-36
OsRhmbd3,RHMBD3
LMM5.1,SPL33
NtrA,OsNTRA
OsDjC18
BIP115,OsRH18
OsCPL1,sh-h
NHX5,OsNHX5
OsaTRZ1,TRZ1
HOX32,OsHB4,Oshox32,PHB3
Atg4a,OsATG4a
SIP33
EIP10
Med28_1,OsMed28_1
SIP6
AAO2,AO,OsAAO2
HSF04,HSF9,HSFA4A,HSFA4B,OsHsf-04,OsHSF9,OsHsfA4a,OsHsfA4b,RHSF9
CBF-C,HAP5B,NF-YC,NFYC4,NF-YC4,NF-YC4-3,OsHAP5B,Os-NF-YC4,OsNF-YC4,OsNF-YC4-3
bl6,SF3b3,spl5,spl5-1),spl5(bl6
Os_F0343,OsFbox290
C3H19,OsC3H19
GSK4,OsGSK4,Os GSK4,OsSKetha,SKETHA
OsRLCK72,RLCK72
OsPP2C57,OsPP89,PP2C57
OsMRS2-3
ERF46,OsERF046,OsERF#046,OsERF46
OsRab8A3
ERF126,OsERF126,OsERF#126
OsPUB12
OsWRKY121,WRKY121
bZIP60,OsbZIP60
HSF12,HSfA2e,OsHsf-12,OsHsfA2e
C3H46,LIC,OsC3H46,OsLIC
OsPILS5,PILS5
CAK R2,CDKD;1,CDKD1;3,Orysa;CDKD;1,R2
OsWD40-128
Os_F0302,OsFbox337
OsRFP
CPP5,OsCPP5
OsTTN5,TTN5
OsXylT,RCN11,RCN11/OsXylT,Xyl
GPDH1,OsGPDH1-1
OsRFP
OsISI1
OsSAP4,SAP4,ZFP185
OsRAP30-2,OsTFIIF2-2
OsRH52B,RBP-100,RH52B
GLYII2,GLYII-2,OsGLYII2,OsGLYII-2
IRE1,OsIre1
OsRpt5b,Rpt5b
OsIRL4,pi55-1,pi55(t)
OsPP2C26,OsPP37,PP2C26
ABCI13,OsABCI13
Os_F0442,OsFbox297
NH2,OsNH2,OsNPR2,OsNPR2/NH2
OsWD40-85
ECA2,OsECA2,OsER3ATP3
Os_F0275,OsFbox354
Os_F0779
BIP108
OsphyB,phyB,PHYB1
OsRFPH2-23
GAT1
OsDG2
MED20_1,OsMED20_1
FucT,FucTA,OsFUT11
OsSTA154,Vatp
OS9,OS-9,OsOS-9
BIP125,BZIP59,OsbZIP59
OsRH34,RH34
OsPP74
OsPUB8
Os_F0009,OsFbox163
EXO70FX1,OrysaFX1_Exo70,OsExo70FX1
eIF-5A-2
S7
APC3,OsAPC3
SaM,SaM-,SaM+,SAM
GL2-1,ROC1,Roc1(t)
Cen8.t00960
OsWD40-74
APIP10
OsRLCK20,RLCK20
HAM3,OsHAM3
SDH3
CHB706,OsCHB706
Med31_1,MED31a,OsMed31_1,OsMED31a
OsSET33,OsTrx1,SDG723
Hrd3,OsHrd3
OsUBC41,UBC41
OsSigP4,SIGP4
OsDjC8
Os_F0541,OsFbox400
CBK,CRK1,OsCBK,OsCRK1
ATG18C,OsATG18c,OsWD40-30
UTR319
ACBP4,OsACBP4
DRP3B,OsDRP3B
Os_F0517,OsFbox091,OsFbox91
CYP71,OsCYP-22,OsCYP71,OsCYP71a,OsCYP71b,OsWD40-164
OsRH17
eIF4A-3,OsRH2,RH2
OsTHI26,THI26
OsPT15,PT15
M5,OsM5,OsM5a
GTE4,OsGTE4
Osthi7,thi7
LONP3,OsLonP3
OsCAF1-11
ORYsa;PHT1;13,OsPht1;13,OsPT13,PHT1-13,PT13
Os_F0153,OsFbox171
Rad50
OsCOI1,OsCOI1a,Os_F0728
OsMSI1,OsWD40-79
OsWD40-125
OsSUT4,OsSUT4(t),SUT4
OsSTA31
R2R3-MYB
OsRab11B2
OsWD40-91
Med14_2,OsMed14_2
OsWRKY22,WRKY22
Os_F0518,OsFbox220
OsUBC34,UBC34
RBP-23
ARF16,OsARF16
MetRS,MRS
HOS58
Cen8.t00808
OsRpt4b,Rpt4b
ABCI8,ABCI9,OsABCI8,OsABCI9
OsDPK3
SRZ1
Os_F0132,OsFbox168
OsRH53
MOF,Os_F0121,OsFbox217
OsSPX1,SPX1
ZOS8-11
OsRAD23,RAD23
OsMTP1
OsSET26,SDG731
EXO70D1,OrysaD1_Exo70,OsExo70D1
C3H16,OsC3H16
OsSCL14
ACBP6,OsACBP6
OsUBC33,UBC33
OsRLCK123,RLCK123
ECA1,osECA1
OsVQ3
SRP19
d12,d12(d50),d32,d50,DMT9,dwf11,F71
OsRFP
OsWD40-68
BIP112
OsSET1,SDG721
OsSTA157
GRX10,OsGRX10
OsYDA2,YDA2
OsRpn1b,Rpn1b
OsAP65
OsCrRLK1L9,OsRLCK161,RLCK161
FtsH4,OsFtsH4
OsRH38
DRP2A,OsDRP2A
BMY10
Med3_1,OsMed3_1
OsPP77
OsPPR1,PPR1,rPPR1
MutM
OsSDIR1,SDIR1
OsRH24
hsp70,OsHSP70
SEC61
LRR1,OsLRP,OsLRR1
Di19-4,OsDi19-4
grx,OsGRX,OsGRX14,OsGrx9,OsGrxC2;2
OsPAG1,OsPSA7
SMC6
CAX3,CAX6,NCX9,OsCAX3,OsNCX9,OsNCX9.1,OsNCX9.2
OsAGD2
OsSERL7,OsWD40-138
OsF2KP2
Os_F0616,OsFbox009,OsFbox9
GolS1,OsGolS1
CYP20-1,OsCYP-17,OsCYP20-1,OsCYP20-1a,OsCYP20-1b
MB13,OsMB13
OsSPL6,SPL6
OsPUB15,PUB15
OsPAA1,PAA1
Dcl4,OsDCL4,Os DCL4,sho1
OsRR6,OsRRA6,rr6,Rra6
Cen8.t01152
AIP1,OsAIP1,OsWD40-1
OsbHLH098
DRM2,DRM2-1,osdrm2
OsRLCK4,RLCK4
Os_F0178,OsFbox129
OsSAP15,SAP15
M2,OsM2,OsM2a
ROX2
OsGAT2
CBSCLC8,OsCBSCLC8
OsVQ34
OsPP106
OsGT1
OsDjC45
ERS1,OSERS,OsERS1,OS-ERS1,OsERS1a,OsERS1b
Lig4,OsLig4
PAL11
OsSIZ1,SIZ1
OsRH32
OsRFPH2-22
OsRab1B2,OsRas1
MAPKKKepsilon,OsMAPKKKepsilon
OsSAP6,SAP6
OsPP44,PP44
FH14,OsFH14
C3H26,OsC3H26
APC8,OsAPC8
OsHSBP2
CYP59B,OsCYP-15,OsCYP59-2,OsCYP59b
OsMGT1,OsMRS2-2
bZIP39,OsbZIP39
OsWD40-141
Os_F0289,OsFbox123
OsNUC1,OsNUC1-L,OsNUC1-S
CHR744
Os_F0603,OsFbox156
OsWD40-102
RL5,rpl5
DPL1
BIP130
OsSTA172,OsSTA173
OsPP2Ac-2,OsPP56,PP2Ac-2,PP56
BRI1,d61,d61*,D61,dwf42,Osbri1,Os BRI1,OSBRI1
OsWD40-165
NDPK3,OsNDPK3
STT3,Stt3a
DSG1,ELF1,OsPUB31,OsPUB75,OsTUD1,PUB31,PUB75,TUD1
OsRLCK52,RLCK52
OsMPG2
mEF-G
KIX_10,MED15_2,OsKIX_10,OsMED15_2
OsVIL3,OsVIL4,VIL1
OsRab8a,OsRab8A5
OsSET19,SDG708
OsPPR920
OsSPX4,Os-SPX4,SPX4
C3H45,OsC3H45
NTP7,OsNTP7
OsTVLP1
OsWD40-28
Os_F0560,OsFbox267,OsTLP10,OsTLP10a,OsTLP10b,OsTLP9
Orysa;CKL6
Os_F0374,OsFbox325,OsZTL2,ZTL1,ZTL2
OsbZIP15,RISBZ4
OsXPD,XPD
ABCB8,MDR10,OsABCB8,OsISC29,OsMDR10,OsPGP8
HSF06,HSfA5,OsHsf-06,OsHsfA5
eIF-3l,EIF3L,OseIF3l
C3H59,OsC3H59
OsPOP5,POP5
EIP4
DRP1A,OsDRP1A
EEF1BG,eEF1Bgamma,EF1G1,EF-1gamma,OsEF1G1
OsWD40-170
OsRH30
OsRFP
Os_F0767,OsTIR1
OsPP99
OsB'teta,OsB'theta,OsPP2A-B'teta,OsPP2A-B'theta,PP2A-B'teta,PP2A-B'theta
EXO70X4,OrysaX4_Exo70,OsExo70X4
Orysa;CKL10
DGS1,OsRPC53,RPC4
OsSec18,Sec18
ICS1,OsICS,OsICS1
OsSTRL3,STRL3
MRE11,OsMRE11
APC6,OsAPC6
C3H7,OsC3H7
OsLS
HAF1,HIP1,OsHAF1,OsHIP1
OsRCI2-8
OsATL5
GSK1,OsGSK1,Os GSK1
GLUP6,GLUP6/GEF,GPA2,GPA2/VPS9a,OsVPS9A,VPS9a
CycL1;1,CycL1;os;1,Orysa;CycL1;1
OsRTH1
C3H30,OsC3H30
OsWD40-7
LPL3
OsTBL37,TBL37
OsVOZ2
OsWD40-80,RGB1,RGbeta1
OsXPB2
OsAPRL5
GB1a,OsGB1a
OMT8
Os_F0591,OsFbox058,OsFbox58
Os_F0643,OsFbox282
RFC3
OsMRS2-7
ABCI1,OsABCI1
OsDGL1
tgo
OsSUSIBA2-like,OsWRKY87,WRKY87
OsPOLLUX,Os-POLLUX,POLLUX
OsbHLH057
OsSigP3,SIGP3
GLP3-1,OsGLP3-1
Os_F0273,OsFbox331
OsOxi1
OsWD40-8
ALDH5F1,OsALDH5F1,SSADH
BIP131
GLP4-1,OsGLP4-1
OsSAD1,SAD1
OsRab11G1
OsRLCK172,RLCK172
BZIP3,OsbZIP03,OsbZIP3,OsHBP1b
cyc07,T151
DEX1,OsDEX1,Os DEX1
OsRpn9a,Rpn9a
APC7,OsAPC7
JMJ718
OsWD40-130
Os-AT1
OsUAP1,SPL29,UAP1
OsDi19-3
CNGC2,OsCNGC1,OsCNGC2
CAF1H,OsCAF1-1,OsCAF1H
bZIP50,OsbZIP50,OsbZIP50-S,OsbZIP60,OsbZIP74
OsPRA1
ARFA1d,OsARFA1d
OsDjC65
OsPBE1
TIP1
OsRFPV-6
OsRab1C1
OsRLCK199,RLCK199
HDMA701,OsHDMA701,OsPAO9,PAO9
CDKF;3,Orysa;CDKF;3
OsRpn9b,Rpn9b
HOS1,OsHOS1
GRX18,OsGRX18
OsPMM
OsRFP
DJ-1E,OsDJ-1E
OsPUB69
OsWD40-43
OsPP5
ATG9A,OsATG9a
Os_F0584,OsFbox265
ELF4_chr.8
CBP20,du3,OsCBP20,OsCBP20/du3
HNR,HNR27C
SSB
OsJAZ3,OsJAZ 3,OsJAZ9,OsTIFY6a,TIFY6A
Nbs1-NPB,Nbs1-Pi2,Nbs1-Pi9
Bamy4,OsBamy4
Hrd1,OsHrd1
ACDR1,EDR1,OsACDR1,OsEDR1,SPL3
C3H3,OsC3H3
OsRLCK32,OsWAK4,RLCK32,WAK4
OsPDIL5-1,PDIL 5-1,PDIL5-1,PDIL5;1
NP1977,Os1977,OsVDAC8,VDAC8
Med23_1,OsMed23_1
OsPOP11,POP11
OsWD40-41
CNIH1,OsCNIH1
OsWD40-132
ALDH10A8,BAD2,badh2,BADH-2,fgr,fgr),Os2AP,OsALDH10A8,OsBADH2,scl,sk2,sk2(t)(scl
OsTBL32,TBL32
OsPHR2,Os-PHR2,PHR2
JMJ709
ASB1,OASB1
OsGT43E
C3H17,OsC3H17,OsWD40-49
Orysa;DP3
LTS1,NaPRT1,OsNaPRT1,OsNaPRT1/LTS1
OsRLCK175,RLCK175
H2B,Pit,Pi-t,PIT,PitK59,Pit(K59),PitNpb,Pit(Npb)
GCD1,OsGCD1
OsWD40-92
OsSTA189
ANN1,ANN2,OsANN1,OsANN2
MAPKKK18,OsMAPKKK18
Os_F0345,OsFbox449
NPF2.4,OsNPF2.4
OsWD40-60
Atg12,OsATG12
CLD1,SRL1
Os_F0441,OsFbox120
OsPP2C03,OsPP2C3,OsPP7,PP2C03,PP2C3
OsKTN80c,OsWD40-26
OsPP2C55,OsPP86,PP2C55
ISC23,OsISC23
OsWD40-144
AGM1
OsGLR4.2
RBP-61
OsSTA15
eIF-3c,EIF3C,OseIF3c
OsKTN60
OsRab6A1
OsB'zeta,OsPP2A-B'zeta,PP2A-B'zeta
OsSET29
OsRH35A
OsWD40-131
OsWD40-17
OsSTA150
EXO70FX10,OrysaFX10_Exo70,OsExo70FX10
CYP95,OsCYP-6,OsCYP95,OsCYP95a,OsCYP95b
OsPUB66
OsSEC3A
CSB,OsCBS
OsP5CR,P5CR
OsRpn7,Rpn7
OsRH26
MED25_1,OsMED25_1,PFT1
GGPPS2,GRP,OsGGPPS2,OsGRP
OsSTA91
RBPI,RBP-I
BIP123
IMP,IMP-1,OsIMP,OsIMP-1
OsDjC24
GRP4,OsGRP4
OsMRS2-9
ROX3
OsDjA5
OsGAUT4
OsPP2C04,OsPP2C4,OsPP8,PP2C04,PP2C4
OsRpn5,Rpn5
p26
CKT1,Crl1a,HK,HK6,Ohk5,OsCKT1,OsHK1,OsHK6
ABCF2,OsABCF2
OsRpn1a,Rpn1a
OsDGAT
OsRFP
Os_F0692,OsFbox059,OsFbox59
CDPK3,OsCDPK3,OsCPK3
OsRDCP4,RDCP4
Atg5,OsATG5
CDPK20,OsCDPK20,OsCPK20
esp7,glup3,glup3(esp7),OsaLeg3,OsVPE1,VPE1
OsKAPP,OsPP94
Rurm1,slg,Urm1
CUL3a,OsCUL3a
OsRFC3,RFC3
OsMTP6
Os_F0434,OsFbox266
AGO4-1,AGO4B,OsAGO4b
OsATL11,OsAux/LAX1,OSLAX1
APG4,Atg4,Atg4b,OsAtg4,OsATG4b
OsRab11C3
OsSWAP70B,SIP21,SWAP70B
OsSUV3,SUV3
OsREX1-S
GRX12,OsGRX12
OsSWIB
BTF3a,Os03g1BTF3,Osj3g1BTF3
CBL3,OsCBL3
Os_F0781
OsSNAP32
Os_F0675,OsFbox034,OsFbox34,OsTLP1,OsTLP9,OsTLP9a,OsTLP9b,OsTLP9c
Rf6
GLYR2,OsGLYR2
OsRpoTm,RPOTM
GRF11,OsGRF11
OsRACK1,OsRACK1A,OsWD40-21,RACK1,RACK1A,RWD
OsRH57
OsWD40-15
OsPP57
Os_F0332,OsFbox037,OsFbox37
OsDPK2,stk
HAM1,OsHAM1,OsSCL1,SCL1
OsWD40-59
OsRH13
MTP8.2,OsMTP8
OsMASP1
CNGC8,OsCNGC6,OsCNGC8
CBF-B,HAP2A,NF-YA,NFYA7,NF-YA7,OsHAP2A,OsNF-YA7
IIP2
OsRLCK251,RLCK251
OsPPT1a
OsTPR3,OsWD40-66,TPR1,TPR3
OsSTA226
JMJ711,Os_F0347,OsFbox149
CDKG;2,Orysa;CDKG;2
OsWD40-117
OsSEU3,SEU3
LMR,LRD6-6
CYP18-1,OsCYP-12,OsCYP18-1
OsGDI2
Os_F0706,OsFbox242
CK2alpha,CKA2,CKA2-1,Hd6,Hd6/CK2alpha,Hd6(t)*,OsCKA2,OsCKA2-1
OsY14a,RBM8,Tsunagi,Y14a
SDRP
NTP2,OsNTP2
HAM2,OsHAM2
DjC58,NAL11,OsDjC58
OsRad51C,RAD51C,RAD51C-1,RAD51C-2,RAD51C-3
eIF-3k,EIF3K,OseIF3k
OsSKgamma
OsCDK2,OsCDKC;2
GATA20,OsCCT24,OsGATA20,OsTIFY2b,TIFY2B
OsTBP2
OsPME22,PME22
EDS1,OsEDS1
Os_F0304,OsFbox239
eIF-4a,EIF4A,eIF4A2,eIF4A-3,OseIF4A,OsRH23
OsNRT3.2
Med22_1,OsMed22_1
OsbHLH064
OsMTK2
OsWD40-52,SRWD2
ATG13A,OsATG13a
BIP106
OsLOL2
FCA,OsFCA,OsFCA-1,OsFCA-2,OsFCA-3,OsFCA-4,OsFCA-gamma
BT1-2,OsBT1-2
OsRLCK24,RLCK24
XPV
OsPP41
CBF-B,HAP2D,NF-YA,NFYA4,NF-YA4,OsHAP2D,OsNF-YA4
OsRab8A2
OsWD40-29
CLF,EZ1,OsCLF,OsSET24,SDG711
hsp70,Med37_4,OsHSP70,OsMed37_4
RMtATP6
ARFB1b,OsARFB1b
OsPP52
OspPLAI,pPLAI
OsPUB68
OsMTP5
Cen8.t00833
OsPP2C52,OsPP80,PP2C52
HAC701,OsHAC5,OsHAC701,OsKIX_1
COLD1
OsRLCK21,RLCK21
OsWD40-67
eIF-3d,EIF3D,OseIF3d
Os_F0221,OsFbox427
C3H15,OsC3H15,OsRFPHC-3
OsRFP
eIF-3e,EIF3E,OseIF3e
Cen8.t00757,eIF3i,OseIF3i,OsWD40-159
GELP30,OsGELP30
OsTUB7,pTUB22,TUB7,TUBB7
EEF1B',eEF-1beta',EF-1beta'
NPSN12,OryzaNPSN12,OsNPSN12
OsGL1-9
CLP9,OsClp9
OsCAT1
OsPP2C60,OsPP92,PP2C60
eIF-3g,EIF3G,OseIF3g,RBP-43
OsRhmbd2,RHMBD2
CIPK26,OsCIPK26
ALDH18B1,OsALDH18B1,OsP5CS,OsP5CS1,P5CS,P5CS1
CYP57,OsCYP-3,OsCYP57,OsCYP57a,OsCYP57b
OsGLR3.4
OsPUB10
OsXYLA1
OsZFP,ZFP
smt3
GL3.1,OsPP54,OsPPKL1,qGL3
OsRLCK243,RLCK243
OsRab5A1,OsRab5b
OsPUB50,OsRLCK93,RLCK93
OsTON2,TON2
OsAPRL3
OsRFPHC-12
LRK7
DEGP10,OsDeg9.2,OsDegp10
OsRLCK211,RLCK211
OsYs9,OsYSL5,YSL5
OsSET6,SDG720
DrAp2,HAPL1,OsDrAp2,OsHAPL1
Os_F0170,OsFbox234
OsRpt2a,Rpt2a,TBPOs-2
DEGP1,OsDeg-like 1,OsDegp1
HPR2,OsHPR2,OsHPR2-1,OsHPR2-2
OsSCP12,SCP12
CBSCLC5,OsCBSCLC5
eIF-3m,EIF3M,OseIF3m
OsSub49,SUB49
MMS2,OsUEV1C,UEV1C
OsMGT,OsMRS2-1
OsMAP3,OsMAPK2,OsMAPK33,OsMPK14,OsMPK3
OsRab1,OsRab1C3
CKI,CKI1,hbd2,LTG1,LTRPK1,OsCKI1,OsCKI1/LTRPK1,OsLTRPK1
mtRPL27a,rpl27,rpl27-2,S27
MED6,Med6_1,OsMED6,OsMed6_1
Exo70-F3,EXO70F3,OrysaF3_Exo70,OsExo70F3,OsExo70-F3,OsEXO70F3
ARID5,OsARID5
R2R3-MYB
OsRFPHC-15
RNAhA
OsPLDalpha3,OsPLDeta1,PLD2,PLDalpha3,RPLD2
OsPP2C64,OsPP97,PP2C64
HGW
OsRLCK156,RLCK156
OsRLCK181,RLCK181
BIP105,C3H13,OsC3H13
OsRLCK14,RLCK14
OsPIMT1,OsPIMT1',PIMT1
Hwi2,OsSub9,SUB9
BGLU8,Os3bglu8
EXO70A1,OrysaA1_Exo70,OsExo70A1,RLS2
OsRFP
GATA17,OsCCT04,OsGATA17,OsTIFY2a
AP2/EREBP#084,AP2/EREBP84,EREBP1,ERF70,OsEREBP1,OsERF070,OsERF#070,OsERF70
OsPIP2-5,OsPIP2;6,PIP2-6,PIP2;6
NPC1,OsNPC1
CUL3b,OsCUL3b
EXO70X3,OrysaX3_Exo70,OsExo70X3
OsSTA38
OsWD40-64
MYBc,OsMYBc
kanadaptin
This1
OsDJC31
MKK3,OsMKK3
Os_F0084,OsFbox443,OsSTA212
CCS52A1,OsCCS52A,OsWD40-61,TAD1,TAD1/TE,TE
OsWD40-40
OsbHLH138
OsPP2C65,OsPP98,PP2C65
OsDjC32
OsVIL1,OsVIL4
LACS8
OsRFPV-7
IMPA2
GLUP2,GLUP2/GOT1B,GOT1B,GPA4
P61
ACX1,OsACX1
OsPP20,OsPP2A-3,PP2A3,PP2A-3
OsRH5
OsDjC26
C3H5,OsC3H5
HAL3,OsHAL3
GL1-8,OsGL1-8
OsWD40-143
DPK1,MAPKKK32,MKKK32,OsDPK1,OsMKKK32
C3H18,OsC3H18
GRX5,OsGRX5
Cen8.t01153
OsDjC34
E2F1,Orysa;E2F1,OsE2F1
NUP133
OsRH37
OsPBB1,PUP1
RFC5
OsPUB71,OsWD40-9
NUP85
MB5,OsMB5,OsMB5a,OsMB5b
KCS1,OsKCS1
MYB30,OsMYB30
LRK8
OsWRKY21,WRKY21
OsUBC15,OsUBC5b,UBC15,UBC5B
Os_F0174,OsFbox098,OsFbox98
OsTBL39,TBL39
CDKC;1,CDKC;2,Orysa;CDKC;1,Orysa;CDKC;2,OsCDKC2,OsCDKC;2
ATG1B,OsATG1b,osk3,OsK35,osk5,SnRK1b
CYCT1,CycT1;1,CycT1;os;1,Orysa;CycT1;1
Os_F0125,OsFbox060,OsFbox60
FY,OsFY,OsWD40-32
OsBAK1-5,OsSERK2,OsSERK4,OsSERL9,OsTMS10,TMS10
OsUV-DDB,OsUV-DDB1,UV-DDB1
AP2/EREBP105,AP2/EREBP#105,ERF120,OsERF120,OsERF#120
AP2/EREBP#048,AP2/EREBP48,ERF42,OsDREB2A,OsDREB2B,OsDREB2B2,OsERF042,OsERF#042,OsERF42
Orysa;E2F4,OsE2F4
OsCBSCBSPB1
OsNox5,OsRboh5,OsrbohC,Os rbohC,OsRbohC,OsrbohD,rbohC
OsSK3,SK3
Atg8b,OsATG8b
cul1,GPS,LSCHL4,nal1,SPIKE,SPIKE/LSCHL4/NAL1/GPS,SPIKE/NAL1
OsPAF1
CAM,OsCaM
ARF14,ETT4,OsARF14,OsETT4
OsWD40-12,TPR1
OsBLE1
OsXrn4,Xrn4
OsWD40-156
OsUMAMIT6,UMAMIT6
OsPHO1;3,OsPHT1,PHO1;3
LC2,OsLC2,OsVIL2,OsVIL3,VIL2
OsSAPK8,SAPK8
OsRH27
OsDjC43,OsERdj2
CK1_CaseinKinase_1a.3
MKK5,OsMKK5
OPR8,OsOPR02-1,OsOPR7,OsOPR8
CDKC;3,Orysa;CDKC;3
OsRpn2b,Rpn2b
HN1L
HAP3B,HAP3C,NFYB3,NFYB4,NF-YB4,OsHAP3B,OsHAP3C,OsNF-YB-3,OsNF-YB4,OsNF-YB-4
d3,D3/OsMAX2,dwf3,MAX2,ORE9,Os_F0760,OsORE9, OsORE9,OsRFPH2-10,RFPH2-10,SOL1
chr702
OsPGK1,PGK1
OsSnf7,Snf7
CYL3,OsCYL3
Os_F0705,OsFbox178
DRB1c,OsDRB1c
IAI1
OsTBL38,TBL38
cPGM,OscPGM,PFP
OsRFPH2-19
LST8,OsLST8,OsWD40-81
HAZ1
OsRpn11,Rpn11
rps4
MMS19
OsRpt1b,Rpt1b
OsbHLH090
FPPS,FPPS1,OsFPPS1,OsFPS
ARL1e,OsARL1e,Sar1b
COX6b1,COX6b-1,OsCOX6b1,OsCOX6b-1
OsPP58
AT2,OsAt2
C3H28,OsC3H28
OsRopGEF11,Os RopGEF11,OsRopGEF11/12,OsRopGEF12,Os RopGEF12,RopGEF11,ROPGEF11/12,RopGEF12
OsWD40-71
OsWD40-38
YR14,YR18,YR26
YDA1
OsWD40-121
CIPK19,OsCIPK19,Os-CIPK19,OsPK04,OsPK4,PK4
GL2-2,Roc2,Roc2(t)
Orysa;CKL5
NTMC2T4.1,OsNTMC2T4.1
GRX21,OsGRX21
BZIP40,OsbZIP40
GPA3
MPG1,OsMPG1,OsVTC1-1,VTC1-1
OsCAF1-3,OsCAF1-4
OsQSOXL1
OsAlba1
OsRLCK118,RLCK118
BMY2
CPA2,OsCPA2
FH8,OsFH8
OsWOX13,OsWOX8,Os WOX8,OsWOX9B,WOX8
Dof22,OsDof22,OsDof-22
OsRUS2,OsRUS2.1,OsRUS2.2,RUS2
DRM2-2,DRM3,OsDRM3
OsRALF7,OsRALF-7,RALF7,RALF-7
CBL10,OsCBL10
OsRFP
AIR1,OsAIR1
ALYL1,OsALYL1
Os_F0509,OsFbox082,OsFbox82
OsSAP16,SAP16
C3H53,OsC3H53
Os_F0223,OsFbox182
ADA2,HXA701,OsHXA701
Rad23
OsBRCA2
OsTFIIAgamma5,TFIIAy,xa5,xa-5,XA5
mMDH,OsmMDH
EIP7
ABF7,BZIP42,HBF1,OsABF7,OsbZIP42
4CL4,Os4CL4
IDHC,IDHc;2,OsIDHc;2
RAD23
MND1
LCD,OsLCD
Os_F0364,OsFbox049,OsFbox49
BIP135
Os_F0286,OsFbox227
GH3-7,OsGH3-7
Ub-CEP52-1,ZIURP1
HSF09,HSF8,HSfA9,OsHsf-09,OsHsfA9,rHsf8
OsSTK1

### Sheet: T9
Table T9: Sample queries used for nPMI calculation
Phenotypes	PubMed advanced queries
Virulence	(virulence[TIAB] OR virulent[TIAB] OR pathogenesis[TIAB] OR pathogen[TIAB] OR pathogenic[TIAB] OR toxin[TIAB] OR toxic[TIAB] OR toxins[TIAB] OR detoxification[TIAB] OR resistant[TIAB] OR resistance[TIAB]) AND (gene[TIAB] OR genes[TIAB] OR protein[TIAB] OR proteins[TIAB]) AND hasabstract[text]
Stress response	(homeostasis[TIAB] OR stress[TIAB] OR shock[TIAB] OR stressor[TIAB] OR stresses[TIAB] OR stressors[TIAB] OR "molecular oxygen"[TIAB]) OR SOS[TIAB] OR pH[TIAB] OR repair[TIAB] OR recombination[TIAB] OR "stationary phase"[TIAB] OR "stringent response"[TIAB]) AND (gene[TIAB] OR genes[TIAB] OR protein[TIAB] OR proteins[TIAB]) AND hasabstract[text]
